# Bees attend primarily to costs, not benefits, to avoid exploitation by floral mimics

**DOI:** 10.1101/2025.11.20.689644

**Authors:** Annaliese N. Novinger, Claire T. Hemingway, Jenny K. Burrow, Charlotte C. Davis, Avery L. Russell

**Author notes:** Corresponding author: Department of Biology, 910 S John Q Hammons Pkwy, Temple Hall, Missouri State University, Springfield, MO 65897, USA. A.N.N. and C.T.H. are co-first authors. AUTHOR CONTRIBUTIONS: ANN and ALR conceived and designed the experiments. ANN, JKB, CCD, and ALR performed the experiments and collected the data. ANN and ALR analyzed the data. ANN made the illustrations in Figure 1. ANN, CTH, and ALR wrote the original draft of the manuscript; other authors provided editorial advice.

## Abstract

Animals are expected to weigh costs and benefits when making foraging decisions. Flowering plants often offer floral food rewards to pollinators, but also frequently deceive pollinators into visiting without providing rewards. Although floral mimicry, in which rewardless flowers mimic rewarding (model) flowers is common, it remains unclear whether pollinators evaluate the relative costs and benefits of visiting each. Using a signal detection theory (SDT) framework, we investigated how bumble bee decisions respond to experimental manipulations of costs and benefits within an intersexual floral mimicry system in which unrewarding female flowers imperfectly mimic pollen-rewarding male flowers (models). Using a fully factorial design, we increased the cost of visiting mimics (by adding quinine), increased the benefit of visiting models (by adding pollen), increased both simultaneously, and made no changes (control). As predicted by SDT, increasing mimic costs led to a conservative bias: bees made more correct rejections, but fewer correct detections. Contradicting SDT predictions, enhancing model reward did not elicit a liberal bias and decision performance remained unchanged. Our findings suggest that bees prioritize avoiding costly errors under uncertainty, even when this limits potential gains. Such conservative foraging decisions may help stabilize deceptive systems by allowing mimics to persist despite moderate costs.
