## Supplementary material for "Bees attend primarily to costs, not benefits, to avoid exploitation by floral mimics": Data and R scripts for analyses: SDT_60_BuzzGivenLand_Male_5-4-23_AN.csv

BeeID	Treatment	ColonyID	FlowerType	Behavior	VisitNum	BuzzGivenLand
B1	Inc_Benefit	BLUE	M	BUZZ	5	1
B1	Inc_Benefit	BLUE	M	BUZZ	7	1
B1	Inc_Benefit	BLUE	M	LAND	9	0
B1	Inc_Benefit	BLUE	M	BUZZ	11	1
B1	Inc_Benefit	BLUE	M	BUZZ	12	1
B1	Inc_Benefit	BLUE	M	BUZZ	16	1
B1	Inc_Benefit	BLUE	M	BUZZ	17	1
B1	Inc_Benefit	BLUE	M	BUZZ	19	1
B1	Inc_Benefit	BLUE	M	LAND	21	0
B1	Inc_Benefit	BLUE	M	BUZZ	23	1
B1	Inc_Benefit	BLUE	M	BUZZ	25	1
B1	Inc_Benefit	BLUE	M	BUZZ	27	1
B1	Inc_Benefit	BLUE	M	BUZZ	29	1
B1	Inc_Benefit	BLUE	M	BUZZ	31	1
B1	Inc_Benefit	BLUE	M	BUZZ	33	1
B1	Inc_Benefit	BLUE	M	BUZZ	35	1
B1	Inc_Benefit	BLUE	M	BUZZ	39	1
B1	Inc_Benefit	BLUE	M	BUZZ	42	1
B1	Inc_Benefit	BLUE	M	LAND	44	0
B1	Inc_Benefit	BLUE	M	LAND	45	0
B1	Inc_Benefit	BLUE	M	LAND	48	0
B1	Inc_Benefit	BLUE	M	BUZZ	50	1
B1	Inc_Benefit	BLUE	M	LAND	55	0
B1	Inc_Benefit	BLUE	M	BUZZ	57	1
B1	Inc_Benefit	BLUE	M	BUZZ	59	1
B10	Mod_Control	BLUE	M	BUZZ	1	1
B10	Mod_Control	BLUE	M	BUZZ	4	1
B10	Mod_Control	BLUE	M	BUZZ	7	1
B10	Mod_Control	BLUE	M	BUZZ	9	1
B10	Mod_Control	BLUE	M	BUZZ	10	1
B10	Mod_Control	BLUE	M	BUZZ	14	1
B10	Mod_Control	BLUE	M	BUZZ	15	1
B10	Mod_Control	BLUE	M	BUZZ	17	1
B10	Mod_Control	BLUE	M	BUZZ	19	1
B10	Mod_Control	BLUE	M	BUZZ	21	1
B10	Mod_Control	BLUE	M	BUZZ	24	1
B10	Mod_Control	BLUE	M	BUZZ	29	1
B10	Mod_Control	BLUE	M	BUZZ	30	1
B10	Mod_Control	BLUE	M	BUZZ	32	1
B10	Mod_Control	BLUE	M	BUZZ	34	1
B10	Mod_Control	BLUE	M	BUZZ	37	1
B10	Mod_Control	BLUE	M	BUZZ	39	1
B10	Mod_Control	BLUE	M	BUZZ	41	1
B10	Mod_Control	BLUE	M	BUZZ	43	1
B10	Mod_Control	BLUE	M	BUZZ	47	1
B10	Mod_Control	BLUE	M	BUZZ	49	1
B10	Mod_Control	BLUE	M	BUZZ	51	1
B10	Mod_Control	BLUE	M	LAND	52	0
B10	Mod_Control	BLUE	M	BUZZ	56	1
B10	Mod_Control	BLUE	M	BUZZ	58	1
B11	Mod_Control	BLUE	M	BUZZ	1	1
B11	Inc_Benefit	BLUE	M	BUZZ	3	1
B11	Inc_Benefit	BLUE	M	BUZZ	5	1
B11	Inc_Benefit	BLUE	M	BUZZ	7	1
B11	Inc_Benefit	BLUE	M	BUZZ	9	1
B11	Inc_Benefit	BLUE	M	BUZZ	12	1
B11	Inc_Benefit	BLUE	M	BUZZ	14	1
B11	Inc_Benefit	BLUE	M	BUZZ	17	1
B11	Inc_Benefit	BLUE	M	BUZZ	19	1
B11	Inc_Benefit	BLUE	M	BUZZ	21	1
B11	Inc_Benefit	BLUE	M	BUZZ	24	1
B11	Inc_Benefit	BLUE	M	BUZZ	27	1
B11	Inc_Benefit	BLUE	M	BUZZ	29	1
B11	Inc_Benefit	BLUE	M	BUZZ	33	1
B11	Inc_Benefit	BLUE	M	BUZZ	36	1
B11	Inc_Benefit	BLUE	M	BUZZ	39	1
B11	Inc_Benefit	BLUE	M	BUZZ	40	1
B11	Inc_Benefit	BLUE	M	BUZZ	42	1
B11	Inc_Benefit	BLUE	M	BUZZ	44	1
B11	Inc_Benefit	BLUE	M	BUZZ	46	1
B11	Inc_Benefit	BLUE	M	BUZZ	48	1
B11	Inc_Benefit	BLUE	M	BUZZ	50	1
B11	Inc_Benefit	BLUE	M	BUZZ	52	1
B11	Inc_Benefit	BLUE	M	BUZZ	56	1
B11	Inc_Benefit	BLUE	M	BUZZ	57	1
B11	Inc_Benefit	BLUE	M	BUZZ	59	1
B12	Inc_Cost	BLUE	M	BUZZ	1	1
B12	Inc_Cost	BLUE	M	LAND	3	0
B12	Inc_Cost	BLUE	M	BUZZ	4	1
B12	Inc_Cost	BLUE	M	LAND	8	0
B12	Inc_Cost	BLUE	M	LAND	9	0
B12	Inc_Cost	BLUE	M	LAND	10	0
B12	Inc_Cost	BLUE	M	LAND	11	0
B12	Inc_Cost	BLUE	M	LAND	13	0
B12	Inc_Cost	BLUE	M	LAND	14	0
B13	Inc_Both	BLUE	M	BUZZ	2	1
B13	Inc_Both	BLUE	M	BUZZ	5	1
B13	Inc_Both	BLUE	M	LAND	9	0
B13	Inc_Both	BLUE	M	LAND	11	0
B13	Inc_Both	BLUE	M	LAND	14	0
B13	Inc_Both	BLUE	M	BUZZ	15	1
B13	Inc_Both	BLUE	M	BUZZ	16	1
B13	Inc_Both	BLUE	M	BUZZ	17	1
B13	Inc_Both	BLUE	M	BUZZ	21	1
B13	Inc_Both	BLUE	M	BUZZ	23	1
B13	Inc_Both	BLUE	M	BUZZ	25	1
B13	Inc_Both	BLUE	M	BUZZ	27	1
B13	Inc_Both	BLUE	M	BUZZ	28	1
B13	Inc_Both	BLUE	M	LAND	29	0
B13	Inc_Both	BLUE	M	BUZZ	32	1
B13	Inc_Both	BLUE	M	BUZZ	34	1
B13	Inc_Both	BLUE	M	BUZZ	36	1
B13	Inc_Both	BLUE	M	BUZZ	37	1
B13	Inc_Both	BLUE	M	BUZZ	42	1
B13	Inc_Both	BLUE	M	BUZZ	44	1
B13	Inc_Both	BLUE	M	BUZZ	46	1
B13	Inc_Both	BLUE	M	BUZZ	48	1
B13	Inc_Both	BLUE	M	BUZZ	51	1
B13	Inc_Both	BLUE	M	BUZZ	55	1
B13	Inc_Both	BLUE	M	LAND	57	0
B13	Inc_Both	BLUE	M	BUZZ	59	1
B14	Mod_Control	BLUE	M	BUZZ	3	1
B14	Mod_Control	BLUE	M	BUZZ	5	1
B14	Mod_Control	BLUE	M	BUZZ	7	1
B14	Mod_Control	BLUE	M	BUZZ	8	1
B14	Mod_Control	BLUE	M	LAND	11	0
B14	Mod_Control	BLUE	M	BUZZ	12	1
B14	Mod_Control	BLUE	M	BUZZ	14	1
B14	Mod_Control	BLUE	M	BUZZ	16	1
B14	Mod_Control	BLUE	M	BUZZ	17	1
B14	Mod_Control	BLUE	M	BUZZ	20	1
B14	Mod_Control	BLUE	M	BUZZ	22	1
B14	Mod_Control	BLUE	M	BUZZ	23	1
B14	Mod_Control	BLUE	M	BUZZ	25	1
B14	Mod_Control	BLUE	M	BUZZ	28	1
B14	Mod_Control	BLUE	M	BUZZ	30	1
B14	Mod_Control	BLUE	M	BUZZ	35	1
B14	Mod_Control	BLUE	M	BUZZ	38	1
B14	Mod_Control	BLUE	M	BUZZ	45	1
B14	Mod_Control	BLUE	M	BUZZ	46	1
B15	Inc_Benefit	BLUE	M	BUZZ	2	1
B15	Inc_Benefit	BLUE	M	BUZZ	5	1
B15	Inc_Benefit	BLUE	M	BUZZ	8	1
B15	Inc_Benefit	BLUE	M	BUZZ	10	1
B15	Inc_Benefit	BLUE	M	BUZZ	13	1
B15	Inc_Benefit	BLUE	M	BUZZ	16	1
B15	Inc_Benefit	BLUE	M	BUZZ	19	1
B15	Inc_Benefit	BLUE	M	BUZZ	21	1
B15	Inc_Benefit	BLUE	M	BUZZ	23	1
B15	Inc_Benefit	BLUE	M	BUZZ	25	1
B15	Inc_Benefit	BLUE	M	BUZZ	27	1
B15	Inc_Benefit	BLUE	M	BUZZ	30	1
B15	Inc_Benefit	BLUE	M	BUZZ	33	1
B15	Inc_Benefit	BLUE	M	BUZZ	34	1
B15	Inc_Benefit	BLUE	M	BUZZ	36	1
B15	Inc_Benefit	BLUE	M	BUZZ	40	1
B15	Inc_Benefit	BLUE	M	BUZZ	42	1
B15	Inc_Benefit	BLUE	M	BUZZ	44	1
B15	Inc_Benefit	BLUE	M	BUZZ	46	1
B15	Inc_Benefit	BLUE	M	BUZZ	50	1
B15	Inc_Benefit	BLUE	M	BUZZ	52	1
B15	Inc_Benefit	BLUE	M	BUZZ	54	1
B15	Inc_Benefit	BLUE	M	BUZZ	56	1
B16	Inc_Cost	BLUE	M	BUZZ	2	1
B16	Inc_Cost	BLUE	M	LAND	5	0
B16	Inc_Cost	BLUE	M	BUZZ	9	1
B16	Inc_Cost	BLUE	M	BUZZ	10	1
B16	Inc_Cost	BLUE	M	BUZZ	12	1
B16	Inc_Cost	BLUE	M	LAND	14	0
B16	Inc_Cost	BLUE	M	LAND	22	0
B16	Inc_Cost	BLUE	M	LAND	25	0
B16	Inc_Cost	BLUE	M	LAND	26	0
B16	Inc_Cost	BLUE	M	LAND	29	0
B17	Inc_Both	BLUE	M	BUZZ	1	1
B17	Inc_Both	BLUE	M	BUZZ	3	1
B17	Inc_Both	BLUE	M	BUZZ	5	1
B17	Inc_Both	BLUE	M	LAND	7	0
B17	Inc_Both	BLUE	M	LAND	9	0
B17	Inc_Both	BLUE	M	LAND	11	0
B17	Inc_Both	BLUE	M	BUZZ	13	1
B17	Inc_Both	BLUE	M	LAND	14	0
B17	Inc_Both	BLUE	M	LAND	16	0
B17	Inc_Both	BLUE	M	LAND	18	0
B17	Inc_Both	BLUE	M	LAND	26	0
B17	Inc_Both	BLUE	M	LAND	27	0
B17	Inc_Both	BLUE	M	LAND	28	0
B17	Inc_Both	BLUE	M	BUZZ	30	1
B17	Inc_Both	BLUE	M	BUZZ	32	1
B17	Inc_Both	BLUE	M	LAND	34	0
B17	Inc_Both	BLUE	M	BUZZ	36	1
B17	Inc_Both	BLUE	M	BUZZ	40	1
B17	Inc_Both	BLUE	M	BUZZ	45	1
B17	Inc_Both	BLUE	M	BUZZ	46	1
B17	Inc_Both	BLUE	M	LAND	52	0
B18	Inc_Cost	BLUE	M	BUZZ	1	1
B18	Inc_Cost	BLUE	M	BUZZ	4	1
B18	Inc_Cost	BLUE	M	BUZZ	6	1
B18	Inc_Cost	BLUE	M	LAND	8	0
B18	Inc_Cost	BLUE	M	LAND	10	0
B18	Inc_Cost	BLUE	M	BUZZ	12	1
B18	Inc_Cost	BLUE	M	BUZZ	14	1
B18	Inc_Cost	BLUE	M	BUZZ	16	1
B18	Inc_Cost	BLUE	M	BUZZ	18	1
B18	Inc_Cost	BLUE	M	LAND	20	0
B18	Inc_Cost	BLUE	M	LAND	22	0
B18	Inc_Cost	BLUE	M	BUZZ	24	1
B18	Inc_Cost	BLUE	M	BUZZ	38	1
B18	Inc_Cost	BLUE	M	BUZZ	40	1
B18	Inc_Cost	BLUE	M	BUZZ	42	1
B18	Inc_Cost	BLUE	M	BUZZ	44	1
B18	Inc_Cost	BLUE	M	LAND	46	0
B18	Inc_Cost	BLUE	M	BUZZ	48	1
B18	Inc_Cost	BLUE	M	BUZZ	50	1
B18	Inc_Cost	BLUE	M	LAND	54	0
B18	Inc_Cost	BLUE	M	LAND	57	0
B18	Inc_Cost	BLUE	M	LAND	60	0
B19	Mod_Control	BLUE	M	BUZZ	1	1
B19	Mod_Control	BLUE	M	BUZZ	5	1
B19	Mod_Control	BLUE	M	BUZZ	8	1
B19	Mod_Control	BLUE	M	BUZZ	9	1
B19	Mod_Control	BLUE	M	BUZZ	11	1
B19	Mod_Control	BLUE	M	BUZZ	16	1
B19	Mod_Control	BLUE	M	BUZZ	18	1
B19	Mod_Control	BLUE	M	BUZZ	20	1
B19	Mod_Control	BLUE	M	BUZZ	23	1
B19	Mod_Control	BLUE	M	BUZZ	25	1
B19	Mod_Control	BLUE	M	BUZZ	27	1
B19	Mod_Control	BLUE	M	BUZZ	30	1
B19	Mod_Control	BLUE	M	BUZZ	35	1
B19	Mod_Control	BLUE	M	BUZZ	37	1
B19	Mod_Control	BLUE	M	BUZZ	40	1
B19	Mod_Control	BLUE	M	BUZZ	53	1
B19	Mod_Control	BLUE	M	BUZZ	56	1
B19	Mod_Control	BLUE	M	BUZZ	60	1
B2	Inc_Cost	BLUE	M	BUZZ	3	1
B2	Inc_Cost	BLUE	M	LAND	4	0
B2	Inc_Cost	BLUE	M	BUZZ	6	1
B2	Inc_Cost	BLUE	M	BUZZ	10	1
B2	Inc_Cost	BLUE	M	BUZZ	12	1
B2	Inc_Cost	BLUE	M	BUZZ	14	1
B2	Inc_Cost	BLUE	M	LAND	16	0
B2	Inc_Cost	BLUE	M	BUZZ	17	1
B2	Inc_Cost	BLUE	M	BUZZ	19	1
B2	Inc_Cost	BLUE	M	BUZZ	21	1
B2	Inc_Cost	BLUE	M	BUZZ	23	1
B2	Inc_Cost	BLUE	M	BUZZ	28	1
B2	Inc_Cost	BLUE	M	BUZZ	30	1
B2	Inc_Cost	BLUE	M	BUZZ	33	1
B2	Inc_Cost	BLUE	M	BUZZ	36	1
B2	Inc_Cost	BLUE	M	BUZZ	40	1
B2	Inc_Cost	BLUE	M	BUZZ	43	1
B2	Inc_Cost	BLUE	M	BUZZ	45	1
B2	Inc_Cost	BLUE	M	LAND	47	0
B2	Inc_Cost	BLUE	M	LAND	48	0
B2	Inc_Cost	BLUE	M	BUZZ	51	1
B2	Inc_Cost	BLUE	M	BUZZ	54	1
B2	Inc_Cost	BLUE	M	BUZZ	59	1
B20	Inc_Benefit	BLUE	M	BUZZ	1	1
B20	Inc_Benefit	BLUE	M	BUZZ	3	1
B20	Inc_Benefit	BLUE	M	BUZZ	5	1
B20	Inc_Benefit	BLUE	M	BUZZ	8	1
B20	Inc_Benefit	BLUE	M	BUZZ	12	1
B20	Inc_Benefit	BLUE	M	BUZZ	14	1
B20	Inc_Benefit	BLUE	M	BUZZ	16	1
B20	Inc_Benefit	BLUE	M	BUZZ	18	1
B20	Inc_Benefit	BLUE	M	BUZZ	19	1
B20	Inc_Benefit	BLUE	M	BUZZ	21	1
B20	Inc_Benefit	BLUE	M	BUZZ	23	1
B20	Inc_Benefit	BLUE	M	BUZZ	25	1
B20	Inc_Benefit	BLUE	M	LAND	27	0
B20	Inc_Benefit	BLUE	M	BUZZ	29	1
B20	Inc_Benefit	BLUE	M	LAND	30	0
B20	Inc_Benefit	BLUE	M	BUZZ	33	1
B20	Inc_Benefit	BLUE	M	BUZZ	35	1
B20	Inc_Benefit	BLUE	M	BUZZ	37	1
B20	Inc_Benefit	BLUE	M	BUZZ	39	1
B20	Inc_Benefit	BLUE	M	BUZZ	42	1
B20	Inc_Benefit	BLUE	M	BUZZ	44	1
B20	Inc_Benefit	BLUE	M	BUZZ	46	1
B20	Inc_Benefit	BLUE	M	BUZZ	47	1
B20	Inc_Benefit	BLUE	M	BUZZ	49	1
B20	Inc_Benefit	BLUE	M	BUZZ	51	1
B20	Inc_Benefit	BLUE	M	BUZZ	53	1
B20	Inc_Benefit	BLUE	M	BUZZ	55	1
B20	Inc_Benefit	BLUE	M	BUZZ	57	1
B20	Inc_Benefit	BLUE	M	BUZZ	59	1
B21	Inc_Cost	BLUE	M	BUZZ	1	1
B21	Inc_Cost	BLUE	M	BUZZ	2	1
B21	Inc_Cost	BLUE	M	LAND	4	0
B21	Inc_Cost	BLUE	M	LAND	6	0
B21	Inc_Cost	BLUE	M	LAND	7	0
B21	Inc_Cost	BLUE	M	LAND	8	0
B21	Inc_Cost	BLUE	M	LAND	10	0
B22	Inc_Both	BLUE	M	LAND	3	0
B23	Inc_Both	BLUE	M	LAND	3	0
B23	Inc_Both	BLUE	M	LAND	5	0
B23	Inc_Both	BLUE	M	LAND	7	0
B23	Inc_Both	BLUE	M	LAND	8	0
B23	Inc_Both	BLUE	M	LAND	10	0
B23	Inc_Both	BLUE	M	LAND	11	0
B23	Inc_Both	BLUE	M	LAND	13	0
B23	Inc_Both	BLUE	M	LAND	18	0
B23	Inc_Both	BLUE	M	LAND	22	0
B23	Inc_Both	BLUE	M	LAND	25	0
B23	Inc_Both	BLUE	M	LAND	28	0
B23	Inc_Both	BLUE	M	LAND	30	0
B23	Inc_Both	BLUE	M	LAND	48	0
B25	Mod_Control	BLUE	M	BUZZ	2	1
B25	Mod_Control	BLUE	M	BUZZ	3	1
B25	Mod_Control	BLUE	M	BUZZ	5	1
B25	Mod_Control	BLUE	M	BUZZ	8	1
B25	Mod_Control	BLUE	M	BUZZ	11	1
B25	Mod_Control	BLUE	M	BUZZ	12	1
B25	Mod_Control	BLUE	M	BUZZ	13	1
B25	Mod_Control	BLUE	M	BUZZ	15	1
B25	Mod_Control	BLUE	M	BUZZ	18	1
B25	Mod_Control	BLUE	M	BUZZ	19	1
B25	Mod_Control	BLUE	M	BUZZ	23	1
B25	Mod_Control	BLUE	M	BUZZ	27	1
B25	Mod_Control	BLUE	M	BUZZ	30	1
B25	Mod_Control	BLUE	M	BUZZ	32	1
B25	Mod_Control	BLUE	M	BUZZ	33	1
B25	Mod_Control	BLUE	M	BUZZ	36	1
B25	Mod_Control	BLUE	M	BUZZ	37	1
B25	Mod_Control	BLUE	M	BUZZ	39	1
B25	Mod_Control	BLUE	M	BUZZ	41	1
B25	Mod_Control	BLUE	M	BUZZ	42	1
B25	Mod_Control	BLUE	M	BUZZ	43	1
B25	Mod_Control	BLUE	M	BUZZ	44	1
B25	Mod_Control	BLUE	M	BUZZ	48	1
B25	Mod_Control	BLUE	M	BUZZ	50	1
B25	Mod_Control	BLUE	M	BUZZ	52	1
B25	Mod_Control	BLUE	M	BUZZ	54	1
B25	Mod_Control	BLUE	M	BUZZ	59	1
B25	Mod_Control	BLUE	M	BUZZ	60	1
B26	Inc_Benefit	BLUE	M	LAND	1	0
B26	Inc_Benefit	BLUE	M	LAND	2	0
B26	Inc_Benefit	BLUE	M	BUZZ	5	1
B26	Inc_Benefit	BLUE	M	BUZZ	7	1
B26	Inc_Benefit	BLUE	M	LAND	9	0
B26	Inc_Benefit	BLUE	M	BUZZ	11	1
B26	Inc_Benefit	BLUE	M	BUZZ	13	1
B26	Inc_Benefit	BLUE	M	BUZZ	15	1
B26	Inc_Benefit	BLUE	M	BUZZ	17	1
B26	Inc_Benefit	BLUE	M	BUZZ	20	1
B26	Inc_Benefit	BLUE	M	LAND	22	0
B26	Inc_Benefit	BLUE	M	BUZZ	24	1
B26	Inc_Benefit	BLUE	M	BUZZ	27	1
B26	Inc_Benefit	BLUE	M	BUZZ	32	1
B26	Inc_Benefit	BLUE	M	BUZZ	35	1
B26	Inc_Benefit	BLUE	M	LAND	37	0
B26	Inc_Benefit	BLUE	M	BUZZ	45	1
B26	Inc_Benefit	BLUE	M	BUZZ	49	1
B26	Inc_Benefit	BLUE	M	BUZZ	51	1
B26	Inc_Benefit	BLUE	M	BUZZ	52	1
B27	Inc_Cost	BLUE	M	LAND	3	0
B27	Inc_Cost	BLUE	M	LAND	5	0
B27	Inc_Cost	BLUE	M	BUZZ	6	1
B27	Inc_Cost	BLUE	M	BUZZ	7	1
B27	Inc_Cost	BLUE	M	LAND	9	0
B27	Inc_Cost	BLUE	M	LAND	11	0
B27	Inc_Cost	BLUE	M	LAND	15	0
B27	Inc_Cost	BLUE	M	LAND	16	0
B27	Inc_Cost	BLUE	M	LAND	17	0
B27	Inc_Cost	BLUE	M	LAND	19	0
B27	Inc_Cost	BLUE	M	LAND	24	0
B27	Inc_Cost	BLUE	M	LAND	27	0
B28	Inc_Both	BLUE	M	BUZZ	1	1
B28	Inc_Both	BLUE	M	LAND	3	0
B28	Inc_Both	BLUE	M	LAND	5	0
B28	Inc_Both	BLUE	M	LAND	8	0
B28	Inc_Both	BLUE	M	LAND	13	0
B3	Inc_Both	BLUE	M	BUZZ	1	1
B3	Inc_Both	BLUE	M	BUZZ	2	1
B3	Inc_Both	BLUE	M	BUZZ	4	1
B3	Inc_Both	BLUE	M	BUZZ	5	1
B3	Inc_Both	BLUE	M	BUZZ	7	1
B3	Inc_Both	BLUE	M	BUZZ	11	1
B3	Inc_Both	BLUE	M	BUZZ	13	1
B3	Inc_Both	BLUE	M	BUZZ	15	1
B3	Inc_Both	BLUE	M	BUZZ	17	1
B3	Inc_Both	BLUE	M	BUZZ	19	1
B3	Inc_Both	BLUE	M	BUZZ	20	1
B3	Inc_Both	BLUE	M	BUZZ	22	1
B3	Inc_Both	BLUE	M	BUZZ	23	1
B3	Inc_Both	BLUE	M	BUZZ	25	1
B3	Inc_Both	BLUE	M	BUZZ	27	1
B3	Inc_Both	BLUE	M	BUZZ	31	1
B3	Inc_Both	BLUE	M	BUZZ	33	1
B3	Inc_Both	BLUE	M	BUZZ	35	1
B3	Inc_Both	BLUE	M	BUZZ	37	1
B3	Inc_Both	BLUE	M	BUZZ	39	1
B3	Inc_Both	BLUE	M	BUZZ	43	1
B3	Inc_Both	BLUE	M	BUZZ	45	1
B3	Inc_Both	BLUE	M	BUZZ	47	1
B3	Inc_Both	BLUE	M	BUZZ	49	1
B3	Inc_Both	BLUE	M	BUZZ	53	1
B3	Inc_Both	BLUE	M	BUZZ	55	1
B3	Inc_Both	BLUE	M	BUZZ	56	1
B3	Inc_Both	BLUE	M	LAND	57	0
B3	Inc_Both	BLUE	M	BUZZ	58	1
B30	Mod_Control	BLUE	M	BUZZ	1	1
B30	Mod_Control	BLUE	M	BUZZ	3	1
B30	Mod_Control	BLUE	M	BUZZ	7	1
B30	Mod_Control	BLUE	M	BUZZ	9	1
B30	Mod_Control	BLUE	M	BUZZ	11	1
B30	Mod_Control	BLUE	M	BUZZ	13	1
B30	Mod_Control	BLUE	M	BUZZ	15	1
B30	Mod_Control	BLUE	M	BUZZ	17	1
B30	Mod_Control	BLUE	M	BUZZ	19	1
B30	Mod_Control	BLUE	M	BUZZ	22	1
B30	Mod_Control	BLUE	M	BUZZ	24	1
B30	Mod_Control	BLUE	M	BUZZ	26	1
B31	Inc_Benefit	BLUE	M	BUZZ	1	1
B31	Inc_Benefit	BLUE	M	BUZZ	4	1
B31	Inc_Benefit	BLUE	M	BUZZ	6	1
B31	Inc_Benefit	BLUE	M	BUZZ	9	1
B31	Inc_Benefit	BLUE	M	BUZZ	11	1
B31	Inc_Benefit	BLUE	M	BUZZ	13	1
B31	Inc_Benefit	BLUE	M	BUZZ	14	1
B31	Inc_Benefit	BLUE	M	BUZZ	16	1
B31	Inc_Benefit	BLUE	M	LAND	17	0
B31	Inc_Benefit	BLUE	M	BUZZ	18	1
B31	Inc_Benefit	BLUE	M	BUZZ	20	1
B31	Inc_Benefit	BLUE	M	BUZZ	22	1
B31	Inc_Benefit	BLUE	M	BUZZ	24	1
B31	Inc_Benefit	BLUE	M	BUZZ	26	1
B31	Inc_Benefit	BLUE	M	BUZZ	28	1
B31	Inc_Benefit	BLUE	M	BUZZ	30	1
B31	Inc_Benefit	BLUE	M	LAND	36	0
B31	Inc_Benefit	BLUE	M	BUZZ	37	1
B31	Inc_Benefit	BLUE	M	BUZZ	39	1
B31	Inc_Benefit	BLUE	M	BUZZ	41	1
B31	Inc_Benefit	BLUE	M	BUZZ	44	1
B31	Inc_Benefit	BLUE	M	BUZZ	50	1
B31	Inc_Benefit	BLUE	M	BUZZ	52	1
B31	Inc_Benefit	BLUE	M	BUZZ	55	1
B31	Inc_Benefit	BLUE	M	BUZZ	58	1
B31	Inc_Benefit	BLUE	M	BUZZ	60	1
B32	Inc_Cost	BLUE	M	LAND	2	0
B32	Inc_Cost	BLUE	M	LAND	4	0
B32	Inc_Cost	BLUE	M	LAND	6	0
B32	Inc_Cost	BLUE	M	LAND	9	0
B32	Inc_Cost	BLUE	M	LAND	12	0
B32	Inc_Cost	BLUE	M	LAND	13	0
B32	Inc_Cost	BLUE	M	LAND	17	0
B32	Inc_Cost	BLUE	M	LAND	22	0
B33	Inc_Both	BLUE	M	BUZZ	1	1
B33	Inc_Both	BLUE	M	BUZZ	3	1
B33	Inc_Both	BLUE	M	LAND	5	0
B33	Inc_Both	BLUE	M	BUZZ	7	1
B33	Inc_Both	BLUE	M	BUZZ	9	1
B33	Inc_Both	BLUE	M	BUZZ	11	1
B33	Inc_Both	BLUE	M	BUZZ	13	1
B33	Inc_Both	BLUE	M	LAND	16	0
B33	Inc_Both	BLUE	M	LAND	18	0
B33	Inc_Both	BLUE	M	LAND	22	0
B33	Inc_Both	BLUE	M	LAND	24	0
B33	Inc_Both	BLUE	M	LAND	26	0
B33	Inc_Both	BLUE	M	LAND	31	0
B33	Inc_Both	BLUE	M	LAND	33	0
B33	Inc_Both	BLUE	M	LAND	38	0
B33	Inc_Both	BLUE	M	LAND	53	0
B33	Inc_Both	BLUE	M	LAND	54	0
B33	Inc_Both	BLUE	M	LAND	56	0
B34	Mod_Control	BLUE	M	BUZZ	1	1
B34	Mod_Control	BLUE	M	BUZZ	3	1
B34	Mod_Control	BLUE	M	BUZZ	5	1
B34	Mod_Control	BLUE	M	BUZZ	6	1
B34	Mod_Control	BLUE	M	BUZZ	8	1
B34	Mod_Control	BLUE	M	BUZZ	10	1
B34	Mod_Control	BLUE	M	BUZZ	13	1
B34	Mod_Control	BLUE	M	BUZZ	15	1
B34	Mod_Control	BLUE	M	BUZZ	16	1
B34	Mod_Control	BLUE	M	BUZZ	20	1
B34	Mod_Control	BLUE	M	BUZZ	21	1
B34	Mod_Control	BLUE	M	BUZZ	22	1
B34	Mod_Control	BLUE	M	BUZZ	24	1
B34	Mod_Control	BLUE	M	BUZZ	28	1
B34	Mod_Control	BLUE	M	BUZZ	29	1
B34	Mod_Control	BLUE	M	BUZZ	31	1
B34	Mod_Control	BLUE	M	BUZZ	32	1
B34	Mod_Control	BLUE	M	BUZZ	33	1
B34	Mod_Control	BLUE	M	BUZZ	35	1
B34	Mod_Control	BLUE	M	BUZZ	37	1
B34	Mod_Control	BLUE	M	BUZZ	39	1
B34	Mod_Control	BLUE	M	BUZZ	41	1
B34	Mod_Control	BLUE	M	BUZZ	44	1
B34	Mod_Control	BLUE	M	BUZZ	46	1
B34	Mod_Control	BLUE	M	BUZZ	50	1
B34	Mod_Control	BLUE	M	BUZZ	52	1
B34	Mod_Control	BLUE	M	BUZZ	54	1
B34	Mod_Control	BLUE	M	BUZZ	58	1
B36	Inc_Benefit	BLUE	M	BUZZ	1	1
B36	Inc_Benefit	BLUE	M	LAND	4	0
B36	Inc_Benefit	BLUE	M	BUZZ	7	1
B36	Inc_Benefit	BLUE	M	BUZZ	9	1
B36	Inc_Benefit	BLUE	M	BUZZ	11	1
B36	Inc_Benefit	BLUE	M	LAND	12	0
B36	Inc_Benefit	BLUE	M	BUZZ	14	1
B36	Inc_Benefit	BLUE	M	BUZZ	16	1
B36	Inc_Benefit	BLUE	M	BUZZ	18	1
B36	Inc_Benefit	BLUE	M	BUZZ	20	1
B36	Inc_Benefit	BLUE	M	BUZZ	22	1
B36	Inc_Benefit	BLUE	M	BUZZ	26	1
B36	Inc_Benefit	BLUE	M	BUZZ	28	1
B36	Inc_Benefit	BLUE	M	BUZZ	30	1
B36	Inc_Benefit	BLUE	M	BUZZ	32	1
B36	Inc_Benefit	BLUE	M	BUZZ	34	1
B36	Inc_Benefit	BLUE	M	BUZZ	36	1
B36	Inc_Benefit	BLUE	M	BUZZ	38	1
B36	Inc_Benefit	BLUE	M	BUZZ	40	1
B36	Inc_Benefit	BLUE	M	BUZZ	42	1
B36	Inc_Benefit	BLUE	M	BUZZ	45	1
B36	Inc_Benefit	BLUE	M	BUZZ	47	1
B36	Inc_Benefit	BLUE	M	LAND	51	0
B36	Inc_Benefit	BLUE	M	BUZZ	59	1
B37	Mod_Control	BLUE	M	BUZZ	1	1
B37	Mod_Control	BLUE	M	BUZZ	3	1
B37	Mod_Control	BLUE	M	BUZZ	4	1
B37	Mod_Control	BLUE	M	BUZZ	6	1
B37	Mod_Control	BLUE	M	BUZZ	8	1
B37	Mod_Control	BLUE	M	BUZZ	10	1
B37	Mod_Control	BLUE	M	BUZZ	12	1
B37	Mod_Control	BLUE	M	BUZZ	18	1
B37	Mod_Control	BLUE	M	BUZZ	20	1
B37	Mod_Control	BLUE	M	BUZZ	22	1
B37	Mod_Control	BLUE	M	BUZZ	28	1
B37	Mod_Control	BLUE	M	BUZZ	32	1
B37	Mod_Control	BLUE	M	BUZZ	34	1
B37	Mod_Control	BLUE	M	BUZZ	36	1
B37	Mod_Control	BLUE	M	BUZZ	38	1
B37	Mod_Control	BLUE	M	BUZZ	40	1
B37	Mod_Control	BLUE	M	BUZZ	42	1
B37	Mod_Control	BLUE	M	BUZZ	44	1
B37	Mod_Control	BLUE	M	BUZZ	46	1
B37	Mod_Control	BLUE	M	BUZZ	53	1
B37	Mod_Control	BLUE	M	BUZZ	55	1
B37	Mod_Control	BLUE	M	BUZZ	60	1
B38	Inc_Benefit	BLUE	M	BUZZ	2	1
B38	Inc_Benefit	BLUE	M	LAND	4	0
B38	Inc_Benefit	BLUE	M	BUZZ	6	1
B38	Inc_Benefit	BLUE	M	BUZZ	9	1
B38	Inc_Benefit	BLUE	M	BUZZ	12	1
B38	Inc_Benefit	BLUE	M	BUZZ	16	1
B38	Inc_Benefit	BLUE	M	BUZZ	18	1
B38	Inc_Benefit	BLUE	M	BUZZ	20	1
B38	Inc_Benefit	BLUE	M	BUZZ	22	1
B38	Inc_Benefit	BLUE	M	BUZZ	24	1
B38	Inc_Benefit	BLUE	M	BUZZ	26	1
B38	Inc_Benefit	BLUE	M	BUZZ	33	1
B38	Inc_Benefit	BLUE	M	BUZZ	35	1
B38	Inc_Benefit	BLUE	M	BUZZ	36	1
B38	Inc_Benefit	BLUE	M	BUZZ	38	1
B38	Inc_Benefit	BLUE	M	BUZZ	40	1
B38	Inc_Benefit	BLUE	M	BUZZ	48	1
B38	Inc_Benefit	BLUE	M	BUZZ	49	1
B38	Inc_Benefit	BLUE	M	LAND	53	0
B38	Inc_Benefit	BLUE	M	BUZZ	55	1
B38	Inc_Benefit	BLUE	M	BUZZ	57	1
B38	Inc_Benefit	BLUE	M	BUZZ	60	1
B5	Mod_Control	BLUE	M	BUZZ	2	1
B5	Mod_Control	BLUE	M	BUZZ	3	1
B5	Mod_Control	BLUE	M	BUZZ	5	1
B5	Mod_Control	BLUE	M	BUZZ	6	1
B5	Mod_Control	BLUE	M	BUZZ	8	1
B5	Mod_Control	BLUE	M	BUZZ	10	1
B5	Mod_Control	BLUE	M	BUZZ	12	1
B5	Mod_Control	BLUE	M	BUZZ	14	1
B5	Mod_Control	BLUE	M	BUZZ	20	1
B5	Mod_Control	BLUE	M	BUZZ	22	1
B5	Mod_Control	BLUE	M	BUZZ	23	1
B5	Mod_Control	BLUE	M	BUZZ	25	1
B5	Mod_Control	BLUE	M	BUZZ	27	1
B5	Mod_Control	BLUE	M	BUZZ	30	1
B5	Mod_Control	BLUE	M	BUZZ	31	1
B5	Mod_Control	BLUE	M	BUZZ	34	1
B5	Mod_Control	BLUE	M	BUZZ	38	1
B5	Mod_Control	BLUE	M	BUZZ	40	1
B5	Mod_Control	BLUE	M	BUZZ	42	1
B5	Mod_Control	BLUE	M	BUZZ	44	1
B5	Mod_Control	BLUE	M	BUZZ	45	1
B5	Mod_Control	BLUE	M	BUZZ	46	1
B5	Mod_Control	BLUE	M	BUZZ	48	1
B5	Mod_Control	BLUE	M	BUZZ	51	1
B5	Mod_Control	BLUE	M	BUZZ	54	1
B5	Mod_Control	BLUE	M	BUZZ	55	1
B5	Mod_Control	BLUE	M	BUZZ	57	1
B6	Inc_Benefit	BLUE	M	BUZZ	1	1
B6	Inc_Benefit	BLUE	M	BUZZ	3	1
B6	Inc_Benefit	BLUE	M	BUZZ	5	1
B6	Inc_Benefit	BLUE	M	BUZZ	6	1
B6	Inc_Benefit	BLUE	M	BUZZ	8	1
B6	Inc_Benefit	BLUE	M	BUZZ	11	1
B6	Inc_Benefit	BLUE	M	BUZZ	12	1
B6	Inc_Benefit	BLUE	M	BUZZ	14	1
B6	Inc_Benefit	BLUE	M	BUZZ	16	1
B6	Inc_Benefit	BLUE	M	BUZZ	20	1
B6	Inc_Benefit	BLUE	M	BUZZ	21	1
B6	Inc_Benefit	BLUE	M	BUZZ	27	1
B6	Inc_Benefit	BLUE	M	BUZZ	30	1
B6	Inc_Benefit	BLUE	M	BUZZ	33	1
B6	Inc_Benefit	BLUE	M	LAND	35	0
B6	Inc_Benefit	BLUE	M	BUZZ	45	1
B6	Inc_Benefit	BLUE	M	BUZZ	47	1
B6	Inc_Benefit	BLUE	M	BUZZ	50	1
B6	Inc_Benefit	BLUE	M	BUZZ	52	1
B6	Inc_Benefit	BLUE	M	BUZZ	59	1
B7	Inc_Cost	BLUE	M	BUZZ	2	1
B7	Inc_Cost	BLUE	M	BUZZ	4	1
B7	Inc_Cost	BLUE	M	BUZZ	6	1
B7	Inc_Cost	BLUE	M	BUZZ	9	1
B7	Inc_Cost	BLUE	M	BUZZ	11	1
B7	Inc_Cost	BLUE	M	BUZZ	13	1
B7	Inc_Cost	BLUE	M	LAND	15	0
B7	Inc_Cost	BLUE	M	LAND	18	0
B7	Inc_Cost	BLUE	M	LAND	23	0
B7	Inc_Cost	BLUE	M	BUZZ	31	1
B7	Inc_Cost	BLUE	M	BUZZ	33	1
B7	Inc_Cost	BLUE	M	BUZZ	36	1
B7	Inc_Cost	BLUE	M	BUZZ	37	1
B7	Inc_Cost	BLUE	M	BUZZ	39	1
B7	Inc_Cost	BLUE	M	BUZZ	41	1
B7	Inc_Cost	BLUE	M	BUZZ	44	1
B7	Inc_Cost	BLUE	M	BUZZ	46	1
B7	Inc_Cost	BLUE	M	BUZZ	48	1
B7	Inc_Cost	BLUE	M	BUZZ	49	1
B7	Inc_Cost	BLUE	M	BUZZ	56	1
B7	Inc_Cost	BLUE	M	BUZZ	59	1
B8	Inc_Both	BLUE	M	BUZZ	1	1
B8	Inc_Both	BLUE	M	BUZZ	4	1
B8	Inc_Both	BLUE	M	BUZZ	6	1
B8	Inc_Both	BLUE	M	BUZZ	8	1
B8	Inc_Both	BLUE	M	LAND	10	0
B8	Inc_Both	BLUE	M	BUZZ	14	1
B8	Inc_Both	BLUE	M	BUZZ	16	1
B8	Inc_Both	BLUE	M	BUZZ	18	1
B8	Inc_Both	BLUE	M	BUZZ	20	1
B8	Inc_Both	BLUE	M	BUZZ	21	1
B8	Inc_Both	BLUE	M	BUZZ	22	1
B8	Inc_Both	BLUE	M	LAND	23	0
B8	Inc_Both	BLUE	M	BUZZ	27	1
B8	Inc_Both	BLUE	M	BUZZ	29	1
B8	Inc_Both	BLUE	M	BUZZ	33	1
B8	Inc_Both	BLUE	M	BUZZ	35	1
B8	Inc_Both	BLUE	M	BUZZ	38	1
B8	Inc_Both	BLUE	M	BUZZ	40	1
B8	Inc_Both	BLUE	M	BUZZ	42	1
B8	Inc_Both	BLUE	M	BUZZ	44	1
B8	Inc_Both	BLUE	M	BUZZ	45	1
B8	Inc_Both	BLUE	M	BUZZ	47	1
B8	Inc_Both	BLUE	M	BUZZ	49	1
B8	Inc_Both	BLUE	M	BUZZ	50	1
B8	Inc_Both	BLUE	M	BUZZ	53	1
B8	Inc_Both	BLUE	M	BUZZ	58	1
G10	Mod_Control	GREEN	M	BUZZ	2	1
G10	Mod_Control	GREEN	M	BUZZ	3	1
G10	Mod_Control	GREEN	M	BUZZ	5	1
G10	Mod_Control	GREEN	M	BUZZ	7	1
G10	Mod_Control	GREEN	M	BUZZ	9	1
G10	Mod_Control	GREEN	M	BUZZ	11	1
G10	Mod_Control	GREEN	M	BUZZ	14	1
G10	Mod_Control	GREEN	M	BUZZ	18	1
G10	Mod_Control	GREEN	M	BUZZ	21	1
G10	Mod_Control	GREEN	M	BUZZ	24	1
G10	Mod_Control	GREEN	M	BUZZ	27	1
G10	Mod_Control	GREEN	M	BUZZ	31	1
G10	Mod_Control	GREEN	M	BUZZ	35	1
G10	Mod_Control	GREEN	M	BUZZ	39	1
G10	Mod_Control	GREEN	M	BUZZ	41	1
G10	Mod_Control	GREEN	M	BUZZ	42	1
G10	Mod_Control	GREEN	M	BUZZ	44	1
G10	Mod_Control	GREEN	M	BUZZ	46	1
G10	Mod_Control	GREEN	M	BUZZ	48	1
G10	Mod_Control	GREEN	M	BUZZ	49	1
G10	Mod_Control	GREEN	M	BUZZ	50	1
G10	Mod_Control	GREEN	M	BUZZ	53	1
G10	Mod_Control	GREEN	M	BUZZ	54	1
G10	Mod_Control	GREEN	M	BUZZ	56	1
G10	Mod_Control	GREEN	M	BUZZ	58	1
G11	Inc_Benefit	GREEN	M	BUZZ	4	1
G11	Inc_Benefit	GREEN	M	BUZZ	7	1
G11	Inc_Benefit	GREEN	M	BUZZ	9	1
G11	Inc_Benefit	GREEN	M	BUZZ	11	1
G11	Inc_Benefit	GREEN	M	BUZZ	13	1
G11	Inc_Benefit	GREEN	M	BUZZ	15	1
G11	Inc_Benefit	GREEN	M	BUZZ	16	1
G11	Inc_Benefit	GREEN	M	BUZZ	18	1
G11	Inc_Benefit	GREEN	M	BUZZ	20	1
G11	Inc_Benefit	GREEN	M	BUZZ	25	1
G11	Inc_Benefit	GREEN	M	BUZZ	27	1
G11	Inc_Benefit	GREEN	M	BUZZ	29	1
G11	Inc_Benefit	GREEN	M	BUZZ	31	1
G11	Inc_Benefit	GREEN	M	BUZZ	33	1
G11	Inc_Benefit	GREEN	M	BUZZ	35	1
G11	Inc_Benefit	GREEN	M	BUZZ	37	1
G11	Inc_Benefit	GREEN	M	BUZZ	40	1
G11	Inc_Benefit	GREEN	M	BUZZ	44	1
G11	Inc_Benefit	GREEN	M	BUZZ	46	1
G11	Inc_Benefit	GREEN	M	BUZZ	50	1
G11	Inc_Benefit	GREEN	M	BUZZ	54	1
G11	Inc_Benefit	GREEN	M	BUZZ	56	1
G11	Inc_Benefit	GREEN	M	BUZZ	60	1
G12	Inc_Cost	GREEN	M	LAND	1	0
G12	Inc_Cost	GREEN	M	LAND	3	0
G12	Inc_Cost	GREEN	M	LAND	5	0
G12	Inc_Cost	GREEN	M	LAND	7	0
G12	Inc_Cost	GREEN	M	LAND	9	0
G12	Inc_Cost	GREEN	M	LAND	17	0
G12	Inc_Cost	GREEN	M	LAND	18	0
G12	Inc_Cost	GREEN	M	LAND	22	0
G12	Inc_Cost	GREEN	M	LAND	24	0
G14	Inc_Both	GREEN	M	BUZZ	1	1
G14	Inc_Both	GREEN	M	BUZZ	2	1
G14	Inc_Both	GREEN	M	BUZZ	4	1
G14	Inc_Both	GREEN	M	LAND	6	0
G14	Inc_Both	GREEN	M	LAND	7	0
G14	Inc_Both	GREEN	M	BUZZ	8	1
G14	Inc_Both	GREEN	M	BUZZ	9	1
G15	Mod_Control	GREEN	M	BUZZ	1	1
G15	Mod_Control	GREEN	M	BUZZ	4	1
G15	Mod_Control	GREEN	M	BUZZ	6	1
G15	Mod_Control	GREEN	M	BUZZ	8	1
G15	Mod_Control	GREEN	M	BUZZ	10	1
G15	Mod_Control	GREEN	M	BUZZ	12	1
G15	Mod_Control	GREEN	M	BUZZ	15	1
G15	Mod_Control	GREEN	M	BUZZ	17	1
G15	Mod_Control	GREEN	M	BUZZ	18	1
G15	Mod_Control	GREEN	M	BUZZ	20	1
G15	Mod_Control	GREEN	M	BUZZ	22	1
G15	Mod_Control	GREEN	M	BUZZ	29	1
G15	Mod_Control	GREEN	M	BUZZ	32	1
G15	Mod_Control	GREEN	M	BUZZ	34	1
G15	Mod_Control	GREEN	M	BUZZ	36	1
G15	Mod_Control	GREEN	M	BUZZ	39	1
G15	Mod_Control	GREEN	M	BUZZ	42	1
G15	Mod_Control	GREEN	M	BUZZ	47	1
G15	Mod_Control	GREEN	M	BUZZ	49	1
G15	Mod_Control	GREEN	M	BUZZ	51	1
G15	Mod_Control	GREEN	M	BUZZ	57	1
G15	Mod_Control	GREEN	M	BUZZ	59	1
G16	Inc_Benefit	GREEN	M	LAND	2	0
G16	Inc_Benefit	GREEN	M	BUZZ	3	1
G16	Inc_Benefit	GREEN	M	BUZZ	5	1
G16	Inc_Benefit	GREEN	M	BUZZ	7	1
G16	Inc_Benefit	GREEN	M	BUZZ	9	1
G16	Inc_Benefit	GREEN	M	BUZZ	10	1
G16	Inc_Benefit	GREEN	M	BUZZ	13	1
G16	Inc_Benefit	GREEN	M	BUZZ	15	1
G16	Inc_Benefit	GREEN	M	BUZZ	16	1
G16	Inc_Benefit	GREEN	M	LAND	18	0
G16	Inc_Benefit	GREEN	M	BUZZ	20	1
G16	Inc_Benefit	GREEN	M	BUZZ	23	1
G16	Inc_Benefit	GREEN	M	BUZZ	25	1
G16	Inc_Benefit	GREEN	M	BUZZ	27	1
G16	Inc_Benefit	GREEN	M	BUZZ	28	1
G16	Inc_Benefit	GREEN	M	BUZZ	32	1
G16	Inc_Benefit	GREEN	M	BUZZ	35	1
G16	Inc_Benefit	GREEN	M	BUZZ	37	1
G16	Inc_Benefit	GREEN	M	BUZZ	40	1
G16	Inc_Benefit	GREEN	M	BUZZ	43	1
G16	Inc_Benefit	GREEN	M	BUZZ	44	1
G16	Inc_Benefit	GREEN	M	BUZZ	46	1
G16	Inc_Benefit	GREEN	M	BUZZ	48	1
G16	Inc_Benefit	GREEN	M	BUZZ	50	1
G16	Inc_Benefit	GREEN	M	BUZZ	51	1
G16	Inc_Benefit	GREEN	M	LAND	54	0
G16	Inc_Benefit	GREEN	M	BUZZ	56	1
G16	Inc_Benefit	GREEN	M	BUZZ	58	1
G16	Inc_Benefit	GREEN	M	BUZZ	60	1
G17	Inc_Cost	GREEN	M	BUZZ	1	1
G17	Inc_Cost	GREEN	M	BUZZ	2	1
G17	Inc_Cost	GREEN	M	BUZZ	5	1
G17	Inc_Cost	GREEN	M	BUZZ	6	1
G17	Inc_Cost	GREEN	M	LAND	9	0
G17	Inc_Cost	GREEN	M	BUZZ	20	1
G17	Inc_Cost	GREEN	M	BUZZ	22	1
G17	Inc_Cost	GREEN	M	LAND	23	0
G18	Inc_Both	GREEN	M	BUZZ	2	1
G18	Inc_Both	GREEN	M	BUZZ	3	1
G18	Inc_Both	GREEN	M	BUZZ	6	1
G18	Inc_Both	GREEN	M	BUZZ	10	1
G18	Inc_Both	GREEN	M	BUZZ	12	1
G18	Inc_Both	GREEN	M	BUZZ	14	1
G18	Inc_Both	GREEN	M	BUZZ	15	1
G18	Inc_Both	GREEN	M	BUZZ	17	1
G18	Inc_Both	GREEN	M	BUZZ	20	1
G18	Inc_Both	GREEN	M	BUZZ	25	1
G18	Inc_Both	GREEN	M	LAND	27	0
G18	Inc_Both	GREEN	M	LAND	30	0
G18	Inc_Both	GREEN	M	BUZZ	32	1
G18	Inc_Both	GREEN	M	BUZZ	35	1
G18	Inc_Both	GREEN	M	BUZZ	37	1
G18	Inc_Both	GREEN	M	BUZZ	39	1
G18	Inc_Both	GREEN	M	BUZZ	41	1
G18	Inc_Both	GREEN	M	LAND	42	0
G18	Inc_Both	GREEN	M	BUZZ	44	1
G18	Inc_Both	GREEN	M	BUZZ	49	1
G18	Inc_Both	GREEN	M	BUZZ	51	1
G18	Inc_Both	GREEN	M	LAND	55	0
G18	Inc_Both	GREEN	M	LAND	56	0
G19	Mod_Control	GREEN	M	BUZZ	4	1
G19	Mod_Control	GREEN	M	BUZZ	6	1
G19	Mod_Control	GREEN	M	BUZZ	8	1
G19	Mod_Control	GREEN	M	BUZZ	10	1
G19	Mod_Control	GREEN	M	BUZZ	12	1
G19	Mod_Control	GREEN	M	BUZZ	14	1
G19	Mod_Control	GREEN	M	BUZZ	16	1
G19	Mod_Control	GREEN	M	BUZZ	19	1
G19	Mod_Control	GREEN	M	BUZZ	21	1
G19	Mod_Control	GREEN	M	BUZZ	23	1
G19	Mod_Control	GREEN	M	BUZZ	26	1
G19	Mod_Control	GREEN	M	BUZZ	28	1
G19	Mod_Control	GREEN	M	BUZZ	31	1
G19	Mod_Control	GREEN	M	BUZZ	33	1
G19	Mod_Control	GREEN	M	BUZZ	35	1
G19	Mod_Control	GREEN	M	BUZZ	38	1
G19	Mod_Control	GREEN	M	BUZZ	40	1
G19	Mod_Control	GREEN	M	BUZZ	42	1
G19	Mod_Control	GREEN	M	BUZZ	46	1
G19	Mod_Control	GREEN	M	BUZZ	51	1
G19	Mod_Control	GREEN	M	BUZZ	54	1
G19	Mod_Control	GREEN	M	BUZZ	55	1
G19	Mod_Control	GREEN	M	LAND	56	0
G19	Mod_Control	GREEN	M	BUZZ	60	1
G20	Inc_Benefit	GREEN	M	BUZZ	2	1
G20	Inc_Benefit	GREEN	M	BUZZ	5	1
G20	Inc_Benefit	GREEN	M	BUZZ	7	1
G20	Inc_Benefit	GREEN	M	BUZZ	9	1
G20	Inc_Benefit	GREEN	M	BUZZ	12	1
G20	Inc_Benefit	GREEN	M	BUZZ	13	1
G20	Inc_Benefit	GREEN	M	LAND	15	0
G20	Inc_Benefit	GREEN	M	BUZZ	17	1
G20	Inc_Benefit	GREEN	M	BUZZ	19	1
G20	Inc_Benefit	GREEN	M	BUZZ	21	1
G20	Inc_Benefit	GREEN	M	BUZZ	23	1
G20	Inc_Benefit	GREEN	M	BUZZ	25	1
G20	Inc_Benefit	GREEN	M	LAND	27	0
G20	Inc_Benefit	GREEN	M	BUZZ	29	1
G20	Inc_Benefit	GREEN	M	BUZZ	32	1
G20	Inc_Benefit	GREEN	M	BUZZ	34	1
G20	Inc_Benefit	GREEN	M	BUZZ	37	1
G20	Inc_Benefit	GREEN	M	BUZZ	41	1
G20	Inc_Benefit	GREEN	M	BUZZ	43	1
G20	Inc_Benefit	GREEN	M	BUZZ	44	1
G20	Inc_Benefit	GREEN	M	BUZZ	49	1
G20	Inc_Benefit	GREEN	M	BUZZ	50	1
G20	Inc_Benefit	GREEN	M	BUZZ	52	1
G20	Inc_Benefit	GREEN	M	BUZZ	56	1
G20	Inc_Benefit	GREEN	M	BUZZ	58	1
G20	Inc_Benefit	GREEN	M	BUZZ	60	1
G21	Inc_Cost	GREEN	M	LAND	2	0
G21	Inc_Cost	GREEN	M	LAND	3	0
G21	Inc_Cost	GREEN	M	LAND	5	0
G21	Inc_Cost	GREEN	M	LAND	11	0
G21	Inc_Cost	GREEN	M	LAND	14	0
G21	Inc_Cost	GREEN	M	LAND	21	0
G21	Inc_Cost	GREEN	M	LAND	34	0
G21	Inc_Cost	GREEN	M	LAND	38	0
G22	Inc_Both	GREEN	M	LAND	1	0
G22	Inc_Both	GREEN	M	BUZZ	2	1
G22	Inc_Both	GREEN	M	LAND	6	0
G22	Inc_Both	GREEN	M	LAND	8	0
G22	Inc_Both	GREEN	M	LAND	10	0
G22	Inc_Both	GREEN	M	LAND	12	0
G22	Inc_Both	GREEN	M	LAND	16	0
G22	Inc_Both	GREEN	M	LAND	19	0
G22	Inc_Both	GREEN	M	LAND	27	0
G22	Inc_Both	GREEN	M	LAND	29	0
G23	Mod_Control	GREEN	M	BUZZ	2	1
G23	Mod_Control	GREEN	M	BUZZ	4	1
G23	Mod_Control	GREEN	M	BUZZ	6	1
G23	Mod_Control	GREEN	M	BUZZ	8	1
G23	Mod_Control	GREEN	M	BUZZ	12	1
G23	Mod_Control	GREEN	M	BUZZ	16	1
G23	Mod_Control	GREEN	M	BUZZ	17	1
G23	Mod_Control	GREEN	M	BUZZ	21	1
G23	Mod_Control	GREEN	M	BUZZ	24	1
G23	Mod_Control	GREEN	M	BUZZ	27	1
G23	Mod_Control	GREEN	M	BUZZ	28	1
G23	Mod_Control	GREEN	M	BUZZ	30	1
G23	Mod_Control	GREEN	M	BUZZ	32	1
G23	Mod_Control	GREEN	M	BUZZ	34	1
G23	Mod_Control	GREEN	M	BUZZ	36	1
G23	Mod_Control	GREEN	M	BUZZ	40	1
G23	Mod_Control	GREEN	M	BUZZ	42	1
G23	Mod_Control	GREEN	M	BUZZ	43	1
G23	Mod_Control	GREEN	M	BUZZ	44	1
G23	Mod_Control	GREEN	M	BUZZ	46	1
G23	Mod_Control	GREEN	M	BUZZ	49	1
G23	Mod_Control	GREEN	M	BUZZ	51	1
G23	Mod_Control	GREEN	M	BUZZ	54	1
G23	Mod_Control	GREEN	M	BUZZ	57	1
G23	Mod_Control	GREEN	M	BUZZ	60	1
G24	Inc_Benefit	GREEN	M	BUZZ	2	1
G24	Inc_Benefit	GREEN	M	BUZZ	6	1
G24	Inc_Benefit	GREEN	M	BUZZ	8	1
G24	Inc_Benefit	GREEN	M	LAND	10	0
G24	Inc_Benefit	GREEN	M	BUZZ	13	1
G24	Inc_Benefit	GREEN	M	BUZZ	17	1
G24	Inc_Benefit	GREEN	M	BUZZ	19	1
G24	Inc_Benefit	GREEN	M	BUZZ	21	1
G24	Inc_Benefit	GREEN	M	BUZZ	23	1
G24	Inc_Benefit	GREEN	M	BUZZ	25	1
G24	Inc_Benefit	GREEN	M	BUZZ	27	1
G24	Inc_Benefit	GREEN	M	BUZZ	29	1
G24	Inc_Benefit	GREEN	M	BUZZ	31	1
G24	Inc_Benefit	GREEN	M	BUZZ	33	1
G24	Inc_Benefit	GREEN	M	BUZZ	36	1
G24	Inc_Benefit	GREEN	M	LAND	37	0
G24	Inc_Benefit	GREEN	M	BUZZ	39	1
G24	Inc_Benefit	GREEN	M	BUZZ	41	1
G24	Inc_Benefit	GREEN	M	BUZZ	43	1
G24	Inc_Benefit	GREEN	M	BUZZ	46	1
G24	Inc_Benefit	GREEN	M	BUZZ	48	1
G24	Inc_Benefit	GREEN	M	BUZZ	49	1
G24	Inc_Benefit	GREEN	M	BUZZ	52	1
G24	Inc_Benefit	GREEN	M	BUZZ	55	1
G24	Inc_Benefit	GREEN	M	BUZZ	59	1
G25	Inc_Cost	GREEN	M	LAND	1	0
G25	Inc_Cost	GREEN	M	LAND	3	0
G25	Inc_Cost	GREEN	M	LAND	5	0
G25	Inc_Cost	GREEN	M	LAND	6	0
G25	Inc_Cost	GREEN	M	LAND	8	0
G25	Inc_Cost	GREEN	M	LAND	13	0
G25	Inc_Cost	GREEN	M	LAND	15	0
G26	Inc_Both	GREEN	M	LAND	2	0
G26	Inc_Both	GREEN	M	LAND	4	0
G26	Inc_Both	GREEN	M	LAND	7	0
G26	Inc_Both	GREEN	M	LAND	12	0
G26	Inc_Both	GREEN	M	LAND	14	0
G26	Inc_Both	GREEN	M	LAND	16	0
G26	Inc_Both	GREEN	M	LAND	18	0
G26	Inc_Both	GREEN	M	LAND	21	0
G26	Inc_Both	GREEN	M	LAND	23	0
G26	Inc_Both	GREEN	M	LAND	27	0
G26	Inc_Both	GREEN	M	LAND	28	0
G27	Mod_Control	GREEN	M	BUZZ	1	1
G27	Mod_Control	GREEN	M	BUZZ	4	1
G27	Mod_Control	GREEN	M	BUZZ	6	1
G27	Mod_Control	GREEN	M	BUZZ	8	1
G27	Mod_Control	GREEN	M	LAND	9	0
G27	Mod_Control	GREEN	M	BUZZ	12	1
G27	Mod_Control	GREEN	M	BUZZ	14	1
G27	Mod_Control	GREEN	M	BUZZ	16	1
G27	Mod_Control	GREEN	M	BUZZ	18	1
G27	Mod_Control	GREEN	M	BUZZ	20	1
G27	Mod_Control	GREEN	M	BUZZ	21	1
G27	Mod_Control	GREEN	M	BUZZ	23	1
G27	Mod_Control	GREEN	M	BUZZ	25	1
G27	Mod_Control	GREEN	M	BUZZ	26	1
G27	Mod_Control	GREEN	M	BUZZ	29	1
G27	Mod_Control	GREEN	M	BUZZ	32	1
G27	Mod_Control	GREEN	M	BUZZ	35	1
G27	Mod_Control	GREEN	M	BUZZ	37	1
G27	Mod_Control	GREEN	M	BUZZ	42	1
G27	Mod_Control	GREEN	M	BUZZ	44	1
G27	Mod_Control	GREEN	M	BUZZ	46	1
G27	Mod_Control	GREEN	M	BUZZ	49	1
G27	Mod_Control	GREEN	M	BUZZ	51	1
G27	Mod_Control	GREEN	M	BUZZ	52	1
G27	Mod_Control	GREEN	M	BUZZ	54	1
G27	Mod_Control	GREEN	M	BUZZ	58	1
G27	Mod_Control	GREEN	M	LAND	60	0
G28	Inc_Benefit	GREEN	M	BUZZ	1	1
G28	Inc_Benefit	GREEN	M	BUZZ	4	1
G28	Inc_Benefit	GREEN	M	BUZZ	7	1
G28	Inc_Benefit	GREEN	M	BUZZ	9	1
G28	Inc_Benefit	GREEN	M	BUZZ	12	1
G28	Inc_Benefit	GREEN	M	BUZZ	16	1
G28	Inc_Benefit	GREEN	M	BUZZ	18	1
G28	Inc_Benefit	GREEN	M	BUZZ	20	1
G28	Inc_Benefit	GREEN	M	BUZZ	21	1
G28	Inc_Benefit	GREEN	M	BUZZ	25	1
G28	Inc_Benefit	GREEN	M	BUZZ	27	1
G28	Inc_Benefit	GREEN	M	BUZZ	30	1
G28	Inc_Benefit	GREEN	M	BUZZ	32	1
G28	Inc_Benefit	GREEN	M	BUZZ	34	1
G28	Inc_Benefit	GREEN	M	BUZZ	37	1
G28	Inc_Benefit	GREEN	M	BUZZ	40	1
G28	Inc_Benefit	GREEN	M	BUZZ	42	1
G28	Inc_Benefit	GREEN	M	LAND	50	0
G28	Inc_Benefit	GREEN	M	BUZZ	52	1
G28	Inc_Benefit	GREEN	M	LAND	53	0
G28	Inc_Benefit	GREEN	M	BUZZ	59	1
G29	Inc_Cost	GREEN	M	LAND	4	0
G29	Inc_Cost	GREEN	M	LAND	6	0
G29	Inc_Cost	GREEN	M	LAND	10	0
G30	Inc_Both	GREEN	M	LAND	2	0
G30	Inc_Both	GREEN	M	LAND	4	0
G30	Inc_Both	GREEN	M	LAND	6	0
G30	Inc_Both	GREEN	M	LAND	8	0
G30	Inc_Both	GREEN	M	LAND	12	0
G30	Inc_Both	GREEN	M	LAND	13	0
G30	Inc_Both	GREEN	M	LAND	18	0
G30	Inc_Both	GREEN	M	LAND	20	0
G30	Inc_Both	GREEN	M	LAND	30	0
G30	Inc_Both	GREEN	M	LAND	32	0
G30	Inc_Both	GREEN	M	LAND	34	0
G30	Inc_Both	GREEN	M	LAND	35	0
G32	Mod_Control	GREEN	M	BUZZ	1	1
G32	Mod_Control	GREEN	M	BUZZ	4	1
G32	Mod_Control	GREEN	M	BUZZ	8	1
G32	Mod_Control	GREEN	M	BUZZ	11	1
G32	Mod_Control	GREEN	M	BUZZ	15	1
G32	Mod_Control	GREEN	M	BUZZ	18	1
G32	Mod_Control	GREEN	M	BUZZ	20	1
G32	Mod_Control	GREEN	M	BUZZ	24	1
G32	Mod_Control	GREEN	M	BUZZ	26	1
G32	Mod_Control	GREEN	M	BUZZ	30	1
G32	Mod_Control	GREEN	M	BUZZ	32	1
G32	Mod_Control	GREEN	M	BUZZ	38	1
G32	Mod_Control	GREEN	M	BUZZ	40	1
G32	Mod_Control	GREEN	M	BUZZ	42	1
G32	Mod_Control	GREEN	M	BUZZ	44	1
G32	Mod_Control	GREEN	M	BUZZ	48	1
G32	Mod_Control	GREEN	M	BUZZ	50	1
G32	Mod_Control	GREEN	M	BUZZ	55	1
G32	Mod_Control	GREEN	M	BUZZ	59	1
G33	Inc_Benefit	GREEN	M	BUZZ	3	1
G33	Inc_Benefit	GREEN	M	BUZZ	5	1
G33	Inc_Benefit	GREEN	M	LAND	7	0
G33	Inc_Benefit	GREEN	M	BUZZ	8	1
G33	Inc_Benefit	GREEN	M	BUZZ	14	1
G33	Inc_Benefit	GREEN	M	LAND	16	0
G33	Inc_Benefit	GREEN	M	BUZZ	18	1
G33	Inc_Benefit	GREEN	M	BUZZ	20	1
G33	Inc_Benefit	GREEN	M	BUZZ	22	1
G33	Inc_Benefit	GREEN	M	BUZZ	24	1
G33	Inc_Benefit	GREEN	M	BUZZ	27	1
G33	Inc_Benefit	GREEN	M	BUZZ	29	1
G33	Inc_Benefit	GREEN	M	BUZZ	32	1
G33	Inc_Benefit	GREEN	M	BUZZ	34	1
G33	Inc_Benefit	GREEN	M	BUZZ	36	1
G33	Inc_Benefit	GREEN	M	BUZZ	38	1
G33	Inc_Benefit	GREEN	M	BUZZ	40	1
G33	Inc_Benefit	GREEN	M	LAND	46	0
G33	Inc_Benefit	GREEN	M	BUZZ	49	1
G33	Inc_Benefit	GREEN	M	BUZZ	51	1
G33	Inc_Benefit	GREEN	M	BUZZ	54	1
G33	Inc_Benefit	GREEN	M	BUZZ	59	1
G34	Inc_Cost	GREEN	M	LAND	2	0
G34	Inc_Cost	GREEN	M	LAND	4	0
G34	Inc_Cost	GREEN	M	LAND	5	0
G34	Inc_Cost	GREEN	M	LAND	7	0
G36	Mod_Control	GREEN	M	BUZZ	1	1
G36	Mod_Control	GREEN	M	BUZZ	4	1
G36	Mod_Control	GREEN	M	BUZZ	5	1
G36	Mod_Control	GREEN	M	BUZZ	8	1
G36	Mod_Control	GREEN	M	BUZZ	10	1
G36	Mod_Control	GREEN	M	BUZZ	13	1
G36	Mod_Control	GREEN	M	BUZZ	15	1
G36	Mod_Control	GREEN	M	BUZZ	18	1
G36	Mod_Control	GREEN	M	BUZZ	20	1
G36	Mod_Control	GREEN	M	BUZZ	23	1
G36	Mod_Control	GREEN	M	BUZZ	25	1
G36	Mod_Control	GREEN	M	BUZZ	27	1
G36	Mod_Control	GREEN	M	BUZZ	29	1
G36	Mod_Control	GREEN	M	BUZZ	31	1
G36	Mod_Control	GREEN	M	BUZZ	34	1
G36	Mod_Control	GREEN	M	BUZZ	36	1
G36	Mod_Control	GREEN	M	BUZZ	38	1
G36	Mod_Control	GREEN	M	BUZZ	43	1
G36	Mod_Control	GREEN	M	BUZZ	44	1
G36	Mod_Control	GREEN	M	BUZZ	48	1
G36	Mod_Control	GREEN	M	BUZZ	51	1
G36	Mod_Control	GREEN	M	BUZZ	52	1
G36	Mod_Control	GREEN	M	BUZZ	53	1
G36	Mod_Control	GREEN	M	BUZZ	60	1
G37	Inc_Benefit	GREEN	M	LAND	1	0
G37	Inc_Benefit	GREEN	M	BUZZ	4	1
G37	Inc_Benefit	GREEN	M	BUZZ	6	1
G37	Inc_Benefit	GREEN	M	BUZZ	10	1
G37	Inc_Benefit	GREEN	M	BUZZ	11	1
G37	Inc_Benefit	GREEN	M	BUZZ	14	1
G37	Inc_Benefit	GREEN	M	BUZZ	15	1
G37	Inc_Benefit	GREEN	M	BUZZ	18	1
G37	Inc_Benefit	GREEN	M	BUZZ	22	1
G37	Inc_Benefit	GREEN	M	BUZZ	23	1
G37	Inc_Benefit	GREEN	M	BUZZ	25	1
G37	Inc_Benefit	GREEN	M	BUZZ	27	1
G37	Inc_Benefit	GREEN	M	BUZZ	29	1
G37	Inc_Benefit	GREEN	M	BUZZ	34	1
G37	Inc_Benefit	GREEN	M	BUZZ	36	1
G37	Inc_Benefit	GREEN	M	BUZZ	38	1
G37	Inc_Benefit	GREEN	M	BUZZ	40	1
G37	Inc_Benefit	GREEN	M	BUZZ	42	1
G37	Inc_Benefit	GREEN	M	BUZZ	48	1
G37	Inc_Benefit	GREEN	M	BUZZ	50	1
G37	Inc_Benefit	GREEN	M	BUZZ	51	1
G37	Inc_Benefit	GREEN	M	BUZZ	56	1
G37	Inc_Benefit	GREEN	M	BUZZ	58	1
G37	Inc_Benefit	GREEN	M	BUZZ	60	1
G38	Inc_Cost	GREEN	M	BUZZ	1	1
G38	Inc_Cost	GREEN	M	LAND	5	0
G38	Inc_Cost	GREEN	M	LAND	8	0
G38	Inc_Cost	GREEN	M	LAND	14	0
G39	Inc_Both	GREEN	M	BUZZ	1	1
G39	Inc_Both	GREEN	M	LAND	4	0
G39	Inc_Both	GREEN	M	LAND	7	0
G39	Inc_Both	GREEN	M	LAND	16	0
G39	Inc_Both	GREEN	M	LAND	18	0
G39	Inc_Both	GREEN	M	LAND	19	0
G39	Inc_Both	GREEN	M	LAND	22	0
G39	Inc_Both	GREEN	M	LAND	24	0
G39	Inc_Both	GREEN	M	LAND	28	0
G41	Mod_Control	GREEN	M	BUZZ	1	1
G41	Mod_Control	GREEN	M	BUZZ	3	1
G41	Mod_Control	GREEN	M	BUZZ	5	1
G41	Mod_Control	GREEN	M	BUZZ	7	1
G41	Mod_Control	GREEN	M	BUZZ	9	1
G41	Mod_Control	GREEN	M	BUZZ	10	1
G41	Mod_Control	GREEN	M	BUZZ	11	1
G41	Mod_Control	GREEN	M	BUZZ	14	1
G41	Mod_Control	GREEN	M	BUZZ	16	1
G41	Mod_Control	GREEN	M	BUZZ	18	1
G41	Mod_Control	GREEN	M	LAND	19	0
G41	Mod_Control	GREEN	M	BUZZ	23	1
G41	Mod_Control	GREEN	M	BUZZ	25	1
G41	Mod_Control	GREEN	M	BUZZ	29	1
G41	Mod_Control	GREEN	M	BUZZ	34	1
G41	Mod_Control	GREEN	M	BUZZ	41	1
G41	Mod_Control	GREEN	M	BUZZ	46	1
G41	Mod_Control	GREEN	M	BUZZ	49	1
G41	Mod_Control	GREEN	M	BUZZ	50	1
G41	Mod_Control	GREEN	M	BUZZ	57	1
G41	Mod_Control	GREEN	M	BUZZ	59	1
G41	Mod_Control	GREEN	M	BUZZ	60	1
G6	Inc_Benefit	GREEN	M	BUZZ	5	1
G6	Inc_Benefit	GREEN	M	BUZZ	7	1
G6	Inc_Benefit	GREEN	M	BUZZ	10	1
G6	Inc_Benefit	GREEN	M	LAND	11	0
G6	Inc_Benefit	GREEN	M	BUZZ	13	1
G6	Inc_Benefit	GREEN	M	BUZZ	14	1
G6	Inc_Benefit	GREEN	M	BUZZ	17	1
G6	Inc_Benefit	GREEN	M	BUZZ	19	1
G6	Inc_Benefit	GREEN	M	BUZZ	29	1
G6	Inc_Benefit	GREEN	M	BUZZ	31	1
G6	Inc_Benefit	GREEN	M	BUZZ	34	1
G6	Inc_Benefit	GREEN	M	BUZZ	35	1
G6	Inc_Benefit	GREEN	M	BUZZ	39	1
G6	Inc_Benefit	GREEN	M	BUZZ	41	1
G6	Inc_Benefit	GREEN	M	BUZZ	43	1
G6	Inc_Benefit	GREEN	M	BUZZ	45	1
G6	Inc_Benefit	GREEN	M	LAND	48	0
G6	Inc_Benefit	GREEN	M	BUZZ	49	1
G6	Inc_Benefit	GREEN	M	BUZZ	51	1
G6	Inc_Benefit	GREEN	M	BUZZ	53	1
G6	Inc_Benefit	GREEN	M	BUZZ	55	1
G6	Inc_Benefit	GREEN	M	BUZZ	57	1
G6	Inc_Benefit	GREEN	M	BUZZ	59	1
G7	Inc_Cost	GREEN	M	BUZZ	1	1
G7	Inc_Cost	GREEN	M	BUZZ	3	1
G7	Inc_Cost	GREEN	M	LAND	4	0
G7	Inc_Cost	GREEN	M	BUZZ	6	1
G7	Inc_Cost	GREEN	M	BUZZ	8	1
G7	Inc_Cost	GREEN	M	BUZZ	10	1
G7	Inc_Cost	GREEN	M	BUZZ	11	1
G7	Inc_Cost	GREEN	M	BUZZ	13	1
G7	Inc_Cost	GREEN	M	LAND	15	0
G7	Inc_Cost	GREEN	M	BUZZ	26	1
G7	Inc_Cost	GREEN	M	LAND	30	0
G8	Inc_Both	GREEN	M	LAND	3	0
G8	Inc_Both	GREEN	M	LAND	7	0
G8A	Inc_Both	GREEN	M	BUZZ	1	1
G8A	Inc_Both	GREEN	M	BUZZ	3	1
G8A	Inc_Both	GREEN	M	BUZZ	4	1
G8A	Inc_Both	GREEN	M	BUZZ	7	1
G8A	Inc_Both	GREEN	M	BUZZ	17	1
G9	Inc_Both	GREEN	M	LAND	3	0
G9	Inc_Both	GREEN	M	BUZZ	5	1
G9	Inc_Both	GREEN	M	BUZZ	7	1
G9	Inc_Both	GREEN	M	LAND	9	0
G9	Inc_Both	GREEN	M	LAND	11	0
G9	Inc_Both	GREEN	M	BUZZ	12	1
G9	Inc_Both	GREEN	M	BUZZ	14	1
G9	Inc_Both	GREEN	M	LAND	18	0
G9	Inc_Both	GREEN	M	BUZZ	22	1
G9	Inc_Both	GREEN	M	BUZZ	25	1
G9	Inc_Both	GREEN	M	BUZZ	31	1
G9	Inc_Both	GREEN	M	LAND	33	0
G9	Inc_Both	GREEN	M	LAND	39	0
G9	Inc_Both	GREEN	M	BUZZ	44	1
G9	Inc_Both	GREEN	M	LAND	48	0
G9	Inc_Both	GREEN	M	LAND	51	0
G9	Inc_Both	GREEN	M	LAND	53	0
P1	Mod_Control	PINK	M	LAND	1	0
P1	Mod_Control	PINK	M	BUZZ	3	1
P1	Mod_Control	PINK	M	BUZZ	5	1
P1	Mod_Control	PINK	M	LAND	8	0
P1	Mod_Control	PINK	M	BUZZ	11	1
P1	Mod_Control	PINK	M	BUZZ	14	1
P1	Mod_Control	PINK	M	BUZZ	16	1
P1	Mod_Control	PINK	M	BUZZ	18	1
P1	Mod_Control	PINK	M	BUZZ	19	1
P1	Mod_Control	PINK	M	BUZZ	21	1
P1	Mod_Control	PINK	M	BUZZ	24	1
P1	Mod_Control	PINK	M	BUZZ	25	1
P1	Mod_Control	PINK	M	LAND	29	0
P1	Mod_Control	PINK	M	LAND	35	0
P11	Mod_Control	PINK	M	BUZZ	2	1
P11	Mod_Control	PINK	M	BUZZ	3	1
P11	Mod_Control	PINK	M	BUZZ	5	1
P11	Mod_Control	PINK	M	BUZZ	7	1
P11	Mod_Control	PINK	M	BUZZ	8	1
P11	Mod_Control	PINK	M	BUZZ	10	1
P11	Mod_Control	PINK	M	BUZZ	12	1
P11	Mod_Control	PINK	M	BUZZ	14	1
P11	Mod_Control	PINK	M	BUZZ	17	1
P11	Mod_Control	PINK	M	LAND	19	0
P11	Mod_Control	PINK	M	BUZZ	21	1
P11	Mod_Control	PINK	M	BUZZ	22	1
P11	Mod_Control	PINK	M	BUZZ	24	1
P11	Mod_Control	PINK	M	BUZZ	26	1
P11	Mod_Control	PINK	M	BUZZ	28	1
P11	Mod_Control	PINK	M	BUZZ	32	1
P11	Mod_Control	PINK	M	BUZZ	38	1
P11	Mod_Control	PINK	M	BUZZ	44	1
P11	Mod_Control	PINK	M	BUZZ	48	1
P11	Mod_Control	PINK	M	BUZZ	53	1
P12	Inc_Benefit	PINK	M	BUZZ	2	1
P12	Inc_Benefit	PINK	M	BUZZ	4	1
P12	Inc_Benefit	PINK	M	BUZZ	6	1
P12	Inc_Benefit	PINK	M	BUZZ	13	1
P12	Inc_Benefit	PINK	M	BUZZ	15	1
P12	Inc_Benefit	PINK	M	BUZZ	18	1
P13	Inc_Cost	PINK	M	BUZZ	1	1
P13	Inc_Cost	PINK	M	BUZZ	2	1
P13	Inc_Cost	PINK	M	BUZZ	3	1
P13	Inc_Cost	PINK	M	BUZZ	5	1
P13	Inc_Cost	PINK	M	BUZZ	7	1
P13	Inc_Cost	PINK	M	BUZZ	9	1
P13	Inc_Cost	PINK	M	BUZZ	17	1
P13	Inc_Cost	PINK	M	BUZZ	20	1
P13	Inc_Cost	PINK	M	BUZZ	22	1
P13	Inc_Cost	PINK	M	BUZZ	24	1
P13	Inc_Cost	PINK	M	LAND	29	0
P13	Inc_Cost	PINK	M	LAND	34	0
P14	Inc_Both	PINK	M	BUZZ	1	1
P14	Inc_Both	PINK	M	BUZZ	3	1
P14	Inc_Both	PINK	M	BUZZ	4	1
P14	Inc_Both	PINK	M	LAND	9	0
P15	Inc_Both	PINK	M	BUZZ	1	1
P15	Inc_Both	PINK	M	BUZZ	3	1
P15	Inc_Both	PINK	M	BUZZ	5	1
P15	Inc_Both	PINK	M	LAND	7	0
P15	Inc_Both	PINK	M	BUZZ	9	1
P15	Inc_Both	PINK	M	BUZZ	12	1
P15	Inc_Both	PINK	M	LAND	14	0
P15	Inc_Both	PINK	M	LAND	16	0
P15	Inc_Both	PINK	M	BUZZ	18	1
P15	Inc_Both	PINK	M	LAND	23	0
P15	Inc_Both	PINK	M	LAND	28	0
P15	Inc_Both	PINK	M	BUZZ	33	1
P15	Inc_Both	PINK	M	BUZZ	35	1
P15	Inc_Both	PINK	M	BUZZ	52	1
P15	Inc_Both	PINK	M	LAND	57	0
P15	Inc_Both	PINK	M	BUZZ	60	1
P18	Mod_Control	PINK	M	BUZZ	2	1
P18	Mod_Control	PINK	M	BUZZ	3	1
P18	Mod_Control	PINK	M	BUZZ	7	1
P18	Mod_Control	PINK	M	BUZZ	10	1
P18	Mod_Control	PINK	M	BUZZ	12	1
P18	Mod_Control	PINK	M	BUZZ	14	1
P18	Mod_Control	PINK	M	BUZZ	16	1
P18	Mod_Control	PINK	M	BUZZ	17	1
P18	Mod_Control	PINK	M	BUZZ	18	1
P18	Mod_Control	PINK	M	BUZZ	20	1
P18	Mod_Control	PINK	M	LAND	21	0
P18	Mod_Control	PINK	M	BUZZ	23	1
P18	Mod_Control	PINK	M	BUZZ	25	1
P18	Mod_Control	PINK	M	BUZZ	27	1
P18	Mod_Control	PINK	M	BUZZ	28	1
P18	Mod_Control	PINK	M	BUZZ	30	1
P18	Mod_Control	PINK	M	BUZZ	31	1
P18	Mod_Control	PINK	M	BUZZ	33	1
P18	Mod_Control	PINK	M	BUZZ	35	1
P18	Mod_Control	PINK	M	BUZZ	39	1
P18	Mod_Control	PINK	M	BUZZ	46	1
P18	Mod_Control	PINK	M	BUZZ	48	1
P18	Mod_Control	PINK	M	BUZZ	50	1
P18	Mod_Control	PINK	M	BUZZ	52	1
P18	Mod_Control	PINK	M	BUZZ	57	1
P18	Mod_Control	PINK	M	BUZZ	59	1
P19	Inc_Cost	PINK	M	BUZZ	1	1
P19	Inc_Cost	PINK	M	BUZZ	3	1
P19	Inc_Cost	PINK	M	LAND	5	0
P19	Inc_Cost	PINK	M	BUZZ	7	1
P19	Inc_Cost	PINK	M	BUZZ	9	1
P19	Inc_Cost	PINK	M	LAND	11	0
P19	Inc_Cost	PINK	M	LAND	13	0
P19	Inc_Cost	PINK	M	LAND	16	0
P19	Inc_Cost	PINK	M	LAND	17	0
P2	Inc_Benefit	PINK	M	BUZZ	2	1
P2	Inc_Benefit	PINK	M	BUZZ	4	1
P2	Inc_Benefit	PINK	M	BUZZ	7	1
P2	Inc_Benefit	PINK	M	BUZZ	9	1
P2	Inc_Benefit	PINK	M	BUZZ	12	1
P2	Inc_Benefit	PINK	M	BUZZ	13	1
P2	Inc_Benefit	PINK	M	BUZZ	15	1
P2	Inc_Benefit	PINK	M	BUZZ	18	1
P2	Inc_Benefit	PINK	M	BUZZ	20	1
P2	Inc_Benefit	PINK	M	BUZZ	22	1
P2	Inc_Benefit	PINK	M	BUZZ	24	1
P2	Inc_Benefit	PINK	M	BUZZ	27	1
P2	Inc_Benefit	PINK	M	BUZZ	29	1
P2	Inc_Benefit	PINK	M	BUZZ	31	1
P2	Inc_Benefit	PINK	M	BUZZ	33	1
P2	Inc_Benefit	PINK	M	BUZZ	35	1
P2	Inc_Benefit	PINK	M	LAND	37	0
P2	Inc_Benefit	PINK	M	BUZZ	39	1
P2	Inc_Benefit	PINK	M	BUZZ	43	1
P2	Inc_Benefit	PINK	M	BUZZ	45	1
P2	Inc_Benefit	PINK	M	BUZZ	47	1
P2	Inc_Benefit	PINK	M	BUZZ	49	1
P2	Inc_Benefit	PINK	M	BUZZ	50	1
P2	Inc_Benefit	PINK	M	BUZZ	55	1
P2	Inc_Benefit	PINK	M	BUZZ	56	1
P2	Inc_Benefit	PINK	M	BUZZ	59	1
P3	Inc_Cost	PINK	M	BUZZ	2	1
P3	Inc_Cost	PINK	M	BUZZ	4	1
P3	Inc_Cost	PINK	M	BUZZ	6	1
P3	Inc_Cost	PINK	M	BUZZ	8	1
P3	Inc_Cost	PINK	M	BUZZ	10	1
P3	Inc_Cost	PINK	M	BUZZ	12	1
P3	Inc_Cost	PINK	M	BUZZ	14	1
P3	Inc_Cost	PINK	M	BUZZ	17	1
P3	Inc_Cost	PINK	M	BUZZ	19	1
P3	Inc_Cost	PINK	M	BUZZ	21	1
P3	Inc_Cost	PINK	M	BUZZ	23	1
P3	Inc_Cost	PINK	M	BUZZ	30	1
P3	Inc_Cost	PINK	M	BUZZ	32	1
P3	Inc_Cost	PINK	M	BUZZ	34	1
P3	Inc_Cost	PINK	M	BUZZ	38	1
P3	Inc_Cost	PINK	M	BUZZ	44	1
P3	Inc_Cost	PINK	M	BUZZ	46	1
P3	Inc_Cost	PINK	M	BUZZ	50	1
P3	Inc_Cost	PINK	M	BUZZ	52	1
P3	Inc_Cost	PINK	M	BUZZ	54	1
P3	Inc_Cost	PINK	M	BUZZ	56	1
P3	Inc_Cost	PINK	M	BUZZ	58	1
P4	Inc_Both	PINK	M	BUZZ	1	1
P4	Inc_Both	PINK	M	BUZZ	2	1
P4	Inc_Both	PINK	M	BUZZ	4	1
P4	Inc_Both	PINK	M	BUZZ	6	1
P4	Inc_Both	PINK	M	BUZZ	8	1
P4	Inc_Both	PINK	M	BUZZ	10	1
P4	Inc_Both	PINK	M	BUZZ	11	1
P4	Inc_Both	PINK	M	BUZZ	17	1
P4	Inc_Both	PINK	M	LAND	22	0
P4	Inc_Both	PINK	M	LAND	23	0
P6	Mod_Control	PINK	M	BUZZ	2	1
P6	Mod_Control	PINK	M	BUZZ	4	1
P6	Mod_Control	PINK	M	BUZZ	6	1
P6	Mod_Control	PINK	M	BUZZ	8	1
P6	Mod_Control	PINK	M	BUZZ	10	1
P6	Mod_Control	PINK	M	BUZZ	13	1
P6	Mod_Control	PINK	M	BUZZ	15	1
P6	Mod_Control	PINK	M	BUZZ	17	1
P6	Mod_Control	PINK	M	BUZZ	20	1
P6	Mod_Control	PINK	M	BUZZ	24	1
P6	Mod_Control	PINK	M	BUZZ	26	1
P6	Mod_Control	PINK	M	BUZZ	28	1
P6	Mod_Control	PINK	M	BUZZ	30	1
P6	Mod_Control	PINK	M	BUZZ	32	1
P6	Mod_Control	PINK	M	BUZZ	35	1
P6	Mod_Control	PINK	M	BUZZ	38	1
P6	Mod_Control	PINK	M	BUZZ	39	1
P6	Mod_Control	PINK	M	LAND	42	0
P6	Mod_Control	PINK	M	BUZZ	44	1
P6	Mod_Control	PINK	M	BUZZ	46	1
P6	Mod_Control	PINK	M	BUZZ	48	1
P6	Mod_Control	PINK	M	BUZZ	50	1
P6	Mod_Control	PINK	M	BUZZ	53	1
P6	Mod_Control	PINK	M	BUZZ	55	1
P6	Mod_Control	PINK	M	BUZZ	57	1
P7	Inc_Benefit	PINK	M	BUZZ	2	1
P7	Inc_Benefit	PINK	M	BUZZ	4	1
P7	Inc_Benefit	PINK	M	BUZZ	6	1
P7	Inc_Benefit	PINK	M	BUZZ	8	1
P7	Inc_Benefit	PINK	M	BUZZ	11	1
P7	Inc_Benefit	PINK	M	BUZZ	15	1
P7	Inc_Benefit	PINK	M	BUZZ	17	1
P7	Inc_Benefit	PINK	M	BUZZ	19	1
P7	Inc_Benefit	PINK	M	BUZZ	21	1
P7	Inc_Benefit	PINK	M	BUZZ	24	1
P7	Inc_Benefit	PINK	M	BUZZ	27	1
P7	Inc_Benefit	PINK	M	BUZZ	29	1
P7	Inc_Benefit	PINK	M	BUZZ	31	1
P7	Inc_Benefit	PINK	M	BUZZ	33	1
P7	Inc_Benefit	PINK	M	BUZZ	35	1
P7	Inc_Benefit	PINK	M	BUZZ	38	1
P7	Inc_Benefit	PINK	M	BUZZ	40	1
P7	Inc_Benefit	PINK	M	BUZZ	44	1
P7	Inc_Benefit	PINK	M	BUZZ	48	1
P7	Inc_Benefit	PINK	M	BUZZ	50	1
P7	Inc_Benefit	PINK	M	BUZZ	53	1
P7	Inc_Benefit	PINK	M	BUZZ	55	1
P7	Inc_Benefit	PINK	M	BUZZ	56	1
P7	Inc_Benefit	PINK	M	BUZZ	58	1
P7	Inc_Benefit	PINK	M	BUZZ	59	1
P8	Inc_Cost	PINK	M	BUZZ	2	1
P8	Inc_Cost	PINK	M	BUZZ	3	1
P8	Inc_Cost	PINK	M	BUZZ	4	1
P8	Inc_Cost	PINK	M	BUZZ	6	1
P8	Inc_Cost	PINK	M	BUZZ	8	1
P8	Inc_Cost	PINK	M	BUZZ	10	1
P8	Inc_Cost	PINK	M	BUZZ	12	1
P8	Inc_Cost	PINK	M	LAND	14	0
P8	Inc_Cost	PINK	M	BUZZ	16	1
P8	Inc_Cost	PINK	M	LAND	18	0
P8	Inc_Cost	PINK	M	BUZZ	19	1
P8	Inc_Cost	PINK	M	BUZZ	21	1
P8	Inc_Cost	PINK	M	BUZZ	23	1
P8	Inc_Cost	PINK	M	BUZZ	25	1
P8	Inc_Cost	PINK	M	BUZZ	27	1
P8	Inc_Cost	PINK	M	BUZZ	31	1
P8	Inc_Cost	PINK	M	BUZZ	33	1
P8	Inc_Cost	PINK	M	BUZZ	35	1
P8	Inc_Cost	PINK	M	BUZZ	38	1
P8	Inc_Cost	PINK	M	BUZZ	41	1
P8	Inc_Cost	PINK	M	BUZZ	44	1
P8	Inc_Cost	PINK	M	LAND	46	0
P8	Inc_Cost	PINK	M	BUZZ	48	1
P8	Inc_Cost	PINK	M	BUZZ	51	1
P8	Inc_Cost	PINK	M	BUZZ	53	1
P8	Inc_Cost	PINK	M	BUZZ	55	1
P8	Inc_Cost	PINK	M	BUZZ	59	1
P8	Inc_Cost	PINK	M	BUZZ	60	1
P9	Inc_Both	PINK	M	BUZZ	2	1
P9	Inc_Both	PINK	M	LAND	4	0
P9	Inc_Both	PINK	M	LAND	6	0
P9	Inc_Both	PINK	M	LAND	8	0
P9	Inc_Both	PINK	M	LAND	9	0
P9	Inc_Both	PINK	M	LAND	11	0
P9	Inc_Both	PINK	M	LAND	12	0
P9	Inc_Both	PINK	M	BUZZ	14	1
P9	Inc_Both	PINK	M	LAND	17	0
P9	Inc_Both	PINK	M	LAND	26	0
P9	Inc_Both	PINK	M	BUZZ	31	1
