## Supplementary material for "Bees attend primarily to costs, not benefits, to avoid exploitation by floral mimics": Data and R scripts for analyses: SDT_60_UnmodVsModControl_CorrectDetections_5-4-23_AN.csv

BeeID	Treatment	ColonyID	FlowerType	Behavior	VisitNum	Correct
B10	Mod_Control	BLUE	M	BUZZ	1	1
B10	Mod_Control	BLUE	M	BUZZ	4	1
B10	Mod_Control	BLUE	M	BUZZ	7	1
B10	Mod_Control	BLUE	M	BUZZ	9	1
B10	Mod_Control	BLUE	M	BUZZ	10	1
B10	Mod_Control	BLUE	M	APP	12	0
B10	Mod_Control	BLUE	M	BUZZ	14	1
B10	Mod_Control	BLUE	M	BUZZ	15	1
B10	Mod_Control	BLUE	M	BUZZ	17	1
B10	Mod_Control	BLUE	M	BUZZ	19	1
B10	Mod_Control	BLUE	M	BUZZ	21	1
B10	Mod_Control	BLUE	M	BUZZ	24	1
B10	Mod_Control	BLUE	M	APP	27	0
B10	Mod_Control	BLUE	M	BUZZ	29	1
B10	Mod_Control	BLUE	M	BUZZ	30	1
B10	Mod_Control	BLUE	M	BUZZ	32	1
B10	Mod_Control	BLUE	M	BUZZ	34	1
B10	Mod_Control	BLUE	M	BUZZ	37	1
B10	Mod_Control	BLUE	M	BUZZ	39	1
B10	Mod_Control	BLUE	M	BUZZ	41	1
B10	Mod_Control	BLUE	M	BUZZ	43	1
B10	Mod_Control	BLUE	M	APP	45	0
B10	Mod_Control	BLUE	M	BUZZ	47	1
B10	Mod_Control	BLUE	M	BUZZ	49	1
B10	Mod_Control	BLUE	M	BUZZ	51	1
B10	Mod_Control	BLUE	M	LAND	52	1
B10	Mod_Control	BLUE	M	APP	54	0
B10	Mod_Control	BLUE	M	BUZZ	56	1
B10	Mod_Control	BLUE	M	BUZZ	58	1
B11	Mod_Control	BLUE	M	BUZZ	1	1
B14	Mod_Control	BLUE	M	BUZZ	3	1
B14	Mod_Control	BLUE	M	BUZZ	5	1
B14	Mod_Control	BLUE	M	BUZZ	7	1
B14	Mod_Control	BLUE	M	BUZZ	8	1
B14	Mod_Control	BLUE	M	LAND	11	1
B14	Mod_Control	BLUE	M	BUZZ	12	1
B14	Mod_Control	BLUE	M	BUZZ	14	1
B14	Mod_Control	BLUE	M	BUZZ	16	1
B14	Mod_Control	BLUE	M	BUZZ	17	1
B14	Mod_Control	BLUE	M	BUZZ	20	1
B14	Mod_Control	BLUE	M	BUZZ	22	1
B14	Mod_Control	BLUE	M	BUZZ	23	1
B14	Mod_Control	BLUE	M	BUZZ	25	1
B14	Mod_Control	BLUE	M	BUZZ	28	1
B14	Mod_Control	BLUE	M	BUZZ	30	1
B14	Mod_Control	BLUE	M	APP	33	0
B14	Mod_Control	BLUE	M	BUZZ	35	1
B14	Mod_Control	BLUE	M	BUZZ	38	1
B14	Mod_Control	BLUE	M	APP	40	0
B14	Mod_Control	BLUE	M	APP	42	0
B14	Mod_Control	BLUE	M	BUZZ	45	1
B14	Mod_Control	BLUE	M	BUZZ	46	1
B19	Mod_Control	BLUE	M	BUZZ	1	1
B19	Mod_Control	BLUE	M	APP	3	0
B19	Mod_Control	BLUE	M	BUZZ	5	1
B19	Mod_Control	BLUE	M	BUZZ	8	1
B19	Mod_Control	BLUE	M	BUZZ	9	1
B19	Mod_Control	BLUE	M	BUZZ	11	1
B19	Mod_Control	BLUE	M	APP	13	0
B19	Mod_Control	BLUE	M	BUZZ	16	1
B19	Mod_Control	BLUE	M	BUZZ	18	1
B19	Mod_Control	BLUE	M	BUZZ	20	1
B19	Mod_Control	BLUE	M	BUZZ	23	1
B19	Mod_Control	BLUE	M	BUZZ	25	1
B19	Mod_Control	BLUE	M	BUZZ	27	1
B19	Mod_Control	BLUE	M	BUZZ	30	1
B19	Mod_Control	BLUE	M	APP	33	0
B19	Mod_Control	BLUE	M	BUZZ	35	1
B19	Mod_Control	BLUE	M	BUZZ	37	1
B19	Mod_Control	BLUE	M	BUZZ	40	1
B19	Mod_Control	BLUE	M	APP	42	0
B19	Mod_Control	BLUE	M	APP	43	0
B19	Mod_Control	BLUE	M	APP	45	0
B19	Mod_Control	BLUE	M	APP	47	0
B19	Mod_Control	BLUE	M	APP	51	0
B19	Mod_Control	BLUE	M	BUZZ	53	1
B19	Mod_Control	BLUE	M	APP	54	0
B19	Mod_Control	BLUE	M	BUZZ	56	1
B19	Mod_Control	BLUE	M	BUZZ	60	1
B24	Unmod_Control	BLUE	M	BUZZ	2	1
B24	Unmod_Control	BLUE	M	BUZZ	5	1
B24	Unmod_Control	BLUE	M	BUZZ	7	1
B24	Unmod_Control	BLUE	M	BUZZ	9	1
B24	Unmod_Control	BLUE	M	BUZZ	11	1
B24	Unmod_Control	BLUE	M	BUZZ	13	1
B24	Unmod_Control	BLUE	M	APP	14	0
B24	Unmod_Control	BLUE	M	BUZZ	17	1
B24	Unmod_Control	BLUE	M	BUZZ	19	1
B24	Unmod_Control	BLUE	M	BUZZ	22	1
B24	Unmod_Control	BLUE	M	BUZZ	25	1
B24	Unmod_Control	BLUE	M	BUZZ	27	1
B24	Unmod_Control	BLUE	M	BUZZ	29	1
B24	Unmod_Control	BLUE	M	BUZZ	32	1
B24	Unmod_Control	BLUE	M	BUZZ	34	1
B24	Unmod_Control	BLUE	M	BUZZ	36	1
B24	Unmod_Control	BLUE	M	BUZZ	39	1
B24	Unmod_Control	BLUE	M	BUZZ	40	1
B24	Unmod_Control	BLUE	M	BUZZ	42	1
B24	Unmod_Control	BLUE	M	BUZZ	44	1
B24	Unmod_Control	BLUE	M	BUZZ	46	1
B24	Unmod_Control	BLUE	M	BUZZ	48	1
B24	Unmod_Control	BLUE	M	APP	50	0
B24	Unmod_Control	BLUE	M	BUZZ	52	1
B24	Unmod_Control	BLUE	M	BUZZ	54	1
B24	Unmod_Control	BLUE	M	BUZZ	56	1
B24	Unmod_Control	BLUE	M	BUZZ	59	1
B25	Mod_Control	BLUE	M	BUZZ	2	1
B25	Mod_Control	BLUE	M	BUZZ	3	1
B25	Mod_Control	BLUE	M	BUZZ	5	1
B25	Mod_Control	BLUE	M	BUZZ	8	1
B25	Mod_Control	BLUE	M	BUZZ	11	1
B25	Mod_Control	BLUE	M	BUZZ	12	1
B25	Mod_Control	BLUE	M	BUZZ	13	1
B25	Mod_Control	BLUE	M	BUZZ	15	1
B25	Mod_Control	BLUE	M	BUZZ	18	1
B25	Mod_Control	BLUE	M	BUZZ	19	1
B25	Mod_Control	BLUE	M	APP	21	0
B25	Mod_Control	BLUE	M	BUZZ	23	1
B25	Mod_Control	BLUE	M	APP	25	0
B25	Mod_Control	BLUE	M	BUZZ	27	1
B25	Mod_Control	BLUE	M	APP	28	0
B25	Mod_Control	BLUE	M	BUZZ	30	1
B25	Mod_Control	BLUE	M	BUZZ	32	1
B25	Mod_Control	BLUE	M	BUZZ	33	1
B25	Mod_Control	BLUE	M	BUZZ	36	1
B25	Mod_Control	BLUE	M	BUZZ	37	1
B25	Mod_Control	BLUE	M	BUZZ	39	1
B25	Mod_Control	BLUE	M	BUZZ	41	1
B25	Mod_Control	BLUE	M	BUZZ	42	1
B25	Mod_Control	BLUE	M	BUZZ	43	1
B25	Mod_Control	BLUE	M	BUZZ	44	1
B25	Mod_Control	BLUE	M	APP	46	0
B25	Mod_Control	BLUE	M	BUZZ	48	1
B25	Mod_Control	BLUE	M	BUZZ	50	1
B25	Mod_Control	BLUE	M	BUZZ	52	1
B25	Mod_Control	BLUE	M	BUZZ	54	1
B25	Mod_Control	BLUE	M	APP	57	0
B25	Mod_Control	BLUE	M	BUZZ	59	1
B25	Mod_Control	BLUE	M	BUZZ	60	1
B29	Unmod_Control	BLUE	M	APP	1	0
B29	Unmod_Control	BLUE	M	BUZZ	5	1
B29	Unmod_Control	BLUE	M	BUZZ	7	1
B29	Unmod_Control	BLUE	M	BUZZ	10	1
B29	Unmod_Control	BLUE	M	BUZZ	13	1
B29	Unmod_Control	BLUE	M	APP	14	0
B29	Unmod_Control	BLUE	M	BUZZ	16	1
B29	Unmod_Control	BLUE	M	BUZZ	18	1
B29	Unmod_Control	BLUE	M	APP	19	0
B29	Unmod_Control	BLUE	M	BUZZ	21	1
B29	Unmod_Control	BLUE	M	APP	23	0
B29	Unmod_Control	BLUE	M	BUZZ	25	1
B29	Unmod_Control	BLUE	M	BUZZ	27	1
B29	Unmod_Control	BLUE	M	BUZZ	29	1
B29	Unmod_Control	BLUE	M	APP	31	0
B29	Unmod_Control	BLUE	M	BUZZ	33	1
B29	Unmod_Control	BLUE	M	BUZZ	35	1
B29	Unmod_Control	BLUE	M	BUZZ	36	1
B29	Unmod_Control	BLUE	M	APP	38	0
B29	Unmod_Control	BLUE	M	BUZZ	40	1
B29	Unmod_Control	BLUE	M	BUZZ	42	1
B29	Unmod_Control	BLUE	M	BUZZ	44	1
B29	Unmod_Control	BLUE	M	BUZZ	46	1
B29	Unmod_Control	BLUE	M	BUZZ	48	1
B29	Unmod_Control	BLUE	M	BUZZ	50	1
B29	Unmod_Control	BLUE	M	BUZZ	52	1
B29	Unmod_Control	BLUE	M	BUZZ	54	1
B29	Unmod_Control	BLUE	M	BUZZ	56	1
B29	Unmod_Control	BLUE	M	BUZZ	58	1
B29	Unmod_Control	BLUE	M	APP	60	0
B30	Mod_Control	BLUE	M	BUZZ	1	1
B30	Mod_Control	BLUE	M	BUZZ	3	1
B30	Mod_Control	BLUE	M	APP	5	0
B30	Mod_Control	BLUE	M	BUZZ	7	1
B30	Mod_Control	BLUE	M	BUZZ	9	1
B30	Mod_Control	BLUE	M	BUZZ	11	1
B30	Mod_Control	BLUE	M	BUZZ	13	1
B30	Mod_Control	BLUE	M	BUZZ	15	1
B30	Mod_Control	BLUE	M	BUZZ	17	1
B30	Mod_Control	BLUE	M	BUZZ	19	1
B30	Mod_Control	BLUE	M	BUZZ	22	1
B30	Mod_Control	BLUE	M	BUZZ	24	1
B30	Mod_Control	BLUE	M	BUZZ	26	1
B30	Mod_Control	BLUE	M	APP	27	0
B30	Mod_Control	BLUE	M	APP	28	0
B30	Mod_Control	BLUE	M	APP	30	0
B30	Mod_Control	BLUE	M	APP	31	0
B30	Mod_Control	BLUE	M	APP	32	0
B30	Mod_Control	BLUE	M	APP	34	0
B30	Mod_Control	BLUE	M	APP	35	0
B30	Mod_Control	BLUE	M	APP	37	0
B34	Mod_Control	BLUE	M	BUZZ	1	1
B34	Mod_Control	BLUE	M	BUZZ	3	1
B34	Mod_Control	BLUE	M	BUZZ	5	1
B34	Mod_Control	BLUE	M	BUZZ	6	1
B34	Mod_Control	BLUE	M	BUZZ	8	1
B34	Mod_Control	BLUE	M	BUZZ	10	1
B34	Mod_Control	BLUE	M	BUZZ	13	1
B34	Mod_Control	BLUE	M	BUZZ	15	1
B34	Mod_Control	BLUE	M	BUZZ	16	1
B34	Mod_Control	BLUE	M	BUZZ	20	1
B34	Mod_Control	BLUE	M	BUZZ	21	1
B34	Mod_Control	BLUE	M	BUZZ	22	1
B34	Mod_Control	BLUE	M	BUZZ	24	1
B34	Mod_Control	BLUE	M	BUZZ	28	1
B34	Mod_Control	BLUE	M	BUZZ	29	1
B34	Mod_Control	BLUE	M	BUZZ	31	1
B34	Mod_Control	BLUE	M	BUZZ	32	1
B34	Mod_Control	BLUE	M	BUZZ	33	1
B34	Mod_Control	BLUE	M	BUZZ	35	1
B34	Mod_Control	BLUE	M	BUZZ	37	1
B34	Mod_Control	BLUE	M	BUZZ	39	1
B34	Mod_Control	BLUE	M	BUZZ	41	1
B34	Mod_Control	BLUE	M	BUZZ	44	1
B34	Mod_Control	BLUE	M	BUZZ	46	1
B34	Mod_Control	BLUE	M	APP	47	0
B34	Mod_Control	BLUE	M	BUZZ	50	1
B34	Mod_Control	BLUE	M	BUZZ	52	1
B34	Mod_Control	BLUE	M	BUZZ	54	1
B34	Mod_Control	BLUE	M	BUZZ	58	1
B35	Unmod_Control	BLUE	M	BUZZ	1	1
B35	Unmod_Control	BLUE	M	BUZZ	4	1
B35	Unmod_Control	BLUE	M	BUZZ	6	1
B35	Unmod_Control	BLUE	M	BUZZ	8	1
B35	Unmod_Control	BLUE	M	BUZZ	10	1
B35	Unmod_Control	BLUE	M	APP	12	0
B35	Unmod_Control	BLUE	M	BUZZ	14	1
B35	Unmod_Control	BLUE	M	APP	16	0
B35	Unmod_Control	BLUE	M	BUZZ	18	1
B35	Unmod_Control	BLUE	M	BUZZ	21	1
B35	Unmod_Control	BLUE	M	BUZZ	23	1
B35	Unmod_Control	BLUE	M	APP	24	0
B35	Unmod_Control	BLUE	M	APP	26	0
B35	Unmod_Control	BLUE	M	BUZZ	28	1
B35	Unmod_Control	BLUE	M	APP	30	0
B35	Unmod_Control	BLUE	M	BUZZ	31	1
B35	Unmod_Control	BLUE	M	BUZZ	33	1
B35	Unmod_Control	BLUE	M	APP	35	0
B35	Unmod_Control	BLUE	M	APP	37	0
B35	Unmod_Control	BLUE	M	BUZZ	39	1
B35	Unmod_Control	BLUE	M	BUZZ	41	1
B35	Unmod_Control	BLUE	M	APP	43	0
B35	Unmod_Control	BLUE	M	APP	45	0
B35	Unmod_Control	BLUE	M	BUZZ	47	1
B35	Unmod_Control	BLUE	M	APP	49	0
B35	Unmod_Control	BLUE	M	APP	51	0
B35	Unmod_Control	BLUE	M	BUZZ	55	1
B35	Unmod_Control	BLUE	M	BUZZ	56	1
B35	Unmod_Control	BLUE	M	BUZZ	58	1
B37	Mod_Control	BLUE	M	BUZZ	1	1
B37	Mod_Control	BLUE	M	BUZZ	3	1
B37	Mod_Control	BLUE	M	BUZZ	4	1
B37	Mod_Control	BLUE	M	BUZZ	6	1
B37	Mod_Control	BLUE	M	BUZZ	8	1
B37	Mod_Control	BLUE	M	BUZZ	10	1
B37	Mod_Control	BLUE	M	BUZZ	12	1
B37	Mod_Control	BLUE	M	APP	14	0
B37	Mod_Control	BLUE	M	APP	16	0
B37	Mod_Control	BLUE	M	BUZZ	18	1
B37	Mod_Control	BLUE	M	BUZZ	20	1
B37	Mod_Control	BLUE	M	BUZZ	22	1
B37	Mod_Control	BLUE	M	APP	26	0
B37	Mod_Control	BLUE	M	BUZZ	28	1
B37	Mod_Control	BLUE	M	APP	29	0
B37	Mod_Control	BLUE	M	BUZZ	32	1
B37	Mod_Control	BLUE	M	BUZZ	34	1
B37	Mod_Control	BLUE	M	BUZZ	36	1
B37	Mod_Control	BLUE	M	BUZZ	38	1
B37	Mod_Control	BLUE	M	BUZZ	40	1
B37	Mod_Control	BLUE	M	BUZZ	42	1
B37	Mod_Control	BLUE	M	BUZZ	44	1
B37	Mod_Control	BLUE	M	BUZZ	46	1
B37	Mod_Control	BLUE	M	APP	49	0
B37	Mod_Control	BLUE	M	APP	51	0
B37	Mod_Control	BLUE	M	BUZZ	53	1
B37	Mod_Control	BLUE	M	BUZZ	55	1
B37	Mod_Control	BLUE	M	APP	57	0
B37	Mod_Control	BLUE	M	APP	58	0
B37	Mod_Control	BLUE	M	BUZZ	60	1
B4	Unmod_Control	BLUE	M	BUZZ	2	1
B4	Unmod_Control	BLUE	M	BUZZ	5	1
B4	Unmod_Control	BLUE	M	BUZZ	7	1
B4	Unmod_Control	BLUE	M	BUZZ	8	1
B4	Unmod_Control	BLUE	M	BUZZ	10	1
B4	Unmod_Control	BLUE	M	APP	12	0
B4	Unmod_Control	BLUE	M	BUZZ	14	1
B4	Unmod_Control	BLUE	M	BUZZ	15	1
B4	Unmod_Control	BLUE	M	BUZZ	17	1
B4	Unmod_Control	BLUE	M	BUZZ	19	1
B4	Unmod_Control	BLUE	M	BUZZ	21	1
B4	Unmod_Control	BLUE	M	BUZZ	23	1
B4	Unmod_Control	BLUE	M	BUZZ	24	1
B4	Unmod_Control	BLUE	M	BUZZ	26	1
B4	Unmod_Control	BLUE	M	BUZZ	28	1
B4	Unmod_Control	BLUE	M	BUZZ	29	1
B4	Unmod_Control	BLUE	M	APP	31	0
B4	Unmod_Control	BLUE	M	BUZZ	33	1
B4	Unmod_Control	BLUE	M	APP	35	0
B4	Unmod_Control	BLUE	M	BUZZ	37	1
B4	Unmod_Control	BLUE	M	APP	39	0
B4	Unmod_Control	BLUE	M	BUZZ	41	1
B4	Unmod_Control	BLUE	M	BUZZ	44	1
B4	Unmod_Control	BLUE	M	BUZZ	47	1
B4	Unmod_Control	BLUE	M	APP	49	0
B4	Unmod_Control	BLUE	M	BUZZ	52	1
B4	Unmod_Control	BLUE	M	BUZZ	56	1
B4	Unmod_Control	BLUE	M	BUZZ	58	1
B4	Unmod_Control	BLUE	M	BUZZ	60	1
B5	Mod_Control	BLUE	M	BUZZ	2	1
B5	Mod_Control	BLUE	M	BUZZ	3	1
B5	Mod_Control	BLUE	M	BUZZ	5	1
B5	Mod_Control	BLUE	M	BUZZ	6	1
B5	Mod_Control	BLUE	M	BUZZ	8	1
B5	Mod_Control	BLUE	M	BUZZ	10	1
B5	Mod_Control	BLUE	M	BUZZ	12	1
B5	Mod_Control	BLUE	M	BUZZ	14	1
B5	Mod_Control	BLUE	M	APP	16	0
B5	Mod_Control	BLUE	M	BUZZ	20	1
B5	Mod_Control	BLUE	M	BUZZ	22	1
B5	Mod_Control	BLUE	M	BUZZ	23	1
B5	Mod_Control	BLUE	M	BUZZ	25	1
B5	Mod_Control	BLUE	M	BUZZ	27	1
B5	Mod_Control	BLUE	M	BUZZ	30	1
B5	Mod_Control	BLUE	M	BUZZ	31	1
B5	Mod_Control	BLUE	M	BUZZ	34	1
B5	Mod_Control	BLUE	M	BUZZ	38	1
B5	Mod_Control	BLUE	M	BUZZ	40	1
B5	Mod_Control	BLUE	M	BUZZ	42	1
B5	Mod_Control	BLUE	M	BUZZ	44	1
B5	Mod_Control	BLUE	M	BUZZ	45	1
B5	Mod_Control	BLUE	M	BUZZ	46	1
B5	Mod_Control	BLUE	M	BUZZ	48	1
B5	Mod_Control	BLUE	M	BUZZ	51	1
B5	Mod_Control	BLUE	M	BUZZ	54	1
B5	Mod_Control	BLUE	M	BUZZ	55	1
B5	Mod_Control	BLUE	M	BUZZ	57	1
B9	Unmod_Control	BLUE	M	APP	1	0
B9	Unmod_Control	BLUE	M	BUZZ	3	1
B9	Unmod_Control	BLUE	M	BUZZ	4	1
B9	Unmod_Control	BLUE	M	BUZZ	6	1
B9	Unmod_Control	BLUE	M	APP	8	0
B9	Unmod_Control	BLUE	M	BUZZ	10	1
B9	Unmod_Control	BLUE	M	BUZZ	12	1
B9	Unmod_Control	BLUE	M	BUZZ	14	1
B9	Unmod_Control	BLUE	M	BUZZ	17	1
B9	Unmod_Control	BLUE	M	BUZZ	18	1
B9	Unmod_Control	BLUE	M	BUZZ	20	1
B9	Unmod_Control	BLUE	M	BUZZ	22	1
B9	Unmod_Control	BLUE	M	BUZZ	24	1
B9	Unmod_Control	BLUE	M	BUZZ	26	1
B9	Unmod_Control	BLUE	M	BUZZ	27	1
B9	Unmod_Control	BLUE	M	APP	29	0
B9	Unmod_Control	BLUE	M	BUZZ	31	1
B9	Unmod_Control	BLUE	M	BUZZ	33	1
B9	Unmod_Control	BLUE	M	APP	35	0
B9	Unmod_Control	BLUE	M	BUZZ	38	1
B9	Unmod_Control	BLUE	M	BUZZ	40	1
B9	Unmod_Control	BLUE	M	BUZZ	41	1
B9	Unmod_Control	BLUE	M	APP	43	0
B9	Unmod_Control	BLUE	M	BUZZ	46	1
B9	Unmod_Control	BLUE	M	BUZZ	49	1
B9	Unmod_Control	BLUE	M	BUZZ	53	1
B9	Unmod_Control	BLUE	M	BUZZ	55	1
B9	Unmod_Control	BLUE	M	BUZZ	56	1
B9	Unmod_Control	BLUE	M	BUZZ	58	1
G1	Unmod_Control	GREEN	M	LAND	1	1
G1	Unmod_Control	GREEN	M	APP	3	0
G1	Unmod_Control	GREEN	M	BUZZ	4	1
G1	Unmod_Control	GREEN	M	LAND	6	1
G1	Unmod_Control	GREEN	M	BUZZ	9	1
G1	Unmod_Control	GREEN	M	BUZZ	11	1
G1	Unmod_Control	GREEN	M	BUZZ	12	1
G1	Unmod_Control	GREEN	M	BUZZ	14	1
G1	Unmod_Control	GREEN	M	BUZZ	16	1
G1	Unmod_Control	GREEN	M	BUZZ	18	1
G1	Unmod_Control	GREEN	M	BUZZ	19	1
G1	Unmod_Control	GREEN	M	BUZZ	21	1
G1	Unmod_Control	GREEN	M	APP	22	0
G1	Unmod_Control	GREEN	M	BUZZ	25	1
G1	Unmod_Control	GREEN	M	BUZZ	26	1
G1	Unmod_Control	GREEN	M	BUZZ	27	1
G1	Unmod_Control	GREEN	M	BUZZ	29	1
G1	Unmod_Control	GREEN	M	APP	33	0
G10	Mod_Control	GREEN	M	BUZZ	2	1
G10	Mod_Control	GREEN	M	BUZZ	3	1
G10	Mod_Control	GREEN	M	BUZZ	5	1
G10	Mod_Control	GREEN	M	BUZZ	7	1
G10	Mod_Control	GREEN	M	BUZZ	9	1
G10	Mod_Control	GREEN	M	BUZZ	11	1
G10	Mod_Control	GREEN	M	APP	13	0
G10	Mod_Control	GREEN	M	BUZZ	14	1
G10	Mod_Control	GREEN	M	APP	16	0
G10	Mod_Control	GREEN	M	BUZZ	18	1
G10	Mod_Control	GREEN	M	BUZZ	21	1
G10	Mod_Control	GREEN	M	BUZZ	24	1
G10	Mod_Control	GREEN	M	APP	25	0
G10	Mod_Control	GREEN	M	BUZZ	27	1
G10	Mod_Control	GREEN	M	BUZZ	31	1
G10	Mod_Control	GREEN	M	APP	33	0
G10	Mod_Control	GREEN	M	BUZZ	35	1
G10	Mod_Control	GREEN	M	APP	37	0
G10	Mod_Control	GREEN	M	BUZZ	39	1
G10	Mod_Control	GREEN	M	BUZZ	41	1
G10	Mod_Control	GREEN	M	BUZZ	42	1
G10	Mod_Control	GREEN	M	BUZZ	44	1
G10	Mod_Control	GREEN	M	BUZZ	46	1
G10	Mod_Control	GREEN	M	BUZZ	48	1
G10	Mod_Control	GREEN	M	BUZZ	49	1
G10	Mod_Control	GREEN	M	BUZZ	50	1
G10	Mod_Control	GREEN	M	BUZZ	53	1
G10	Mod_Control	GREEN	M	BUZZ	54	1
G10	Mod_Control	GREEN	M	BUZZ	56	1
G10	Mod_Control	GREEN	M	BUZZ	58	1
G15	Mod_Control	GREEN	M	BUZZ	1	1
G15	Mod_Control	GREEN	M	BUZZ	4	1
G15	Mod_Control	GREEN	M	BUZZ	6	1
G15	Mod_Control	GREEN	M	BUZZ	8	1
G15	Mod_Control	GREEN	M	BUZZ	10	1
G15	Mod_Control	GREEN	M	BUZZ	12	1
G15	Mod_Control	GREEN	M	BUZZ	15	1
G15	Mod_Control	GREEN	M	BUZZ	17	1
G15	Mod_Control	GREEN	M	BUZZ	18	1
G15	Mod_Control	GREEN	M	BUZZ	20	1
G15	Mod_Control	GREEN	M	BUZZ	22	1
G15	Mod_Control	GREEN	M	APP	27	0
G15	Mod_Control	GREEN	M	BUZZ	29	1
G15	Mod_Control	GREEN	M	BUZZ	32	1
G15	Mod_Control	GREEN	M	BUZZ	34	1
G15	Mod_Control	GREEN	M	BUZZ	36	1
G15	Mod_Control	GREEN	M	BUZZ	39	1
G15	Mod_Control	GREEN	M	BUZZ	42	1
G15	Mod_Control	GREEN	M	APP	44	0
G15	Mod_Control	GREEN	M	BUZZ	47	1
G15	Mod_Control	GREEN	M	BUZZ	49	1
G15	Mod_Control	GREEN	M	BUZZ	51	1
G15	Mod_Control	GREEN	M	APP	55	0
G15	Mod_Control	GREEN	M	BUZZ	57	1
G15	Mod_Control	GREEN	M	BUZZ	59	1
G19	Mod_Control	GREEN	M	BUZZ	4	1
G19	Mod_Control	GREEN	M	BUZZ	6	1
G19	Mod_Control	GREEN	M	BUZZ	8	1
G19	Mod_Control	GREEN	M	BUZZ	10	1
G19	Mod_Control	GREEN	M	BUZZ	12	1
G19	Mod_Control	GREEN	M	BUZZ	14	1
G19	Mod_Control	GREEN	M	BUZZ	16	1
G19	Mod_Control	GREEN	M	BUZZ	19	1
G19	Mod_Control	GREEN	M	BUZZ	21	1
G19	Mod_Control	GREEN	M	BUZZ	23	1
G19	Mod_Control	GREEN	M	BUZZ	26	1
G19	Mod_Control	GREEN	M	BUZZ	28	1
G19	Mod_Control	GREEN	M	BUZZ	31	1
G19	Mod_Control	GREEN	M	BUZZ	33	1
G19	Mod_Control	GREEN	M	BUZZ	35	1
G19	Mod_Control	GREEN	M	APP	37	0
G19	Mod_Control	GREEN	M	BUZZ	38	1
G19	Mod_Control	GREEN	M	BUZZ	40	1
G19	Mod_Control	GREEN	M	BUZZ	42	1
G19	Mod_Control	GREEN	M	APP	44	0
G19	Mod_Control	GREEN	M	BUZZ	46	1
G19	Mod_Control	GREEN	M	APP	47	0
G19	Mod_Control	GREEN	M	APP	49	0
G19	Mod_Control	GREEN	M	BUZZ	51	1
G19	Mod_Control	GREEN	M	BUZZ	54	1
G19	Mod_Control	GREEN	M	BUZZ	55	1
G19	Mod_Control	GREEN	M	LAND	56	1
G19	Mod_Control	GREEN	M	BUZZ	60	1
G23	Mod_Control	GREEN	M	BUZZ	2	1
G23	Mod_Control	GREEN	M	BUZZ	4	1
G23	Mod_Control	GREEN	M	BUZZ	6	1
G23	Mod_Control	GREEN	M	BUZZ	8	1
G23	Mod_Control	GREEN	M	BUZZ	12	1
G23	Mod_Control	GREEN	M	BUZZ	16	1
G23	Mod_Control	GREEN	M	BUZZ	17	1
G23	Mod_Control	GREEN	M	BUZZ	21	1
G23	Mod_Control	GREEN	M	BUZZ	24	1
G23	Mod_Control	GREEN	M	BUZZ	27	1
G23	Mod_Control	GREEN	M	BUZZ	28	1
G23	Mod_Control	GREEN	M	BUZZ	30	1
G23	Mod_Control	GREEN	M	BUZZ	32	1
G23	Mod_Control	GREEN	M	BUZZ	34	1
G23	Mod_Control	GREEN	M	BUZZ	36	1
G23	Mod_Control	GREEN	M	APP	38	0
G23	Mod_Control	GREEN	M	BUZZ	40	1
G23	Mod_Control	GREEN	M	BUZZ	42	1
G23	Mod_Control	GREEN	M	BUZZ	43	1
G23	Mod_Control	GREEN	M	BUZZ	44	1
G23	Mod_Control	GREEN	M	BUZZ	46	1
G23	Mod_Control	GREEN	M	BUZZ	49	1
G23	Mod_Control	GREEN	M	BUZZ	51	1
G23	Mod_Control	GREEN	M	BUZZ	54	1
G23	Mod_Control	GREEN	M	BUZZ	57	1
G23	Mod_Control	GREEN	M	BUZZ	60	1
G27	Mod_Control	GREEN	M	BUZZ	1	1
G27	Mod_Control	GREEN	M	BUZZ	4	1
G27	Mod_Control	GREEN	M	BUZZ	6	1
G27	Mod_Control	GREEN	M	BUZZ	8	1
G27	Mod_Control	GREEN	M	LAND	9	1
G27	Mod_Control	GREEN	M	APP	10	0
G27	Mod_Control	GREEN	M	BUZZ	12	1
G27	Mod_Control	GREEN	M	BUZZ	14	1
G27	Mod_Control	GREEN	M	BUZZ	16	1
G27	Mod_Control	GREEN	M	BUZZ	18	1
G27	Mod_Control	GREEN	M	APP	19	0
G27	Mod_Control	GREEN	M	BUZZ	20	1
G27	Mod_Control	GREEN	M	BUZZ	21	1
G27	Mod_Control	GREEN	M	BUZZ	23	1
G27	Mod_Control	GREEN	M	BUZZ	25	1
G27	Mod_Control	GREEN	M	BUZZ	26	1
G27	Mod_Control	GREEN	M	BUZZ	29	1
G27	Mod_Control	GREEN	M	BUZZ	32	1
G27	Mod_Control	GREEN	M	BUZZ	35	1
G27	Mod_Control	GREEN	M	BUZZ	37	1
G27	Mod_Control	GREEN	M	APP	40	0
G27	Mod_Control	GREEN	M	BUZZ	42	1
G27	Mod_Control	GREEN	M	BUZZ	44	1
G27	Mod_Control	GREEN	M	BUZZ	46	1
G27	Mod_Control	GREEN	M	BUZZ	49	1
G27	Mod_Control	GREEN	M	BUZZ	51	1
G27	Mod_Control	GREEN	M	BUZZ	52	1
G27	Mod_Control	GREEN	M	BUZZ	54	1
G27	Mod_Control	GREEN	M	APP	56	0
G27	Mod_Control	GREEN	M	BUZZ	58	1
G27	Mod_Control	GREEN	M	LAND	60	1
G31	Unmod_Control	GREEN	M	BUZZ	2	1
G31	Unmod_Control	GREEN	M	BUZZ	4	1
G31	Unmod_Control	GREEN	M	BUZZ	6	1
G31	Unmod_Control	GREEN	M	BUZZ	8	1
G31	Unmod_Control	GREEN	M	LAND	12	1
G31	Unmod_Control	GREEN	M	BUZZ	14	1
G31	Unmod_Control	GREEN	M	BUZZ	16	1
G31	Unmod_Control	GREEN	M	APP	18	0
G31	Unmod_Control	GREEN	M	BUZZ	20	1
G31	Unmod_Control	GREEN	M	APP	22	0
G31	Unmod_Control	GREEN	M	BUZZ	25	1
G31	Unmod_Control	GREEN	M	BUZZ	28	1
G31	Unmod_Control	GREEN	M	BUZZ	30	1
G31	Unmod_Control	GREEN	M	BUZZ	32	1
G31	Unmod_Control	GREEN	M	BUZZ	34	1
G31	Unmod_Control	GREEN	M	BUZZ	36	1
G31	Unmod_Control	GREEN	M	BUZZ	38	1
G31	Unmod_Control	GREEN	M	APP	41	0
G31	Unmod_Control	GREEN	M	APP	43	0
G31	Unmod_Control	GREEN	M	BUZZ	45	1
G31	Unmod_Control	GREEN	M	BUZZ	46	1
G31	Unmod_Control	GREEN	M	APP	48	0
G31	Unmod_Control	GREEN	M	BUZZ	50	1
G31	Unmod_Control	GREEN	M	APP	52	0
G31	Unmod_Control	GREEN	M	LAND	53	1
G31	Unmod_Control	GREEN	M	LAND	56	1
G32	Mod_Control	GREEN	M	BUZZ	1	1
G32	Mod_Control	GREEN	M	BUZZ	4	1
G32	Mod_Control	GREEN	M	APP	6	0
G32	Mod_Control	GREEN	M	BUZZ	8	1
G32	Mod_Control	GREEN	M	BUZZ	11	1
G32	Mod_Control	GREEN	M	BUZZ	15	1
G32	Mod_Control	GREEN	M	BUZZ	18	1
G32	Mod_Control	GREEN	M	BUZZ	20	1
G32	Mod_Control	GREEN	M	APP	22	0
G32	Mod_Control	GREEN	M	BUZZ	24	1
G32	Mod_Control	GREEN	M	BUZZ	26	1
G32	Mod_Control	GREEN	M	BUZZ	30	1
G32	Mod_Control	GREEN	M	BUZZ	32	1
G32	Mod_Control	GREEN	M	APP	34	0
G32	Mod_Control	GREEN	M	BUZZ	38	1
G32	Mod_Control	GREEN	M	BUZZ	40	1
G32	Mod_Control	GREEN	M	BUZZ	42	1
G32	Mod_Control	GREEN	M	BUZZ	44	1
G32	Mod_Control	GREEN	M	APP	46	0
G32	Mod_Control	GREEN	M	BUZZ	48	1
G32	Mod_Control	GREEN	M	BUZZ	50	1
G32	Mod_Control	GREEN	M	BUZZ	55	1
G32	Mod_Control	GREEN	M	APP	57	0
G32	Mod_Control	GREEN	M	BUZZ	59	1
G35	Unmod_Control	GREEN	M	BUZZ	2	1
G35	Unmod_Control	GREEN	M	BUZZ	5	1
G35	Unmod_Control	GREEN	M	BUZZ	7	1
G35	Unmod_Control	GREEN	M	BUZZ	10	1
G35	Unmod_Control	GREEN	M	BUZZ	13	1
G35	Unmod_Control	GREEN	M	BUZZ	15	1
G35	Unmod_Control	GREEN	M	BUZZ	17	1
G35	Unmod_Control	GREEN	M	BUZZ	19	1
G35	Unmod_Control	GREEN	M	BUZZ	21	1
G35	Unmod_Control	GREEN	M	BUZZ	23	1
G35	Unmod_Control	GREEN	M	APP	24	0
G35	Unmod_Control	GREEN	M	BUZZ	26	1
G35	Unmod_Control	GREEN	M	BUZZ	29	1
G35	Unmod_Control	GREEN	M	APP	30	0
G35	Unmod_Control	GREEN	M	BUZZ	32	1
G35	Unmod_Control	GREEN	M	BUZZ	34	1
G35	Unmod_Control	GREEN	M	BUZZ	36	1
G35	Unmod_Control	GREEN	M	BUZZ	38	1
G35	Unmod_Control	GREEN	M	BUZZ	40	1
G35	Unmod_Control	GREEN	M	BUZZ	42	1
G35	Unmod_Control	GREEN	M	APP	44	0
G35	Unmod_Control	GREEN	M	APP	46	0
G35	Unmod_Control	GREEN	M	BUZZ	50	1
G35	Unmod_Control	GREEN	M	BUZZ	52	1
G35	Unmod_Control	GREEN	M	BUZZ	54	1
G35	Unmod_Control	GREEN	M	APP	56	0
G35	Unmod_Control	GREEN	M	BUZZ	58	1
G35	Unmod_Control	GREEN	M	BUZZ	60	1
G36	Mod_Control	GREEN	M	BUZZ	1	1
G36	Mod_Control	GREEN	M	BUZZ	4	1
G36	Mod_Control	GREEN	M	BUZZ	5	1
G36	Mod_Control	GREEN	M	BUZZ	8	1
G36	Mod_Control	GREEN	M	BUZZ	10	1
G36	Mod_Control	GREEN	M	BUZZ	13	1
G36	Mod_Control	GREEN	M	BUZZ	15	1
G36	Mod_Control	GREEN	M	BUZZ	18	1
G36	Mod_Control	GREEN	M	BUZZ	20	1
G36	Mod_Control	GREEN	M	BUZZ	23	1
G36	Mod_Control	GREEN	M	BUZZ	25	1
G36	Mod_Control	GREEN	M	BUZZ	27	1
G36	Mod_Control	GREEN	M	BUZZ	29	1
G36	Mod_Control	GREEN	M	BUZZ	31	1
G36	Mod_Control	GREEN	M	BUZZ	34	1
G36	Mod_Control	GREEN	M	BUZZ	36	1
G36	Mod_Control	GREEN	M	BUZZ	38	1
G36	Mod_Control	GREEN	M	BUZZ	43	1
G36	Mod_Control	GREEN	M	BUZZ	44	1
G36	Mod_Control	GREEN	M	BUZZ	48	1
G36	Mod_Control	GREEN	M	BUZZ	51	1
G36	Mod_Control	GREEN	M	BUZZ	52	1
G36	Mod_Control	GREEN	M	BUZZ	53	1
G36	Mod_Control	GREEN	M	BUZZ	60	1
G4	Unmod_Control	GREEN	M	BUZZ	1	1
G4	Unmod_Control	GREEN	M	BUZZ	3	1
G4	Unmod_Control	GREEN	M	BUZZ	5	1
G4	Unmod_Control	GREEN	M	APP	7	0
G4	Unmod_Control	GREEN	M	LAND	9	1
G4	Unmod_Control	GREEN	M	BUZZ	12	1
G4	Unmod_Control	GREEN	M	APP	15	0
G4	Unmod_Control	GREEN	M	BUZZ	17	1
G4	Unmod_Control	GREEN	M	APP	19	0
G4	Unmod_Control	GREEN	M	BUZZ	21	1
G4	Unmod_Control	GREEN	M	BUZZ	23	1
G4	Unmod_Control	GREEN	M	BUZZ	25	1
G4	Unmod_Control	GREEN	M	BUZZ	27	1
G4	Unmod_Control	GREEN	M	BUZZ	30	1
G4	Unmod_Control	GREEN	M	BUZZ	31	1
G4	Unmod_Control	GREEN	M	APP	33	0
G4	Unmod_Control	GREEN	M	APP	35	0
G4	Unmod_Control	GREEN	M	APP	36	0
G4	Unmod_Control	GREEN	M	BUZZ	39	1
G4	Unmod_Control	GREEN	M	BUZZ	41	1
G4	Unmod_Control	GREEN	M	BUZZ	45	1
G4	Unmod_Control	GREEN	M	BUZZ	46	1
G4	Unmod_Control	GREEN	M	BUZZ	49	1
G4	Unmod_Control	GREEN	M	BUZZ	50	1
G4	Unmod_Control	GREEN	M	APP	52	0
G4	Unmod_Control	GREEN	M	APP	54	0
G4	Unmod_Control	GREEN	M	BUZZ	56	1
G4	Unmod_Control	GREEN	M	APP	57	0
G4	Unmod_Control	GREEN	M	BUZZ	59	1
G40	Unmod_Control	GREEN	M	BUZZ	2	1
G40	Unmod_Control	GREEN	M	BUZZ	4	1
G40	Unmod_Control	GREEN	M	BUZZ	6	1
G40	Unmod_Control	GREEN	M	BUZZ	10	1
G40	Unmod_Control	GREEN	M	BUZZ	11	1
G40	Unmod_Control	GREEN	M	BUZZ	16	1
G40	Unmod_Control	GREEN	M	BUZZ	18	1
G40	Unmod_Control	GREEN	M	LAND	20	1
G40	Unmod_Control	GREEN	M	BUZZ	22	1
G40	Unmod_Control	GREEN	M	BUZZ	28	1
G40	Unmod_Control	GREEN	M	BUZZ	30	1
G40	Unmod_Control	GREEN	M	BUZZ	32	1
G40	Unmod_Control	GREEN	M	APP	33	0
G40	Unmod_Control	GREEN	M	BUZZ	36	1
G40	Unmod_Control	GREEN	M	BUZZ	38	1
G40	Unmod_Control	GREEN	M	APP	40	0
G40	Unmod_Control	GREEN	M	BUZZ	42	1
G40	Unmod_Control	GREEN	M	BUZZ	45	1
G40	Unmod_Control	GREEN	M	BUZZ	48	1
G40	Unmod_Control	GREEN	M	BUZZ	50	1
G40	Unmod_Control	GREEN	M	BUZZ	52	1
G40	Unmod_Control	GREEN	M	BUZZ	54	1
G40	Unmod_Control	GREEN	M	BUZZ	58	1
G40	Unmod_Control	GREEN	M	BUZZ	60	1
G41	Mod_Control	GREEN	M	BUZZ	1	1
G41	Mod_Control	GREEN	M	BUZZ	3	1
G41	Mod_Control	GREEN	M	BUZZ	5	1
G41	Mod_Control	GREEN	M	BUZZ	7	1
G41	Mod_Control	GREEN	M	BUZZ	9	1
G41	Mod_Control	GREEN	M	BUZZ	10	1
G41	Mod_Control	GREEN	M	BUZZ	11	1
G41	Mod_Control	GREEN	M	APP	13	0
G41	Mod_Control	GREEN	M	BUZZ	14	1
G41	Mod_Control	GREEN	M	BUZZ	16	1
G41	Mod_Control	GREEN	M	BUZZ	18	1
G41	Mod_Control	GREEN	M	LAND	19	1
G41	Mod_Control	GREEN	M	BUZZ	23	1
G41	Mod_Control	GREEN	M	BUZZ	25	1
G41	Mod_Control	GREEN	M	BUZZ	29	1
G41	Mod_Control	GREEN	M	APP	32	0
G41	Mod_Control	GREEN	M	BUZZ	34	1
G41	Mod_Control	GREEN	M	APP	39	0
G41	Mod_Control	GREEN	M	BUZZ	41	1
G41	Mod_Control	GREEN	M	BUZZ	46	1
G41	Mod_Control	GREEN	M	BUZZ	49	1
G41	Mod_Control	GREEN	M	BUZZ	50	1
G41	Mod_Control	GREEN	M	APP	52	0
G41	Mod_Control	GREEN	M	APP	54	0
G41	Mod_Control	GREEN	M	APP	56	0
G41	Mod_Control	GREEN	M	BUZZ	57	1
G41	Mod_Control	GREEN	M	BUZZ	59	1
G41	Mod_Control	GREEN	M	BUZZ	60	1
G5	Unmod_Control	GREEN	M	BUZZ	3	1
G5	Unmod_Control	GREEN	M	BUZZ	5	1
G5	Unmod_Control	GREEN	M	BUZZ	7	1
G5	Unmod_Control	GREEN	M	BUZZ	8	1
G5	Unmod_Control	GREEN	M	APP	11	0
G5	Unmod_Control	GREEN	M	BUZZ	14	1
G5	Unmod_Control	GREEN	M	BUZZ	15	1
G5	Unmod_Control	GREEN	M	BUZZ	19	1
G5	Unmod_Control	GREEN	M	BUZZ	23	1
G5	Unmod_Control	GREEN	M	APP	24	0
G5	Unmod_Control	GREEN	M	BUZZ	26	1
G5	Unmod_Control	GREEN	M	BUZZ	28	1
G5	Unmod_Control	GREEN	M	BUZZ	30	1
G5	Unmod_Control	GREEN	M	APP	32	0
G5	Unmod_Control	GREEN	M	BUZZ	34	1
G5	Unmod_Control	GREEN	M	BUZZ	36	1
G5	Unmod_Control	GREEN	M	BUZZ	37	1
G5	Unmod_Control	GREEN	M	BUZZ	38	1
G5	Unmod_Control	GREEN	M	APP	41	0
G5	Unmod_Control	GREEN	M	APP	43	0
G5	Unmod_Control	GREEN	M	BUZZ	45	1
G5	Unmod_Control	GREEN	M	BUZZ	48	1
G5	Unmod_Control	GREEN	M	BUZZ	50	1
G5	Unmod_Control	GREEN	M	BUZZ	51	1
G5	Unmod_Control	GREEN	M	APP	53	0
G5	Unmod_Control	GREEN	M	BUZZ	54	1
G5	Unmod_Control	GREEN	M	BUZZ	56	1
G5	Unmod_Control	GREEN	M	BUZZ	57	1
G5	Unmod_Control	GREEN	M	BUZZ	59	1
G5	Unmod_Control	GREEN	M	BUZZ	60	1
P1	Mod_Control	PINK	M	LAND	1	1
P1	Mod_Control	PINK	M	BUZZ	3	1
P1	Mod_Control	PINK	M	BUZZ	5	1
P1	Mod_Control	PINK	M	LAND	8	1
P1	Mod_Control	PINK	M	BUZZ	11	1
P1	Mod_Control	PINK	M	BUZZ	14	1
P1	Mod_Control	PINK	M	BUZZ	16	1
P1	Mod_Control	PINK	M	BUZZ	18	1
P1	Mod_Control	PINK	M	BUZZ	19	1
P1	Mod_Control	PINK	M	BUZZ	21	1
P1	Mod_Control	PINK	M	BUZZ	24	1
P1	Mod_Control	PINK	M	BUZZ	25	1
P1	Mod_Control	PINK	M	APP	27	0
P1	Mod_Control	PINK	M	LAND	29	1
P1	Mod_Control	PINK	M	APP	32	0
P1	Mod_Control	PINK	M	APP	34	0
P1	Mod_Control	PINK	M	LAND	35	1
P1	Mod_Control	PINK	M	APP	37	0
P1	Mod_Control	PINK	M	APP	39	0
P1	Mod_Control	PINK	M	APP	42	0
P10	Unmod_Control	PINK	M	BUZZ	2	1
P10	Unmod_Control	PINK	M	BUZZ	6	1
P10	Unmod_Control	PINK	M	BUZZ	8	1
P10	Unmod_Control	PINK	M	BUZZ	10	1
P10	Unmod_Control	PINK	M	APP	11	0
P10	Unmod_Control	PINK	M	BUZZ	13	1
P10	Unmod_Control	PINK	M	BUZZ	16	1
P10	Unmod_Control	PINK	M	BUZZ	17	1
P10	Unmod_Control	PINK	M	BUZZ	20	1
P10	Unmod_Control	PINK	M	BUZZ	22	1
P10	Unmod_Control	PINK	M	APP	24	0
P10	Unmod_Control	PINK	M	BUZZ	26	1
P10	Unmod_Control	PINK	M	BUZZ	29	1
P10	Unmod_Control	PINK	M	BUZZ	31	1
P10	Unmod_Control	PINK	M	BUZZ	33	1
P10	Unmod_Control	PINK	M	APP	35	0
P10	Unmod_Control	PINK	M	BUZZ	37	1
P10	Unmod_Control	PINK	M	BUZZ	39	1
P10	Unmod_Control	PINK	M	BUZZ	41	1
P10	Unmod_Control	PINK	M	BUZZ	43	1
P10	Unmod_Control	PINK	M	BUZZ	45	1
P10	Unmod_Control	PINK	M	BUZZ	47	1
P10	Unmod_Control	PINK	M	BUZZ	48	1
P10	Unmod_Control	PINK	M	BUZZ	50	1
P10	Unmod_Control	PINK	M	BUZZ	52	1
P10	Unmod_Control	PINK	M	BUZZ	54	1
P10	Unmod_Control	PINK	M	BUZZ	55	1
P10	Unmod_Control	PINK	M	APP	56	0
P10	Unmod_Control	PINK	M	BUZZ	58	1
P11	Mod_Control	PINK	M	BUZZ	2	1
P11	Mod_Control	PINK	M	BUZZ	3	1
P11	Mod_Control	PINK	M	BUZZ	5	1
P11	Mod_Control	PINK	M	BUZZ	7	1
P11	Mod_Control	PINK	M	BUZZ	8	1
P11	Mod_Control	PINK	M	BUZZ	10	1
P11	Mod_Control	PINK	M	BUZZ	12	1
P11	Mod_Control	PINK	M	BUZZ	14	1
P11	Mod_Control	PINK	M	BUZZ	17	1
P11	Mod_Control	PINK	M	LAND	19	1
P11	Mod_Control	PINK	M	BUZZ	21	1
P11	Mod_Control	PINK	M	BUZZ	22	1
P11	Mod_Control	PINK	M	BUZZ	24	1
P11	Mod_Control	PINK	M	BUZZ	26	1
P11	Mod_Control	PINK	M	BUZZ	28	1
P11	Mod_Control	PINK	M	BUZZ	32	1
P11	Mod_Control	PINK	M	APP	35	0
P11	Mod_Control	PINK	M	BUZZ	38	1
P11	Mod_Control	PINK	M	APP	40	0
P11	Mod_Control	PINK	M	APP	42	0
P11	Mod_Control	PINK	M	BUZZ	44	1
P11	Mod_Control	PINK	M	APP	46	0
P11	Mod_Control	PINK	M	BUZZ	48	1
P11	Mod_Control	PINK	M	APP	50	0
P11	Mod_Control	PINK	M	BUZZ	53	1
P11	Mod_Control	PINK	M	APP	56	0
P17	Unmod_Control	PINK	M	APP	2	0
P17	Unmod_Control	PINK	M	BUZZ	5	1
P17	Unmod_Control	PINK	M	BUZZ	7	1
P17	Unmod_Control	PINK	M	BUZZ	9	1
P17	Unmod_Control	PINK	M	APP	12	0
P17	Unmod_Control	PINK	M	BUZZ	14	1
P17	Unmod_Control	PINK	M	BUZZ	16	1
P17	Unmod_Control	PINK	M	BUZZ	18	1
P17	Unmod_Control	PINK	M	BUZZ	19	1
P17	Unmod_Control	PINK	M	APP	23	0
P17	Unmod_Control	PINK	M	BUZZ	24	1
P17	Unmod_Control	PINK	M	BUZZ	26	1
P17	Unmod_Control	PINK	M	APP	28	0
P17	Unmod_Control	PINK	M	BUZZ	32	1
P17	Unmod_Control	PINK	M	APP	33	0
P17	Unmod_Control	PINK	M	APP	35	0
P17	Unmod_Control	PINK	M	APP	41	0
P18	Mod_Control	PINK	M	BUZZ	2	1
P18	Mod_Control	PINK	M	BUZZ	3	1
P18	Mod_Control	PINK	M	APP	5	0
P18	Mod_Control	PINK	M	BUZZ	7	1
P18	Mod_Control	PINK	M	BUZZ	10	1
P18	Mod_Control	PINK	M	BUZZ	12	1
P18	Mod_Control	PINK	M	BUZZ	14	1
P18	Mod_Control	PINK	M	BUZZ	16	1
P18	Mod_Control	PINK	M	BUZZ	17	1
P18	Mod_Control	PINK	M	BUZZ	18	1
P18	Mod_Control	PINK	M	BUZZ	20	1
P18	Mod_Control	PINK	M	LAND	21	1
P18	Mod_Control	PINK	M	BUZZ	23	1
P18	Mod_Control	PINK	M	BUZZ	25	1
P18	Mod_Control	PINK	M	BUZZ	27	1
P18	Mod_Control	PINK	M	BUZZ	28	1
P18	Mod_Control	PINK	M	BUZZ	30	1
P18	Mod_Control	PINK	M	BUZZ	31	1
P18	Mod_Control	PINK	M	BUZZ	33	1
P18	Mod_Control	PINK	M	BUZZ	35	1
P18	Mod_Control	PINK	M	APP	37	0
P18	Mod_Control	PINK	M	BUZZ	39	1
P18	Mod_Control	PINK	M	APP	41	0
P18	Mod_Control	PINK	M	APP	43	0
P18	Mod_Control	PINK	M	BUZZ	46	1
P18	Mod_Control	PINK	M	BUZZ	48	1
P18	Mod_Control	PINK	M	BUZZ	50	1
P18	Mod_Control	PINK	M	BUZZ	52	1
P18	Mod_Control	PINK	M	BUZZ	57	1
P18	Mod_Control	PINK	M	BUZZ	59	1
P20	Unmod_Control	PINK	M	BUZZ	2	1
P20	Unmod_Control	PINK	M	BUZZ	3	1
P20	Unmod_Control	PINK	M	BUZZ	4	1
P20	Unmod_Control	PINK	M	BUZZ	7	1
P20	Unmod_Control	PINK	M	BUZZ	9	1
P20	Unmod_Control	PINK	M	BUZZ	11	1
P20	Unmod_Control	PINK	M	BUZZ	13	1
P20	Unmod_Control	PINK	M	APP	16	0
P20	Unmod_Control	PINK	M	BUZZ	17	1
P20	Unmod_Control	PINK	M	BUZZ	20	1
P20	Unmod_Control	PINK	M	BUZZ	23	1
P20	Unmod_Control	PINK	M	BUZZ	24	1
P20	Unmod_Control	PINK	M	BUZZ	29	1
P20	Unmod_Control	PINK	M	BUZZ	31	1
P20	Unmod_Control	PINK	M	APP	32	0
P20	Unmod_Control	PINK	M	APP	34	0
P20	Unmod_Control	PINK	M	BUZZ	40	1
P20	Unmod_Control	PINK	M	BUZZ	44	1
P20	Unmod_Control	PINK	M	BUZZ	46	1
P20	Unmod_Control	PINK	M	BUZZ	48	1
P20	Unmod_Control	PINK	M	BUZZ	53	1
P20	Unmod_Control	PINK	M	APP	57	0
P21	Unmod_Control	PINK	M	BUZZ	2	1
P21	Unmod_Control	PINK	M	BUZZ	4	1
P21	Unmod_Control	PINK	M	BUZZ	6	1
P21	Unmod_Control	PINK	M	BUZZ	8	1
P21	Unmod_Control	PINK	M	BUZZ	9	1
P21	Unmod_Control	PINK	M	BUZZ	11	1
P21	Unmod_Control	PINK	M	BUZZ	14	1
P21	Unmod_Control	PINK	M	BUZZ	17	1
P21	Unmod_Control	PINK	M	APP	20	0
P21	Unmod_Control	PINK	M	BUZZ	23	1
P21	Unmod_Control	PINK	M	APP	26	0
P21	Unmod_Control	PINK	M	BUZZ	30	1
P21	Unmod_Control	PINK	M	BUZZ	33	1
P21	Unmod_Control	PINK	M	BUZZ	35	1
P21	Unmod_Control	PINK	M	BUZZ	38	1
P21	Unmod_Control	PINK	M	BUZZ	40	1
P21	Unmod_Control	PINK	M	APP	47	0
P21	Unmod_Control	PINK	M	BUZZ	49	1
P21	Unmod_Control	PINK	M	BUZZ	51	1
P21	Unmod_Control	PINK	M	BUZZ	52	1
P21	Unmod_Control	PINK	M	BUZZ	57	1
P21	Unmod_Control	PINK	M	BUZZ	59	1
P5	Unmod_Control	PINK	M	BUZZ	2	1
P5	Unmod_Control	PINK	M	BUZZ	4	1
P5	Unmod_Control	PINK	M	BUZZ	8	1
P5	Unmod_Control	PINK	M	LAND	10	1
P5	Unmod_Control	PINK	M	BUZZ	12	1
P5	Unmod_Control	PINK	M	BUZZ	14	1
P5	Unmod_Control	PINK	M	BUZZ	16	1
P5	Unmod_Control	PINK	M	APP	17	0
P5	Unmod_Control	PINK	M	APP	19	0
P5	Unmod_Control	PINK	M	APP	21	0
P5	Unmod_Control	PINK	M	APP	24	0
P5	Unmod_Control	PINK	M	APP	26	0
P5	Unmod_Control	PINK	M	BUZZ	28	1
P5	Unmod_Control	PINK	M	APP	29	0
P5	Unmod_Control	PINK	M	APP	31	0
P5	Unmod_Control	PINK	M	BUZZ	33	1
P5	Unmod_Control	PINK	M	APP	35	0
P5	Unmod_Control	PINK	M	BUZZ	39	1
P5	Unmod_Control	PINK	M	APP	41	0
P5	Unmod_Control	PINK	M	BUZZ	44	1
P5	Unmod_Control	PINK	M	BUZZ	46	1
P5	Unmod_Control	PINK	M	BUZZ	48	1
P5	Unmod_Control	PINK	M	APP	52	0
P5	Unmod_Control	PINK	M	BUZZ	53	1
P5	Unmod_Control	PINK	M	APP	55	0
P5	Unmod_Control	PINK	M	APP	59	0
P6	Mod_Control	PINK	M	BUZZ	2	1
P6	Mod_Control	PINK	M	BUZZ	4	1
P6	Mod_Control	PINK	M	BUZZ	6	1
P6	Mod_Control	PINK	M	BUZZ	8	1
P6	Mod_Control	PINK	M	BUZZ	10	1
P6	Mod_Control	PINK	M	BUZZ	13	1
P6	Mod_Control	PINK	M	BUZZ	15	1
P6	Mod_Control	PINK	M	BUZZ	17	1
P6	Mod_Control	PINK	M	BUZZ	20	1
P6	Mod_Control	PINK	M	BUZZ	24	1
P6	Mod_Control	PINK	M	BUZZ	26	1
P6	Mod_Control	PINK	M	BUZZ	28	1
P6	Mod_Control	PINK	M	BUZZ	30	1
P6	Mod_Control	PINK	M	BUZZ	32	1
P6	Mod_Control	PINK	M	BUZZ	35	1
P6	Mod_Control	PINK	M	BUZZ	38	1
P6	Mod_Control	PINK	M	BUZZ	39	1
P6	Mod_Control	PINK	M	LAND	42	1
P6	Mod_Control	PINK	M	BUZZ	44	1
P6	Mod_Control	PINK	M	BUZZ	46	1
P6	Mod_Control	PINK	M	BUZZ	48	1
P6	Mod_Control	PINK	M	BUZZ	50	1
P6	Mod_Control	PINK	M	BUZZ	53	1
P6	Mod_Control	PINK	M	BUZZ	55	1
P6	Mod_Control	PINK	M	BUZZ	57	1
P6	Mod_Control	PINK	M	APP	59	0
