## Supplementary material for "Bees attend primarily to costs, not benefits, to avoid exploitation by floral mimics": Data and R scripts for analyses: SDT_60_UnmodVsModControl_CorrectRejections_5-4-23_AN.csv

BeeID	Treatment	ColonyID	FlowerType	Behavior	VisitNum	Correct
B10	Mod_Control	BLUE	F	BUZZ	2	0
B10	Mod_Control	BLUE	F	BUZZ	3	0
B10	Mod_Control	BLUE	F	BUZZ	5	0
B10	Mod_Control	BLUE	F	BUZZ	6	0
B10	Mod_Control	BLUE	F	BUZZ	8	0
B10	Mod_Control	BLUE	F	BUZZ	11	0
B10	Mod_Control	BLUE	F	BUZZ	13	0
B10	Mod_Control	BLUE	F	BUZZ	16	0
B10	Mod_Control	BLUE	F	APP	18	1
B10	Mod_Control	BLUE	F	APP	20	1
B10	Mod_Control	BLUE	F	BUZZ	22	0
B10	Mod_Control	BLUE	F	BUZZ	23	0
B10	Mod_Control	BLUE	F	APP	25	1
B10	Mod_Control	BLUE	F	BUZZ	26	0
B10	Mod_Control	BLUE	F	BUZZ	28	0
B10	Mod_Control	BLUE	F	APP	31	1
B10	Mod_Control	BLUE	F	APP	33	1
B10	Mod_Control	BLUE	F	APP	35	1
B10	Mod_Control	BLUE	F	BUZZ	36	0
B10	Mod_Control	BLUE	F	APP	38	1
B10	Mod_Control	BLUE	F	APP	40	1
B10	Mod_Control	BLUE	F	LAND	42	0
B10	Mod_Control	BLUE	F	APP	44	1
B10	Mod_Control	BLUE	F	APP	46	1
B10	Mod_Control	BLUE	F	LAND	48	0
B10	Mod_Control	BLUE	F	BUZZ	50	0
B10	Mod_Control	BLUE	F	APP	53	1
B10	Mod_Control	BLUE	F	BUZZ	55	0
B10	Mod_Control	BLUE	F	APP	57	1
B10	Mod_Control	BLUE	F	BUZZ	59	0
B10	Mod_Control	BLUE	F	BUZZ	60	0
B14	Mod_Control	BLUE	F	BUZZ	1	0
B14	Mod_Control	BLUE	F	BUZZ	2	0
B14	Mod_Control	BLUE	F	LAND	4	0
B14	Mod_Control	BLUE	F	LAND	6	0
B14	Mod_Control	BLUE	F	BUZZ	9	0
B14	Mod_Control	BLUE	F	LAND	10	0
B14	Mod_Control	BLUE	F	BUZZ	13	0
B14	Mod_Control	BLUE	F	LAND	15	0
B14	Mod_Control	BLUE	F	LAND	18	0
B14	Mod_Control	BLUE	F	LAND	19	0
B14	Mod_Control	BLUE	F	LAND	21	0
B14	Mod_Control	BLUE	F	APP	24	1
B14	Mod_Control	BLUE	F	APP	26	1
B14	Mod_Control	BLUE	F	LAND	27	0
B14	Mod_Control	BLUE	F	APP	29	1
B14	Mod_Control	BLUE	F	BUZZ	31	0
B14	Mod_Control	BLUE	F	LAND	32	0
B14	Mod_Control	BLUE	F	BUZZ	34	0
B14	Mod_Control	BLUE	F	BUZZ	36	0
B14	Mod_Control	BLUE	F	BUZZ	37	0
B14	Mod_Control	BLUE	F	BUZZ	39	0
B14	Mod_Control	BLUE	F	APP	41	1
B14	Mod_Control	BLUE	F	APP	43	1
B14	Mod_Control	BLUE	F	LAND	44	0
B19	Mod_Control	BLUE	F	BUZZ	2	0
B19	Mod_Control	BLUE	F	BUZZ	4	0
B19	Mod_Control	BLUE	F	BUZZ	6	0
B19	Mod_Control	BLUE	F	BUZZ	7	0
B19	Mod_Control	BLUE	F	BUZZ	10	0
B19	Mod_Control	BLUE	F	BUZZ	12	0
B19	Mod_Control	BLUE	F	APP	14	1
B19	Mod_Control	BLUE	F	LAND	15	0
B19	Mod_Control	BLUE	F	APP	17	1
B19	Mod_Control	BLUE	F	BUZZ	19	0
B19	Mod_Control	BLUE	F	APP	21	1
B19	Mod_Control	BLUE	F	LAND	22	0
B19	Mod_Control	BLUE	F	APP	24	1
B19	Mod_Control	BLUE	F	APP	26	1
B19	Mod_Control	BLUE	F	LAND	28	0
B19	Mod_Control	BLUE	F	APP	29	1
B19	Mod_Control	BLUE	F	APP	31	1
B19	Mod_Control	BLUE	F	BUZZ	32	0
B19	Mod_Control	BLUE	F	BUZZ	34	0
B19	Mod_Control	BLUE	F	LAND	36	0
B19	Mod_Control	BLUE	F	APP	38	1
B19	Mod_Control	BLUE	F	APP	39	1
B19	Mod_Control	BLUE	F	BUZZ	41	0
B19	Mod_Control	BLUE	F	APP	44	1
B19	Mod_Control	BLUE	F	BUZZ	46	0
B19	Mod_Control	BLUE	F	APP	48	1
B19	Mod_Control	BLUE	F	BUZZ	49	0
B19	Mod_Control	BLUE	F	LAND	50	0
B19	Mod_Control	BLUE	F	BUZZ	52	0
B19	Mod_Control	BLUE	F	LAND	55	0
B19	Mod_Control	BLUE	F	APP	57	1
B19	Mod_Control	BLUE	F	LAND	58	0
B19	Mod_Control	BLUE	F	BUZZ	59	0
B24	Unmod_Control	BLUE	F	APP	1	1
B24	Unmod_Control	BLUE	F	BUZZ	3	0
B24	Unmod_Control	BLUE	F	BUZZ	4	0
B24	Unmod_Control	BLUE	F	BUZZ	6	0
B24	Unmod_Control	BLUE	F	BUZZ	8	0
B24	Unmod_Control	BLUE	F	BUZZ	10	0
B24	Unmod_Control	BLUE	F	APP	12	1
B24	Unmod_Control	BLUE	F	LAND	15	0
B24	Unmod_Control	BLUE	F	BUZZ	16	0
B24	Unmod_Control	BLUE	F	LAND	18	0
B24	Unmod_Control	BLUE	F	BUZZ	20	0
B24	Unmod_Control	BLUE	F	BUZZ	21	0
B24	Unmod_Control	BLUE	F	BUZZ	23	0
B24	Unmod_Control	BLUE	F	BUZZ	24	0
B24	Unmod_Control	BLUE	F	BUZZ	26	0
B24	Unmod_Control	BLUE	F	APP	28	1
B24	Unmod_Control	BLUE	F	BUZZ	30	0
B24	Unmod_Control	BLUE	F	BUZZ	31	0
B24	Unmod_Control	BLUE	F	LAND	33	0
B24	Unmod_Control	BLUE	F	BUZZ	35	0
B24	Unmod_Control	BLUE	F	BUZZ	37	0
B24	Unmod_Control	BLUE	F	BUZZ	38	0
B24	Unmod_Control	BLUE	F	APP	41	1
B24	Unmod_Control	BLUE	F	BUZZ	43	0
B24	Unmod_Control	BLUE	F	APP	45	1
B24	Unmod_Control	BLUE	F	BUZZ	47	0
B24	Unmod_Control	BLUE	F	BUZZ	49	0
B24	Unmod_Control	BLUE	F	BUZZ	51	0
B24	Unmod_Control	BLUE	F	APP	53	1
B24	Unmod_Control	BLUE	F	APP	55	1
B24	Unmod_Control	BLUE	F	LAND	57	0
B24	Unmod_Control	BLUE	F	BUZZ	58	0
B24	Unmod_Control	BLUE	F	APP	60	1
B25	Mod_Control	BLUE	F	BUZZ	1	0
B25	Mod_Control	BLUE	F	BUZZ	4	0
B25	Mod_Control	BLUE	F	BUZZ	6	0
B25	Mod_Control	BLUE	F	BUZZ	7	0
B25	Mod_Control	BLUE	F	BUZZ	9	0
B25	Mod_Control	BLUE	F	BUZZ	10	0
B25	Mod_Control	BLUE	F	BUZZ	14	0
B25	Mod_Control	BLUE	F	LAND	16	0
B25	Mod_Control	BLUE	F	BUZZ	17	0
B25	Mod_Control	BLUE	F	APP	20	1
B25	Mod_Control	BLUE	F	APP	22	1
B25	Mod_Control	BLUE	F	LAND	24	0
B25	Mod_Control	BLUE	F	BUZZ	26	0
B25	Mod_Control	BLUE	F	APP	29	1
B25	Mod_Control	BLUE	F	BUZZ	31	0
B25	Mod_Control	BLUE	F	APP	34	1
B25	Mod_Control	BLUE	F	BUZZ	35	0
B25	Mod_Control	BLUE	F	BUZZ	38	0
B25	Mod_Control	BLUE	F	APP	40	1
B25	Mod_Control	BLUE	F	APP	45	1
B25	Mod_Control	BLUE	F	APP	47	1
B25	Mod_Control	BLUE	F	APP	49	1
B25	Mod_Control	BLUE	F	APP	51	1
B25	Mod_Control	BLUE	F	BUZZ	53	0
B25	Mod_Control	BLUE	F	APP	55	1
B25	Mod_Control	BLUE	F	APP	56	1
B25	Mod_Control	BLUE	F	APP	58	1
B29	Unmod_Control	BLUE	F	BUZZ	2	0
B29	Unmod_Control	BLUE	F	APP	3	1
B29	Unmod_Control	BLUE	F	APP	4	1
B29	Unmod_Control	BLUE	F	BUZZ	6	0
B29	Unmod_Control	BLUE	F	BUZZ	8	0
B29	Unmod_Control	BLUE	F	APP	9	1
B29	Unmod_Control	BLUE	F	APP	11	1
B29	Unmod_Control	BLUE	F	BUZZ	12	0
B29	Unmod_Control	BLUE	F	BUZZ	15	0
B29	Unmod_Control	BLUE	F	BUZZ	17	0
B29	Unmod_Control	BLUE	F	APP	20	1
B29	Unmod_Control	BLUE	F	APP	22	1
B29	Unmod_Control	BLUE	F	BUZZ	24	0
B29	Unmod_Control	BLUE	F	APP	26	1
B29	Unmod_Control	BLUE	F	APP	28	1
B29	Unmod_Control	BLUE	F	BUZZ	30	0
B29	Unmod_Control	BLUE	F	BUZZ	32	0
B29	Unmod_Control	BLUE	F	APP	34	1
B29	Unmod_Control	BLUE	F	BUZZ	37	0
B29	Unmod_Control	BLUE	F	APP	39	1
B29	Unmod_Control	BLUE	F	APP	41	1
B29	Unmod_Control	BLUE	F	APP	43	1
B29	Unmod_Control	BLUE	F	APP	45	1
B29	Unmod_Control	BLUE	F	APP	47	1
B29	Unmod_Control	BLUE	F	LAND	49	0
B29	Unmod_Control	BLUE	F	APP	51	1
B29	Unmod_Control	BLUE	F	APP	53	1
B29	Unmod_Control	BLUE	F	BUZZ	55	0
B29	Unmod_Control	BLUE	F	APP	57	1
B29	Unmod_Control	BLUE	F	BUZZ	59	0
B30	Mod_Control	BLUE	F	BUZZ	2	0
B30	Mod_Control	BLUE	F	BUZZ	4	0
B30	Mod_Control	BLUE	F	BUZZ	6	0
B30	Mod_Control	BLUE	F	BUZZ	8	0
B30	Mod_Control	BLUE	F	BUZZ	10	0
B30	Mod_Control	BLUE	F	LAND	12	0
B30	Mod_Control	BLUE	F	BUZZ	14	0
B30	Mod_Control	BLUE	F	APP	16	1
B30	Mod_Control	BLUE	F	BUZZ	18	0
B30	Mod_Control	BLUE	F	APP	20	1
B30	Mod_Control	BLUE	F	BUZZ	21	0
B30	Mod_Control	BLUE	F	BUZZ	23	0
B30	Mod_Control	BLUE	F	BUZZ	25	0
B30	Mod_Control	BLUE	F	LAND	29	0
B30	Mod_Control	BLUE	F	APP	33	1
B30	Mod_Control	BLUE	F	APP	36	1
B30	Mod_Control	BLUE	F	APP	38	1
B34	Mod_Control	BLUE	F	BUZZ	2	0
B34	Mod_Control	BLUE	F	BUZZ	4	0
B34	Mod_Control	BLUE	F	BUZZ	7	0
B34	Mod_Control	BLUE	F	LAND	9	0
B34	Mod_Control	BLUE	F	BUZZ	11	0
B34	Mod_Control	BLUE	F	BUZZ	12	0
B34	Mod_Control	BLUE	F	APP	14	1
B34	Mod_Control	BLUE	F	LAND	17	0
B34	Mod_Control	BLUE	F	APP	18	1
B34	Mod_Control	BLUE	F	APP	19	1
B34	Mod_Control	BLUE	F	BUZZ	23	0
B34	Mod_Control	BLUE	F	APP	25	1
B34	Mod_Control	BLUE	F	LAND	26	0
B34	Mod_Control	BLUE	F	LAND	27	0
B34	Mod_Control	BLUE	F	LAND	30	0
B34	Mod_Control	BLUE	F	LAND	34	0
B34	Mod_Control	BLUE	F	APP	36	1
B34	Mod_Control	BLUE	F	APP	38	1
B34	Mod_Control	BLUE	F	APP	40	1
B34	Mod_Control	BLUE	F	LAND	42	0
B34	Mod_Control	BLUE	F	APP	43	1
B34	Mod_Control	BLUE	F	APP	45	1
B34	Mod_Control	BLUE	F	BUZZ	48	0
B34	Mod_Control	BLUE	F	BUZZ	49	0
B34	Mod_Control	BLUE	F	APP	51	1
B34	Mod_Control	BLUE	F	LAND	53	0
B34	Mod_Control	BLUE	F	APP	55	1
B34	Mod_Control	BLUE	F	BUZZ	56	0
B34	Mod_Control	BLUE	F	APP	57	1
B34	Mod_Control	BLUE	F	APP	59	1
B34	Mod_Control	BLUE	F	APP	60	1
B35	Unmod_Control	BLUE	F	BUZZ	2	0
B35	Unmod_Control	BLUE	F	BUZZ	3	0
B35	Unmod_Control	BLUE	F	BUZZ	5	0
B35	Unmod_Control	BLUE	F	APP	7	1
B35	Unmod_Control	BLUE	F	BUZZ	9	0
B35	Unmod_Control	BLUE	F	BUZZ	11	0
B35	Unmod_Control	BLUE	F	APP	13	1
B35	Unmod_Control	BLUE	F	APP	15	1
B35	Unmod_Control	BLUE	F	BUZZ	17	0
B35	Unmod_Control	BLUE	F	APP	19	1
B35	Unmod_Control	BLUE	F	APP	20	1
B35	Unmod_Control	BLUE	F	BUZZ	22	0
B35	Unmod_Control	BLUE	F	BUZZ	25	0
B35	Unmod_Control	BLUE	F	APP	27	1
B35	Unmod_Control	BLUE	F	APP	29	1
B35	Unmod_Control	BLUE	F	BUZZ	32	0
B35	Unmod_Control	BLUE	F	BUZZ	34	0
B35	Unmod_Control	BLUE	F	APP	36	1
B35	Unmod_Control	BLUE	F	BUZZ	38	0
B35	Unmod_Control	BLUE	F	APP	40	1
B35	Unmod_Control	BLUE	F	APP	42	1
B35	Unmod_Control	BLUE	F	APP	44	1
B35	Unmod_Control	BLUE	F	BUZZ	46	0
B35	Unmod_Control	BLUE	F	LAND	48	0
B35	Unmod_Control	BLUE	F	BUZZ	50	0
B35	Unmod_Control	BLUE	F	BUZZ	52	0
B35	Unmod_Control	BLUE	F	APP	53	1
B35	Unmod_Control	BLUE	F	BUZZ	54	0
B35	Unmod_Control	BLUE	F	APP	57	1
B35	Unmod_Control	BLUE	F	BUZZ	59	0
B35	Unmod_Control	BLUE	F	BUZZ	60	0
B37	Mod_Control	BLUE	F	BUZZ	2	0
B37	Mod_Control	BLUE	F	BUZZ	5	0
B37	Mod_Control	BLUE	F	BUZZ	7	0
B37	Mod_Control	BLUE	F	BUZZ	9	0
B37	Mod_Control	BLUE	F	LAND	11	0
B37	Mod_Control	BLUE	F	APP	13	1
B37	Mod_Control	BLUE	F	APP	15	1
B37	Mod_Control	BLUE	F	BUZZ	17	0
B37	Mod_Control	BLUE	F	APP	19	1
B37	Mod_Control	BLUE	F	APP	21	1
B37	Mod_Control	BLUE	F	BUZZ	23	0
B37	Mod_Control	BLUE	F	BUZZ	24	0
B37	Mod_Control	BLUE	F	APP	25	1
B37	Mod_Control	BLUE	F	BUZZ	27	0
B37	Mod_Control	BLUE	F	BUZZ	30	0
B37	Mod_Control	BLUE	F	LAND	31	0
B37	Mod_Control	BLUE	F	BUZZ	33	0
B37	Mod_Control	BLUE	F	APP	35	1
B37	Mod_Control	BLUE	F	LAND	37	0
B37	Mod_Control	BLUE	F	APP	39	1
B37	Mod_Control	BLUE	F	LAND	41	0
B37	Mod_Control	BLUE	F	APP	43	1
B37	Mod_Control	BLUE	F	BUZZ	45	0
B37	Mod_Control	BLUE	F	APP	47	1
B37	Mod_Control	BLUE	F	LAND	48	0
B37	Mod_Control	BLUE	F	APP	50	1
B37	Mod_Control	BLUE	F	BUZZ	52	0
B37	Mod_Control	BLUE	F	LAND	54	0
B37	Mod_Control	BLUE	F	APP	56	1
B37	Mod_Control	BLUE	F	LAND	59	0
B4	Unmod_Control	BLUE	F	BUZZ	1	0
B4	Unmod_Control	BLUE	F	BUZZ	3	0
B4	Unmod_Control	BLUE	F	BUZZ	4	0
B4	Unmod_Control	BLUE	F	LAND	6	0
B4	Unmod_Control	BLUE	F	APP	9	1
B4	Unmod_Control	BLUE	F	LAND	11	0
B4	Unmod_Control	BLUE	F	BUZZ	13	0
B4	Unmod_Control	BLUE	F	APP	16	1
B4	Unmod_Control	BLUE	F	APP	18	1
B4	Unmod_Control	BLUE	F	BUZZ	20	0
B4	Unmod_Control	BLUE	F	APP	22	1
B4	Unmod_Control	BLUE	F	LAND	25	0
B4	Unmod_Control	BLUE	F	BUZZ	27	0
B4	Unmod_Control	BLUE	F	APP	30	1
B4	Unmod_Control	BLUE	F	BUZZ	32	0
B4	Unmod_Control	BLUE	F	LAND	34	0
B4	Unmod_Control	BLUE	F	BUZZ	36	0
B4	Unmod_Control	BLUE	F	APP	38	1
B4	Unmod_Control	BLUE	F	LAND	40	0
B4	Unmod_Control	BLUE	F	APP	42	1
B4	Unmod_Control	BLUE	F	APP	43	1
B4	Unmod_Control	BLUE	F	APP	45	1
B4	Unmod_Control	BLUE	F	BUZZ	46	0
B4	Unmod_Control	BLUE	F	BUZZ	48	0
B4	Unmod_Control	BLUE	F	APP	50	1
B4	Unmod_Control	BLUE	F	LAND	51	0
B4	Unmod_Control	BLUE	F	LAND	53	0
B4	Unmod_Control	BLUE	F	BUZZ	54	0
B4	Unmod_Control	BLUE	F	BUZZ	55	0
B4	Unmod_Control	BLUE	F	APP	57	1
B4	Unmod_Control	BLUE	F	APP	59	1
B5	Mod_Control	BLUE	F	BUZZ	1	0
B5	Mod_Control	BLUE	F	BUZZ	4	0
B5	Mod_Control	BLUE	F	BUZZ	7	0
B5	Mod_Control	BLUE	F	LAND	9	0
B5	Mod_Control	BLUE	F	APP	11	1
B5	Mod_Control	BLUE	F	LAND	13	0
B5	Mod_Control	BLUE	F	APP	15	1
B5	Mod_Control	BLUE	F	BUZZ	17	0
B5	Mod_Control	BLUE	F	BUZZ	18	0
B5	Mod_Control	BLUE	F	BUZZ	19	0
B5	Mod_Control	BLUE	F	LAND	21	0
B5	Mod_Control	BLUE	F	LAND	24	0
B5	Mod_Control	BLUE	F	APP	26	1
B5	Mod_Control	BLUE	F	APP	28	1
B5	Mod_Control	BLUE	F	APP	29	1
B5	Mod_Control	BLUE	F	BUZZ	32	0
B5	Mod_Control	BLUE	F	BUZZ	33	0
B5	Mod_Control	BLUE	F	LAND	35	0
B5	Mod_Control	BLUE	F	BUZZ	36	0
B5	Mod_Control	BLUE	F	APP	37	1
B5	Mod_Control	BLUE	F	APP	39	1
B5	Mod_Control	BLUE	F	APP	41	1
B5	Mod_Control	BLUE	F	LAND	43	0
B5	Mod_Control	BLUE	F	APP	47	1
B5	Mod_Control	BLUE	F	LAND	49	0
B5	Mod_Control	BLUE	F	APP	50	1
B5	Mod_Control	BLUE	F	LAND	52	0
B5	Mod_Control	BLUE	F	APP	53	1
B5	Mod_Control	BLUE	F	APP	56	1
B5	Mod_Control	BLUE	F	APP	58	1
B5	Mod_Control	BLUE	F	APP	59	1
B5	Mod_Control	BLUE	F	APP	60	1
B9	Unmod_Control	BLUE	F	BUZZ	2	0
B9	Unmod_Control	BLUE	F	BUZZ	5	0
B9	Unmod_Control	BLUE	F	LAND	7	0
B9	Unmod_Control	BLUE	F	BUZZ	9	0
B9	Unmod_Control	BLUE	F	APP	11	1
B9	Unmod_Control	BLUE	F	APP	13	1
B9	Unmod_Control	BLUE	F	BUZZ	15	0
B9	Unmod_Control	BLUE	F	BUZZ	16	0
B9	Unmod_Control	BLUE	F	LAND	19	0
B9	Unmod_Control	BLUE	F	LAND	21	0
B9	Unmod_Control	BLUE	F	APP	23	1
B9	Unmod_Control	BLUE	F	APP	25	1
B9	Unmod_Control	BLUE	F	LAND	28	0
B9	Unmod_Control	BLUE	F	BUZZ	30	0
B9	Unmod_Control	BLUE	F	BUZZ	32	0
B9	Unmod_Control	BLUE	F	BUZZ	34	0
B9	Unmod_Control	BLUE	F	APP	36	1
B9	Unmod_Control	BLUE	F	BUZZ	37	0
B9	Unmod_Control	BLUE	F	APP	39	1
B9	Unmod_Control	BLUE	F	LAND	42	0
B9	Unmod_Control	BLUE	F	APP	44	1
B9	Unmod_Control	BLUE	F	APP	45	1
B9	Unmod_Control	BLUE	F	APP	47	1
B9	Unmod_Control	BLUE	F	LAND	48	0
B9	Unmod_Control	BLUE	F	APP	50	1
B9	Unmod_Control	BLUE	F	BUZZ	51	0
B9	Unmod_Control	BLUE	F	LAND	52	0
B9	Unmod_Control	BLUE	F	APP	54	1
B9	Unmod_Control	BLUE	F	APP	57	1
B9	Unmod_Control	BLUE	F	APP	59	1
B9	Unmod_Control	BLUE	F	BUZZ	60	0
G1	Unmod_Control	GREEN	F	LAND	2	0
G1	Unmod_Control	GREEN	F	BUZZ	5	0
G1	Unmod_Control	GREEN	F	BUZZ	7	0
G1	Unmod_Control	GREEN	F	LAND	8	0
G1	Unmod_Control	GREEN	F	LAND	10	0
G1	Unmod_Control	GREEN	F	LAND	13	0
G1	Unmod_Control	GREEN	F	BUZZ	15	0
G1	Unmod_Control	GREEN	F	BUZZ	17	0
G1	Unmod_Control	GREEN	F	BUZZ	20	0
G1	Unmod_Control	GREEN	F	APP	23	1
G1	Unmod_Control	GREEN	F	BUZZ	24	0
G1	Unmod_Control	GREEN	F	BUZZ	28	0
G1	Unmod_Control	GREEN	F	APP	30	1
G1	Unmod_Control	GREEN	F	APP	31	1
G1	Unmod_Control	GREEN	F	APP	32	1
G1	Unmod_Control	GREEN	F	LAND	34	0
G10	Mod_Control	GREEN	F	BUZZ	1	0
G10	Mod_Control	GREEN	F	BUZZ	4	0
G10	Mod_Control	GREEN	F	BUZZ	6	0
G10	Mod_Control	GREEN	F	BUZZ	8	0
G10	Mod_Control	GREEN	F	APP	10	1
G10	Mod_Control	GREEN	F	BUZZ	12	0
G10	Mod_Control	GREEN	F	APP	15	1
G10	Mod_Control	GREEN	F	BUZZ	17	0
G10	Mod_Control	GREEN	F	APP	19	1
G10	Mod_Control	GREEN	F	BUZZ	20	0
G10	Mod_Control	GREEN	F	APP	22	1
G10	Mod_Control	GREEN	F	APP	23	1
G10	Mod_Control	GREEN	F	APP	26	1
G10	Mod_Control	GREEN	F	BUZZ	28	0
G10	Mod_Control	GREEN	F	BUZZ	29	0
G10	Mod_Control	GREEN	F	BUZZ	30	0
G10	Mod_Control	GREEN	F	APP	32	1
G10	Mod_Control	GREEN	F	LAND	34	0
G10	Mod_Control	GREEN	F	APP	36	1
G10	Mod_Control	GREEN	F	LAND	38	0
G10	Mod_Control	GREEN	F	BUZZ	40	0
G10	Mod_Control	GREEN	F	BUZZ	43	0
G10	Mod_Control	GREEN	F	LAND	45	0
G10	Mod_Control	GREEN	F	BUZZ	47	0
G10	Mod_Control	GREEN	F	BUZZ	51	0
G10	Mod_Control	GREEN	F	LAND	52	0
G10	Mod_Control	GREEN	F	BUZZ	55	0
G10	Mod_Control	GREEN	F	LAND	57	0
G10	Mod_Control	GREEN	F	LAND	59	0
G10	Mod_Control	GREEN	F	APP	60	1
G15	Mod_Control	GREEN	F	BUZZ	2	0
G15	Mod_Control	GREEN	F	BUZZ	3	0
G15	Mod_Control	GREEN	F	LAND	5	0
G15	Mod_Control	GREEN	F	BUZZ	7	0
G15	Mod_Control	GREEN	F	BUZZ	9	0
G15	Mod_Control	GREEN	F	BUZZ	11	0
G15	Mod_Control	GREEN	F	BUZZ	13	0
G15	Mod_Control	GREEN	F	BUZZ	14	0
G15	Mod_Control	GREEN	F	BUZZ	16	0
G15	Mod_Control	GREEN	F	BUZZ	19	0
G15	Mod_Control	GREEN	F	APP	21	1
G15	Mod_Control	GREEN	F	LAND	23	0
G15	Mod_Control	GREEN	F	LAND	24	0
G15	Mod_Control	GREEN	F	BUZZ	25	0
G15	Mod_Control	GREEN	F	APP	26	1
G15	Mod_Control	GREEN	F	APP	28	1
G15	Mod_Control	GREEN	F	LAND	30	0
G15	Mod_Control	GREEN	F	BUZZ	31	0
G15	Mod_Control	GREEN	F	APP	33	1
G15	Mod_Control	GREEN	F	LAND	35	0
G15	Mod_Control	GREEN	F	LAND	37	0
G15	Mod_Control	GREEN	F	APP	38	1
G15	Mod_Control	GREEN	F	APP	40	1
G15	Mod_Control	GREEN	F	APP	41	1
G15	Mod_Control	GREEN	F	APP	43	1
G15	Mod_Control	GREEN	F	APP	45	1
G15	Mod_Control	GREEN	F	APP	46	1
G15	Mod_Control	GREEN	F	APP	48	1
G15	Mod_Control	GREEN	F	APP	50	1
G15	Mod_Control	GREEN	F	BUZZ	52	0
G15	Mod_Control	GREEN	F	BUZZ	53	0
G15	Mod_Control	GREEN	F	APP	54	1
G15	Mod_Control	GREEN	F	APP	56	1
G15	Mod_Control	GREEN	F	LAND	58	0
G15	Mod_Control	GREEN	F	APP	60	1
G19	Mod_Control	GREEN	F	BUZZ	1	0
G19	Mod_Control	GREEN	F	BUZZ	2	0
G19	Mod_Control	GREEN	F	BUZZ	3	0
G19	Mod_Control	GREEN	F	BUZZ	5	0
G19	Mod_Control	GREEN	F	APP	7	1
G19	Mod_Control	GREEN	F	BUZZ	9	0
G19	Mod_Control	GREEN	F	APP	11	1
G19	Mod_Control	GREEN	F	BUZZ	13	0
G19	Mod_Control	GREEN	F	BUZZ	15	0
G19	Mod_Control	GREEN	F	APP	17	1
G19	Mod_Control	GREEN	F	APP	18	1
G19	Mod_Control	GREEN	F	BUZZ	20	0
G19	Mod_Control	GREEN	F	LAND	22	0
G19	Mod_Control	GREEN	F	APP	24	1
G19	Mod_Control	GREEN	F	APP	25	1
G19	Mod_Control	GREEN	F	APP	27	1
G19	Mod_Control	GREEN	F	APP	29	1
G19	Mod_Control	GREEN	F	BUZZ	30	0
G19	Mod_Control	GREEN	F	LAND	32	0
G19	Mod_Control	GREEN	F	LAND	34	0
G19	Mod_Control	GREEN	F	APP	36	1
G19	Mod_Control	GREEN	F	LAND	39	0
G19	Mod_Control	GREEN	F	APP	41	1
G19	Mod_Control	GREEN	F	APP	43	1
G19	Mod_Control	GREEN	F	APP	45	1
G19	Mod_Control	GREEN	F	APP	48	1
G19	Mod_Control	GREEN	F	BUZZ	50	0
G19	Mod_Control	GREEN	F	APP	52	1
G19	Mod_Control	GREEN	F	LAND	53	0
G19	Mod_Control	GREEN	F	APP	57	1
G19	Mod_Control	GREEN	F	APP	58	1
G19	Mod_Control	GREEN	F	APP	59	1
G23	Mod_Control	GREEN	F	BUZZ	1	0
G23	Mod_Control	GREEN	F	BUZZ	3	0
G23	Mod_Control	GREEN	F	APP	5	1
G23	Mod_Control	GREEN	F	APP	7	1
G23	Mod_Control	GREEN	F	BUZZ	9	0
G23	Mod_Control	GREEN	F	BUZZ	10	0
G23	Mod_Control	GREEN	F	BUZZ	11	0
G23	Mod_Control	GREEN	F	BUZZ	13	0
G23	Mod_Control	GREEN	F	BUZZ	14	0
G23	Mod_Control	GREEN	F	BUZZ	15	0
G23	Mod_Control	GREEN	F	BUZZ	18	0
G23	Mod_Control	GREEN	F	LAND	19	0
G23	Mod_Control	GREEN	F	APP	20	1
G23	Mod_Control	GREEN	F	BUZZ	22	0
G23	Mod_Control	GREEN	F	APP	23	1
G23	Mod_Control	GREEN	F	BUZZ	25	0
G23	Mod_Control	GREEN	F	LAND	26	0
G23	Mod_Control	GREEN	F	BUZZ	29	0
G23	Mod_Control	GREEN	F	BUZZ	31	0
G23	Mod_Control	GREEN	F	LAND	33	0
G23	Mod_Control	GREEN	F	BUZZ	35	0
G23	Mod_Control	GREEN	F	APP	37	1
G23	Mod_Control	GREEN	F	APP	39	1
G23	Mod_Control	GREEN	F	APP	41	1
G23	Mod_Control	GREEN	F	BUZZ	45	0
G23	Mod_Control	GREEN	F	LAND	47	0
G23	Mod_Control	GREEN	F	APP	48	1
G23	Mod_Control	GREEN	F	BUZZ	50	0
G23	Mod_Control	GREEN	F	BUZZ	52	0
G23	Mod_Control	GREEN	F	APP	53	1
G23	Mod_Control	GREEN	F	BUZZ	55	0
G23	Mod_Control	GREEN	F	LAND	56	0
G23	Mod_Control	GREEN	F	LAND	58	0
G23	Mod_Control	GREEN	F	APP	59	1
G27	Mod_Control	GREEN	F	BUZZ	2	0
G27	Mod_Control	GREEN	F	BUZZ	3	0
G27	Mod_Control	GREEN	F	BUZZ	5	0
G27	Mod_Control	GREEN	F	BUZZ	7	0
G27	Mod_Control	GREEN	F	BUZZ	11	0
G27	Mod_Control	GREEN	F	APP	13	1
G27	Mod_Control	GREEN	F	APP	15	1
G27	Mod_Control	GREEN	F	BUZZ	17	0
G27	Mod_Control	GREEN	F	BUZZ	22	0
G27	Mod_Control	GREEN	F	LAND	24	0
G27	Mod_Control	GREEN	F	BUZZ	27	0
G27	Mod_Control	GREEN	F	LAND	28	0
G27	Mod_Control	GREEN	F	APP	30	1
G27	Mod_Control	GREEN	F	BUZZ	31	0
G27	Mod_Control	GREEN	F	APP	33	1
G27	Mod_Control	GREEN	F	LAND	34	0
G27	Mod_Control	GREEN	F	LAND	36	0
G27	Mod_Control	GREEN	F	LAND	38	0
G27	Mod_Control	GREEN	F	LAND	39	0
G27	Mod_Control	GREEN	F	LAND	41	0
G27	Mod_Control	GREEN	F	APP	43	1
G27	Mod_Control	GREEN	F	APP	45	1
G27	Mod_Control	GREEN	F	APP	47	1
G27	Mod_Control	GREEN	F	APP	48	1
G27	Mod_Control	GREEN	F	BUZZ	50	0
G27	Mod_Control	GREEN	F	LAND	53	0
G27	Mod_Control	GREEN	F	APP	55	1
G27	Mod_Control	GREEN	F	APP	57	1
G27	Mod_Control	GREEN	F	BUZZ	59	0
G31	Unmod_Control	GREEN	F	BUZZ	1	0
G31	Unmod_Control	GREEN	F	BUZZ	3	0
G31	Unmod_Control	GREEN	F	BUZZ	5	0
G31	Unmod_Control	GREEN	F	APP	7	1
G31	Unmod_Control	GREEN	F	BUZZ	9	0
G31	Unmod_Control	GREEN	F	BUZZ	10	0
G31	Unmod_Control	GREEN	F	LAND	11	0
G31	Unmod_Control	GREEN	F	APP	13	1
G31	Unmod_Control	GREEN	F	LAND	15	0
G31	Unmod_Control	GREEN	F	BUZZ	17	0
G31	Unmod_Control	GREEN	F	LAND	19	0
G31	Unmod_Control	GREEN	F	APP	21	1
G31	Unmod_Control	GREEN	F	BUZZ	23	0
G31	Unmod_Control	GREEN	F	BUZZ	24	0
G31	Unmod_Control	GREEN	F	BUZZ	26	0
G31	Unmod_Control	GREEN	F	BUZZ	27	0
G31	Unmod_Control	GREEN	F	APP	29	1
G31	Unmod_Control	GREEN	F	BUZZ	31	0
G31	Unmod_Control	GREEN	F	BUZZ	33	0
G31	Unmod_Control	GREEN	F	BUZZ	35	0
G31	Unmod_Control	GREEN	F	BUZZ	37	0
G31	Unmod_Control	GREEN	F	BUZZ	39	0
G31	Unmod_Control	GREEN	F	BUZZ	40	0
G31	Unmod_Control	GREEN	F	BUZZ	42	0
G31	Unmod_Control	GREEN	F	BUZZ	44	0
G31	Unmod_Control	GREEN	F	LAND	47	0
G31	Unmod_Control	GREEN	F	LAND	49	0
G31	Unmod_Control	GREEN	F	APP	51	1
G31	Unmod_Control	GREEN	F	LAND	54	0
G31	Unmod_Control	GREEN	F	BUZZ	55	0
G32	Mod_Control	GREEN	F	BUZZ	2	0
G32	Mod_Control	GREEN	F	BUZZ	3	0
G32	Mod_Control	GREEN	F	BUZZ	5	0
G32	Mod_Control	GREEN	F	BUZZ	7	0
G32	Mod_Control	GREEN	F	BUZZ	9	0
G32	Mod_Control	GREEN	F	BUZZ	10	0
G32	Mod_Control	GREEN	F	BUZZ	12	0
G32	Mod_Control	GREEN	F	BUZZ	13	0
G32	Mod_Control	GREEN	F	BUZZ	14	0
G32	Mod_Control	GREEN	F	LAND	16	0
G32	Mod_Control	GREEN	F	APP	17	1
G32	Mod_Control	GREEN	F	LAND	19	0
G32	Mod_Control	GREEN	F	APP	21	1
G32	Mod_Control	GREEN	F	APP	23	1
G32	Mod_Control	GREEN	F	APP	25	1
G32	Mod_Control	GREEN	F	APP	27	1
G32	Mod_Control	GREEN	F	APP	28	1
G32	Mod_Control	GREEN	F	APP	29	1
G32	Mod_Control	GREEN	F	BUZZ	31	0
G32	Mod_Control	GREEN	F	APP	33	1
G32	Mod_Control	GREEN	F	APP	35	1
G32	Mod_Control	GREEN	F	APP	36	1
G32	Mod_Control	GREEN	F	APP	37	1
G32	Mod_Control	GREEN	F	LAND	39	0
G32	Mod_Control	GREEN	F	APP	41	1
G32	Mod_Control	GREEN	F	APP	43	1
G32	Mod_Control	GREEN	F	APP	45	1
G32	Mod_Control	GREEN	F	BUZZ	47	0
G32	Mod_Control	GREEN	F	BUZZ	49	0
G32	Mod_Control	GREEN	F	APP	51	1
G32	Mod_Control	GREEN	F	BUZZ	52	0
G32	Mod_Control	GREEN	F	LAND	53	0
G32	Mod_Control	GREEN	F	APP	54	1
G32	Mod_Control	GREEN	F	LAND	56	0
G32	Mod_Control	GREEN	F	APP	58	1
G32	Mod_Control	GREEN	F	APP	60	1
G35	Unmod_Control	GREEN	F	BUZZ	1	0
G35	Unmod_Control	GREEN	F	BUZZ	3	0
G35	Unmod_Control	GREEN	F	BUZZ	4	0
G35	Unmod_Control	GREEN	F	BUZZ	6	0
G35	Unmod_Control	GREEN	F	APP	8	1
G35	Unmod_Control	GREEN	F	APP	9	1
G35	Unmod_Control	GREEN	F	APP	11	1
G35	Unmod_Control	GREEN	F	BUZZ	12	0
G35	Unmod_Control	GREEN	F	BUZZ	14	0
G35	Unmod_Control	GREEN	F	BUZZ	16	0
G35	Unmod_Control	GREEN	F	BUZZ	18	0
G35	Unmod_Control	GREEN	F	BUZZ	20	0
G35	Unmod_Control	GREEN	F	BUZZ	22	0
G35	Unmod_Control	GREEN	F	APP	25	1
G35	Unmod_Control	GREEN	F	BUZZ	27	0
G35	Unmod_Control	GREEN	F	BUZZ	28	0
G35	Unmod_Control	GREEN	F	BUZZ	31	0
G35	Unmod_Control	GREEN	F	BUZZ	33	0
G35	Unmod_Control	GREEN	F	BUZZ	35	0
G35	Unmod_Control	GREEN	F	BUZZ	37	0
G35	Unmod_Control	GREEN	F	BUZZ	39	0
G35	Unmod_Control	GREEN	F	BUZZ	41	0
G35	Unmod_Control	GREEN	F	BUZZ	43	0
G35	Unmod_Control	GREEN	F	BUZZ	45	0
G35	Unmod_Control	GREEN	F	BUZZ	47	0
G35	Unmod_Control	GREEN	F	BUZZ	48	0
G35	Unmod_Control	GREEN	F	APP	49	1
G35	Unmod_Control	GREEN	F	BUZZ	51	0
G35	Unmod_Control	GREEN	F	BUZZ	53	0
G35	Unmod_Control	GREEN	F	APP	55	1
G35	Unmod_Control	GREEN	F	BUZZ	57	0
G35	Unmod_Control	GREEN	F	APP	59	1
G36	Mod_Control	GREEN	F	BUZZ	2	0
G36	Mod_Control	GREEN	F	BUZZ	3	0
G36	Mod_Control	GREEN	F	BUZZ	6	0
G36	Mod_Control	GREEN	F	BUZZ	7	0
G36	Mod_Control	GREEN	F	LAND	9	0
G36	Mod_Control	GREEN	F	LAND	11	0
G36	Mod_Control	GREEN	F	APP	12	1
G36	Mod_Control	GREEN	F	BUZZ	14	0
G36	Mod_Control	GREEN	F	APP	16	1
G36	Mod_Control	GREEN	F	BUZZ	17	0
G36	Mod_Control	GREEN	F	BUZZ	19	0
G36	Mod_Control	GREEN	F	APP	21	1
G36	Mod_Control	GREEN	F	BUZZ	22	0
G36	Mod_Control	GREEN	F	APP	24	1
G36	Mod_Control	GREEN	F	LAND	26	0
G36	Mod_Control	GREEN	F	APP	28	1
G36	Mod_Control	GREEN	F	APP	30	1
G36	Mod_Control	GREEN	F	APP	32	1
G36	Mod_Control	GREEN	F	APP	33	1
G36	Mod_Control	GREEN	F	BUZZ	35	0
G36	Mod_Control	GREEN	F	LAND	37	0
G36	Mod_Control	GREEN	F	BUZZ	39	0
G36	Mod_Control	GREEN	F	LAND	40	0
G36	Mod_Control	GREEN	F	LAND	41	0
G36	Mod_Control	GREEN	F	BUZZ	42	0
G36	Mod_Control	GREEN	F	BUZZ	45	0
G36	Mod_Control	GREEN	F	BUZZ	46	0
G36	Mod_Control	GREEN	F	BUZZ	47	0
G36	Mod_Control	GREEN	F	APP	49	1
G36	Mod_Control	GREEN	F	BUZZ	50	0
G36	Mod_Control	GREEN	F	LAND	54	0
G36	Mod_Control	GREEN	F	LAND	55	0
G36	Mod_Control	GREEN	F	LAND	56	0
G36	Mod_Control	GREEN	F	BUZZ	57	0
G36	Mod_Control	GREEN	F	BUZZ	58	0
G36	Mod_Control	GREEN	F	APP	59	1
G4	Unmod_Control	GREEN	F	BUZZ	2	0
G4	Unmod_Control	GREEN	F	LAND	4	0
G4	Unmod_Control	GREEN	F	APP	6	1
G4	Unmod_Control	GREEN	F	BUZZ	8	0
G4	Unmod_Control	GREEN	F	BUZZ	10	0
G4	Unmod_Control	GREEN	F	BUZZ	11	0
G4	Unmod_Control	GREEN	F	BUZZ	13	0
G4	Unmod_Control	GREEN	F	BUZZ	14	0
G4	Unmod_Control	GREEN	F	BUZZ	16	0
G4	Unmod_Control	GREEN	F	BUZZ	18	0
G4	Unmod_Control	GREEN	F	BUZZ	20	0
G4	Unmod_Control	GREEN	F	BUZZ	22	0
G4	Unmod_Control	GREEN	F	BUZZ	24	0
G4	Unmod_Control	GREEN	F	BUZZ	26	0
G4	Unmod_Control	GREEN	F	LAND	28	0
G4	Unmod_Control	GREEN	F	BUZZ	29	0
G4	Unmod_Control	GREEN	F	BUZZ	32	0
G4	Unmod_Control	GREEN	F	BUZZ	34	0
G4	Unmod_Control	GREEN	F	APP	37	1
G4	Unmod_Control	GREEN	F	APP	38	1
G4	Unmod_Control	GREEN	F	APP	40	1
G4	Unmod_Control	GREEN	F	BUZZ	42	0
G4	Unmod_Control	GREEN	F	BUZZ	43	0
G4	Unmod_Control	GREEN	F	BUZZ	44	0
G4	Unmod_Control	GREEN	F	BUZZ	47	0
G4	Unmod_Control	GREEN	F	APP	48	1
G4	Unmod_Control	GREEN	F	BUZZ	51	0
G4	Unmod_Control	GREEN	F	BUZZ	53	0
G4	Unmod_Control	GREEN	F	APP	55	1
G4	Unmod_Control	GREEN	F	APP	58	1
G4	Unmod_Control	GREEN	F	BUZZ	60	0
G40	Unmod_Control	GREEN	F	BUZZ	1	0
G40	Unmod_Control	GREEN	F	BUZZ	3	0
G40	Unmod_Control	GREEN	F	APP	5	1
G40	Unmod_Control	GREEN	F	BUZZ	7	0
G40	Unmod_Control	GREEN	F	LAND	9	0
G40	Unmod_Control	GREEN	F	BUZZ	12	0
G40	Unmod_Control	GREEN	F	BUZZ	13	0
G40	Unmod_Control	GREEN	F	BUZZ	15	0
G40	Unmod_Control	GREEN	F	LAND	17	0
G40	Unmod_Control	GREEN	F	BUZZ	19	0
G40	Unmod_Control	GREEN	F	BUZZ	21	0
G40	Unmod_Control	GREEN	F	LAND	23	0
G40	Unmod_Control	GREEN	F	APP	24	1
G40	Unmod_Control	GREEN	F	BUZZ	25	0
G40	Unmod_Control	GREEN	F	BUZZ	26	0
G40	Unmod_Control	GREEN	F	LAND	29	0
G40	Unmod_Control	GREEN	F	BUZZ	31	0
G40	Unmod_Control	GREEN	F	LAND	34	0
G40	Unmod_Control	GREEN	F	LAND	35	0
G40	Unmod_Control	GREEN	F	BUZZ	37	0
G40	Unmod_Control	GREEN	F	BUZZ	39	0
G40	Unmod_Control	GREEN	F	APP	41	1
G40	Unmod_Control	GREEN	F	APP	44	1
G40	Unmod_Control	GREEN	F	LAND	46	0
G40	Unmod_Control	GREEN	F	BUZZ	47	0
G40	Unmod_Control	GREEN	F	LAND	49	0
G40	Unmod_Control	GREEN	F	BUZZ	51	0
G40	Unmod_Control	GREEN	F	BUZZ	53	0
G40	Unmod_Control	GREEN	F	APP	55	1
G40	Unmod_Control	GREEN	F	BUZZ	56	0
G40	Unmod_Control	GREEN	F	BUZZ	57	0
G40	Unmod_Control	GREEN	F	BUZZ	59	0
G41	Mod_Control	GREEN	F	BUZZ	2	0
G41	Mod_Control	GREEN	F	APP	4	1
G41	Mod_Control	GREEN	F	BUZZ	6	0
G41	Mod_Control	GREEN	F	BUZZ	8	0
G41	Mod_Control	GREEN	F	BUZZ	12	0
G41	Mod_Control	GREEN	F	BUZZ	15	0
G41	Mod_Control	GREEN	F	APP	17	1
G41	Mod_Control	GREEN	F	BUZZ	20	0
G41	Mod_Control	GREEN	F	BUZZ	21	0
G41	Mod_Control	GREEN	F	BUZZ	22	0
G41	Mod_Control	GREEN	F	APP	24	1
G41	Mod_Control	GREEN	F	BUZZ	26	0
G41	Mod_Control	GREEN	F	APP	27	1
G41	Mod_Control	GREEN	F	APP	28	1
G41	Mod_Control	GREEN	F	BUZZ	30	0
G41	Mod_Control	GREEN	F	BUZZ	31	0
G41	Mod_Control	GREEN	F	BUZZ	33	0
G41	Mod_Control	GREEN	F	BUZZ	35	0
G41	Mod_Control	GREEN	F	APP	36	1
G41	Mod_Control	GREEN	F	BUZZ	37	0
G41	Mod_Control	GREEN	F	BUZZ	38	0
G41	Mod_Control	GREEN	F	APP	40	1
G41	Mod_Control	GREEN	F	BUZZ	42	0
G41	Mod_Control	GREEN	F	BUZZ	43	0
G41	Mod_Control	GREEN	F	APP	44	1
G41	Mod_Control	GREEN	F	BUZZ	45	0
G41	Mod_Control	GREEN	F	BUZZ	47	0
G41	Mod_Control	GREEN	F	BUZZ	48	0
G41	Mod_Control	GREEN	F	LAND	51	0
G41	Mod_Control	GREEN	F	BUZZ	53	0
G41	Mod_Control	GREEN	F	BUZZ	55	0
G41	Mod_Control	GREEN	F	BUZZ	58	0
G5	Unmod_Control	GREEN	F	BUZZ	1	0
G5	Unmod_Control	GREEN	F	BUZZ	2	0
G5	Unmod_Control	GREEN	F	BUZZ	4	0
G5	Unmod_Control	GREEN	F	APP	6	1
G5	Unmod_Control	GREEN	F	APP	9	1
G5	Unmod_Control	GREEN	F	BUZZ	10	0
G5	Unmod_Control	GREEN	F	LAND	12	0
G5	Unmod_Control	GREEN	F	LAND	13	0
G5	Unmod_Control	GREEN	F	BUZZ	16	0
G5	Unmod_Control	GREEN	F	BUZZ	17	0
G5	Unmod_Control	GREEN	F	BUZZ	18	0
G5	Unmod_Control	GREEN	F	BUZZ	20	0
G5	Unmod_Control	GREEN	F	APP	21	1
G5	Unmod_Control	GREEN	F	APP	22	1
G5	Unmod_Control	GREEN	F	APP	25	1
G5	Unmod_Control	GREEN	F	BUZZ	27	0
G5	Unmod_Control	GREEN	F	LAND	29	0
G5	Unmod_Control	GREEN	F	APP	31	1
G5	Unmod_Control	GREEN	F	APP	33	1
G5	Unmod_Control	GREEN	F	APP	35	1
G5	Unmod_Control	GREEN	F	BUZZ	39	0
G5	Unmod_Control	GREEN	F	BUZZ	40	0
G5	Unmod_Control	GREEN	F	APP	42	1
G5	Unmod_Control	GREEN	F	APP	44	1
G5	Unmod_Control	GREEN	F	BUZZ	46	0
G5	Unmod_Control	GREEN	F	BUZZ	47	0
G5	Unmod_Control	GREEN	F	APP	49	1
G5	Unmod_Control	GREEN	F	BUZZ	52	0
G5	Unmod_Control	GREEN	F	APP	55	1
G5	Unmod_Control	GREEN	F	BUZZ	58	0
P1	Mod_Control	PINK	F	LAND	2	0
P1	Mod_Control	PINK	F	BUZZ	4	0
P1	Mod_Control	PINK	F	APP	6	1
P1	Mod_Control	PINK	F	BUZZ	7	0
P1	Mod_Control	PINK	F	LAND	9	0
P1	Mod_Control	PINK	F	LAND	10	0
P1	Mod_Control	PINK	F	BUZZ	12	0
P1	Mod_Control	PINK	F	BUZZ	13	0
P1	Mod_Control	PINK	F	BUZZ	15	0
P1	Mod_Control	PINK	F	APP	17	1
P1	Mod_Control	PINK	F	LAND	20	0
P1	Mod_Control	PINK	F	APP	22	1
P1	Mod_Control	PINK	F	APP	23	1
P1	Mod_Control	PINK	F	LAND	26	0
P1	Mod_Control	PINK	F	APP	28	1
P1	Mod_Control	PINK	F	LAND	30	0
P1	Mod_Control	PINK	F	APP	31	1
P1	Mod_Control	PINK	F	APP	33	1
P1	Mod_Control	PINK	F	APP	36	1
P1	Mod_Control	PINK	F	APP	38	1
P1	Mod_Control	PINK	F	APP	40	1
P1	Mod_Control	PINK	F	APP	41	1
P10	Unmod_Control	PINK	F	BUZZ	1	0
P10	Unmod_Control	PINK	F	BUZZ	3	0
P10	Unmod_Control	PINK	F	BUZZ	4	0
P10	Unmod_Control	PINK	F	BUZZ	5	0
P10	Unmod_Control	PINK	F	BUZZ	7	0
P10	Unmod_Control	PINK	F	APP	9	1
P10	Unmod_Control	PINK	F	APP	12	1
P10	Unmod_Control	PINK	F	BUZZ	14	0
P10	Unmod_Control	PINK	F	APP	15	1
P10	Unmod_Control	PINK	F	BUZZ	18	0
P10	Unmod_Control	PINK	F	BUZZ	19	0
P10	Unmod_Control	PINK	F	APP	21	1
P10	Unmod_Control	PINK	F	BUZZ	23	0
P10	Unmod_Control	PINK	F	APP	25	1
P10	Unmod_Control	PINK	F	BUZZ	27	0
P10	Unmod_Control	PINK	F	BUZZ	28	0
P10	Unmod_Control	PINK	F	BUZZ	30	0
P10	Unmod_Control	PINK	F	BUZZ	32	0
P10	Unmod_Control	PINK	F	BUZZ	34	0
P10	Unmod_Control	PINK	F	LAND	36	0
P10	Unmod_Control	PINK	F	BUZZ	38	0
P10	Unmod_Control	PINK	F	BUZZ	40	0
P10	Unmod_Control	PINK	F	BUZZ	42	0
P10	Unmod_Control	PINK	F	BUZZ	44	0
P10	Unmod_Control	PINK	F	BUZZ	46	0
P10	Unmod_Control	PINK	F	BUZZ	49	0
P10	Unmod_Control	PINK	F	BUZZ	51	0
P10	Unmod_Control	PINK	F	BUZZ	53	0
P10	Unmod_Control	PINK	F	BUZZ	57	0
P10	Unmod_Control	PINK	F	BUZZ	59	0
P10	Unmod_Control	PINK	F	BUZZ	60	0
P11	Mod_Control	PINK	F	BUZZ	1	0
P11	Mod_Control	PINK	F	BUZZ	4	0
P11	Mod_Control	PINK	F	LAND	6	0
P11	Mod_Control	PINK	F	BUZZ	9	0
P11	Mod_Control	PINK	F	LAND	11	0
P11	Mod_Control	PINK	F	BUZZ	13	0
P11	Mod_Control	PINK	F	BUZZ	15	0
P11	Mod_Control	PINK	F	APP	16	1
P11	Mod_Control	PINK	F	BUZZ	18	0
P11	Mod_Control	PINK	F	BUZZ	20	0
P11	Mod_Control	PINK	F	APP	23	1
P11	Mod_Control	PINK	F	LAND	25	0
P11	Mod_Control	PINK	F	BUZZ	27	0
P11	Mod_Control	PINK	F	APP	29	1
P11	Mod_Control	PINK	F	BUZZ	30	0
P11	Mod_Control	PINK	F	LAND	31	0
P11	Mod_Control	PINK	F	APP	33	1
P11	Mod_Control	PINK	F	APP	34	1
P11	Mod_Control	PINK	F	LAND	36	0
P11	Mod_Control	PINK	F	BUZZ	37	0
P11	Mod_Control	PINK	F	APP	39	1
P11	Mod_Control	PINK	F	BUZZ	41	0
P11	Mod_Control	PINK	F	APP	43	1
P11	Mod_Control	PINK	F	APP	45	1
P11	Mod_Control	PINK	F	BUZZ	47	0
P11	Mod_Control	PINK	F	BUZZ	49	0
P11	Mod_Control	PINK	F	LAND	51	0
P11	Mod_Control	PINK	F	APP	52	1
P11	Mod_Control	PINK	F	APP	54	1
P11	Mod_Control	PINK	F	APP	55	1
P11	Mod_Control	PINK	F	APP	57	1
P11	Mod_Control	PINK	F	LAND	58	0
P11	Mod_Control	PINK	F	BUZZ	59	0
P11	Mod_Control	PINK	F	BUZZ	60	0
P17	Unmod_Control	PINK	F	BUZZ	1	0
P17	Unmod_Control	PINK	F	BUZZ	3	0
P17	Unmod_Control	PINK	F	BUZZ	4	0
P17	Unmod_Control	PINK	F	BUZZ	6	0
P17	Unmod_Control	PINK	F	BUZZ	8	0
P17	Unmod_Control	PINK	F	BUZZ	10	0
P17	Unmod_Control	PINK	F	APP	11	1
P17	Unmod_Control	PINK	F	BUZZ	13	0
P17	Unmod_Control	PINK	F	APP	15	1
P17	Unmod_Control	PINK	F	BUZZ	17	0
P17	Unmod_Control	PINK	F	BUZZ	20	0
P17	Unmod_Control	PINK	F	BUZZ	21	0
P17	Unmod_Control	PINK	F	BUZZ	22	0
P17	Unmod_Control	PINK	F	BUZZ	25	0
P17	Unmod_Control	PINK	F	BUZZ	27	0
P17	Unmod_Control	PINK	F	BUZZ	29	0
P17	Unmod_Control	PINK	F	BUZZ	30	0
P17	Unmod_Control	PINK	F	BUZZ	31	0
P17	Unmod_Control	PINK	F	APP	34	1
P17	Unmod_Control	PINK	F	BUZZ	36	0
P17	Unmod_Control	PINK	F	BUZZ	37	0
P17	Unmod_Control	PINK	F	BUZZ	38	0
P17	Unmod_Control	PINK	F	APP	39	1
P17	Unmod_Control	PINK	F	APP	40	1
P18	Mod_Control	PINK	F	BUZZ	1	0
P18	Mod_Control	PINK	F	BUZZ	4	0
P18	Mod_Control	PINK	F	APP	6	1
P18	Mod_Control	PINK	F	BUZZ	8	0
P18	Mod_Control	PINK	F	BUZZ	9	0
P18	Mod_Control	PINK	F	LAND	11	0
P18	Mod_Control	PINK	F	APP	13	1
P18	Mod_Control	PINK	F	BUZZ	15	0
P18	Mod_Control	PINK	F	BUZZ	19	0
P18	Mod_Control	PINK	F	APP	22	1
P18	Mod_Control	PINK	F	APP	24	1
P18	Mod_Control	PINK	F	APP	26	1
P18	Mod_Control	PINK	F	BUZZ	29	0
P18	Mod_Control	PINK	F	APP	32	1
P18	Mod_Control	PINK	F	BUZZ	34	0
P18	Mod_Control	PINK	F	APP	36	1
P18	Mod_Control	PINK	F	BUZZ	38	0
P18	Mod_Control	PINK	F	LAND	40	0
P18	Mod_Control	PINK	F	APP	42	1
P18	Mod_Control	PINK	F	APP	44	1
P18	Mod_Control	PINK	F	APP	45	1
P18	Mod_Control	PINK	F	APP	47	1
P18	Mod_Control	PINK	F	LAND	49	0
P18	Mod_Control	PINK	F	BUZZ	51	0
P18	Mod_Control	PINK	F	LAND	53	0
P18	Mod_Control	PINK	F	BUZZ	54	0
P18	Mod_Control	PINK	F	APP	55	1
P18	Mod_Control	PINK	F	BUZZ	56	0
P18	Mod_Control	PINK	F	BUZZ	58	0
P18	Mod_Control	PINK	F	APP	60	1
P20	Unmod_Control	PINK	F	BUZZ	1	0
P20	Unmod_Control	PINK	F	BUZZ	5	0
P20	Unmod_Control	PINK	F	APP	6	1
P20	Unmod_Control	PINK	F	BUZZ	8	0
P20	Unmod_Control	PINK	F	BUZZ	10	0
P20	Unmod_Control	PINK	F	BUZZ	12	0
P20	Unmod_Control	PINK	F	BUZZ	14	0
P20	Unmod_Control	PINK	F	APP	15	1
P20	Unmod_Control	PINK	F	BUZZ	18	0
P20	Unmod_Control	PINK	F	BUZZ	19	0
P20	Unmod_Control	PINK	F	BUZZ	21	0
P20	Unmod_Control	PINK	F	APP	22	1
P20	Unmod_Control	PINK	F	APP	25	1
P20	Unmod_Control	PINK	F	BUZZ	26	0
P20	Unmod_Control	PINK	F	BUZZ	27	0
P20	Unmod_Control	PINK	F	BUZZ	28	0
P20	Unmod_Control	PINK	F	APP	30	1
P20	Unmod_Control	PINK	F	APP	33	1
P20	Unmod_Control	PINK	F	APP	35	1
P20	Unmod_Control	PINK	F	BUZZ	36	0
P20	Unmod_Control	PINK	F	BUZZ	37	0
P20	Unmod_Control	PINK	F	BUZZ	38	0
P20	Unmod_Control	PINK	F	BUZZ	39	0
P20	Unmod_Control	PINK	F	LAND	41	0
P20	Unmod_Control	PINK	F	BUZZ	42	0
P20	Unmod_Control	PINK	F	BUZZ	43	0
P20	Unmod_Control	PINK	F	APP	45	1
P20	Unmod_Control	PINK	F	APP	47	1
P20	Unmod_Control	PINK	F	LAND	49	0
P20	Unmod_Control	PINK	F	APP	50	1
P20	Unmod_Control	PINK	F	BUZZ	51	0
P20	Unmod_Control	PINK	F	APP	52	1
P20	Unmod_Control	PINK	F	LAND	54	0
P20	Unmod_Control	PINK	F	BUZZ	55	0
P20	Unmod_Control	PINK	F	APP	56	1
P20	Unmod_Control	PINK	F	BUZZ	58	0
P20	Unmod_Control	PINK	F	APP	59	1
P20	Unmod_Control	PINK	F	APP	60	1
P21	Unmod_Control	PINK	F	BUZZ	1	0
P21	Unmod_Control	PINK	F	BUZZ	3	0
P21	Unmod_Control	PINK	F	BUZZ	5	0
P21	Unmod_Control	PINK	F	BUZZ	7	0
P21	Unmod_Control	PINK	F	BUZZ	10	0
P21	Unmod_Control	PINK	F	APP	12	1
P21	Unmod_Control	PINK	F	BUZZ	13	0
P21	Unmod_Control	PINK	F	BUZZ	15	0
P21	Unmod_Control	PINK	F	BUZZ	16	0
P21	Unmod_Control	PINK	F	BUZZ	18	0
P21	Unmod_Control	PINK	F	BUZZ	19	0
P21	Unmod_Control	PINK	F	BUZZ	21	0
P21	Unmod_Control	PINK	F	BUZZ	22	0
P21	Unmod_Control	PINK	F	BUZZ	24	0
P21	Unmod_Control	PINK	F	BUZZ	25	0
P21	Unmod_Control	PINK	F	BUZZ	27	0
P21	Unmod_Control	PINK	F	APP	28	1
P21	Unmod_Control	PINK	F	BUZZ	29	0
P21	Unmod_Control	PINK	F	BUZZ	31	0
P21	Unmod_Control	PINK	F	APP	32	1
P21	Unmod_Control	PINK	F	LAND	34	0
P21	Unmod_Control	PINK	F	BUZZ	36	0
P21	Unmod_Control	PINK	F	APP	37	1
P21	Unmod_Control	PINK	F	APP	39	1
P21	Unmod_Control	PINK	F	APP	41	1
P21	Unmod_Control	PINK	F	BUZZ	42	0
P21	Unmod_Control	PINK	F	APP	43	1
P21	Unmod_Control	PINK	F	BUZZ	44	0
P21	Unmod_Control	PINK	F	BUZZ	45	0
P21	Unmod_Control	PINK	F	BUZZ	46	0
P21	Unmod_Control	PINK	F	BUZZ	48	0
P21	Unmod_Control	PINK	F	LAND	50	0
P21	Unmod_Control	PINK	F	BUZZ	53	0
P21	Unmod_Control	PINK	F	APP	54	1
P21	Unmod_Control	PINK	F	LAND	55	0
P21	Unmod_Control	PINK	F	BUZZ	56	0
P21	Unmod_Control	PINK	F	BUZZ	58	0
P21	Unmod_Control	PINK	F	BUZZ	60	0
P5	Unmod_Control	PINK	F	BUZZ	1	0
P5	Unmod_Control	PINK	F	BUZZ	3	0
P5	Unmod_Control	PINK	F	BUZZ	5	0
P5	Unmod_Control	PINK	F	BUZZ	6	0
P5	Unmod_Control	PINK	F	BUZZ	7	0
P5	Unmod_Control	PINK	F	APP	9	1
P5	Unmod_Control	PINK	F	BUZZ	11	0
P5	Unmod_Control	PINK	F	BUZZ	13	0
P5	Unmod_Control	PINK	F	LAND	15	0
P5	Unmod_Control	PINK	F	BUZZ	18	0
P5	Unmod_Control	PINK	F	BUZZ	20	0
P5	Unmod_Control	PINK	F	APP	22	1
P5	Unmod_Control	PINK	F	APP	23	1
P5	Unmod_Control	PINK	F	APP	25	1
P5	Unmod_Control	PINK	F	BUZZ	27	0
P5	Unmod_Control	PINK	F	BUZZ	30	0
P5	Unmod_Control	PINK	F	APP	32	1
P5	Unmod_Control	PINK	F	LAND	34	0
P5	Unmod_Control	PINK	F	APP	36	1
P5	Unmod_Control	PINK	F	APP	37	1
P5	Unmod_Control	PINK	F	BUZZ	38	0
P5	Unmod_Control	PINK	F	APP	40	1
P5	Unmod_Control	PINK	F	BUZZ	42	0
P5	Unmod_Control	PINK	F	BUZZ	43	0
P5	Unmod_Control	PINK	F	BUZZ	45	0
P5	Unmod_Control	PINK	F	BUZZ	47	0
P5	Unmod_Control	PINK	F	BUZZ	49	0
P5	Unmod_Control	PINK	F	BUZZ	50	0
P5	Unmod_Control	PINK	F	APP	51	1
P5	Unmod_Control	PINK	F	BUZZ	54	0
P5	Unmod_Control	PINK	F	APP	56	1
P5	Unmod_Control	PINK	F	APP	57	1
P5	Unmod_Control	PINK	F	BUZZ	58	0
P5	Unmod_Control	PINK	F	APP	60	1
P6	Mod_Control	PINK	F	BUZZ	1	0
P6	Mod_Control	PINK	F	BUZZ	3	0
P6	Mod_Control	PINK	F	BUZZ	5	0
P6	Mod_Control	PINK	F	BUZZ	7	0
P6	Mod_Control	PINK	F	BUZZ	9	0
P6	Mod_Control	PINK	F	APP	11	1
P6	Mod_Control	PINK	F	APP	12	1
P6	Mod_Control	PINK	F	BUZZ	14	0
P6	Mod_Control	PINK	F	APP	16	1
P6	Mod_Control	PINK	F	APP	18	1
P6	Mod_Control	PINK	F	APP	19	1
P6	Mod_Control	PINK	F	APP	21	1
P6	Mod_Control	PINK	F	BUZZ	22	0
P6	Mod_Control	PINK	F	BUZZ	23	0
P6	Mod_Control	PINK	F	APP	25	1
P6	Mod_Control	PINK	F	APP	27	1
P6	Mod_Control	PINK	F	APP	29	1
P6	Mod_Control	PINK	F	LAND	31	0
P6	Mod_Control	PINK	F	APP	33	1
P6	Mod_Control	PINK	F	APP	34	1
P6	Mod_Control	PINK	F	APP	36	1
P6	Mod_Control	PINK	F	APP	37	1
P6	Mod_Control	PINK	F	APP	40	1
P6	Mod_Control	PINK	F	BUZZ	41	0
P6	Mod_Control	PINK	F	LAND	43	0
P6	Mod_Control	PINK	F	APP	45	1
P6	Mod_Control	PINK	F	BUZZ	47	0
P6	Mod_Control	PINK	F	BUZZ	49	0
P6	Mod_Control	PINK	F	BUZZ	51	0
P6	Mod_Control	PINK	F	BUZZ	52	0
P6	Mod_Control	PINK	F	APP	54	1
P6	Mod_Control	PINK	F	BUZZ	56	0
P6	Mod_Control	PINK	F	APP	58	1
P6	Mod_Control	PINK	F	APP	60	1
